# Placental pathology, circadian biology, and pathogenesis of spontaneous preterm birth: a pilot study of human placental gene expression profiling using a targeted HTG transcriptome panel

**DOI:** 10.64898/2026.06.23.734020

**Authors:** Guoli Zhou, Hanne Hoffmann, Hidemi Yamamoto, Kathryn Woods, Melanie Adkins, Robert Barbieri, Raina Nakova Fichorova

**Affiliations:** Center for Statistical Training & Consulting (CSTAT), Michigan State University, East Lansing, MI 48824; Department of Animal Science, Michigan State University, East Lansing, Ml 48824; Laboratory of Genital Tract Biology, Department of Obstetrics, Gynecology and Reproductive Biology, Brigham and Women’s Hospital, Harvard Medical School, Boston, MA 02115; Department of Obstetrics, Gynecology and Reproductive Biology, Brigham and Women’s Hospital, Harvard Medical School, Boston, MA 02115; Department of Epidemiology and Biostatistics, Michigan State University, East Lansing, Ml 48824

**Author notes:** **Co-Corresponding Authors:** Dr. Guoli Zhou, MPH, MD, PhD. Center for Statistical Training & Consulting (CSTAT), Michigan State University, East Lansing, MI 48824., Dr. Raina Nakova Fichorova, MD, PhD Brigham and Women’s Hospital, Harvard Medical School, Boston, MA 02115.

## Abstract

**BACKGROUND:** Spontaneous preterm birth (sPTB) remains the foremost cause of neonatal morbidity and mortality worldwide. Although histologic chorioamnionitis (HCA) and placental vascular abnormalities are frequently observed in sPTB, the molecular cascades linking these lesions to labor initiation remain poorly understood. Emerging evidence implicates circadian dysregulation and trophoblast dysfunction as additional drivers of sPTB.

**OBJECTIVE:** This study aims to map placental pathology to distinct transcriptomic functional signatures that may precipitate sPTB, delineate the contribution of circadian regulation - both core-clock genes and circadian transcription-factor target sets (TFTs) - to sPTB, and identify placental cell-type-enriched and developmental pathway signatures that differ between sPTB and term deliveries.

**STUDY DESIGN:** We performed bulk RNA sequencing on 32 formalin fixed, paraffin embedded placental specimens from 12 selected women (9 sPTB and 3 Term) in the POUCH Study cohort. Samples were selected for white ethnicity, maternal age 23-33 years, and parity 1-4 to reduce heterogeneity within groups. An extraction-free HTG transcriptome panel assayed 19,398 protein-coding genes. Log2-fold changes of all genes were computed with limma adjusted for maternal age, gestational age, parity, placental region, placental pathology, and POUCHID (a clustering variable) for sPTB vs. Term and HCA/vascular lesion vs. no pathology (no placental pathology adjustment). Gene-set enrichment used 50 Hallmark sets (MSigDB) plus curated placental circadian, circadian TFT, cell-type, and developmental pathways or gene sets.

**RESULTS:** sPTB placentas displayed a global suppression of metabolic, secretory, and immune pathways (e.g., protein secretion, oxidative phosphorylation, Interferon responses, Complement, ROS, MYC Targets, TGF β, mTORC1, and Coagulation) while KRAS Signaling Down and EMT were up-regulated. HCA-enriched sets (TNFα/NF-κB, ROS, KRAS Up, IL-2/STAT5, Hypoxia, Interferon-γ) were up-regulated, with EMT and Notch remaining down. Vascular abnormalities alone showed up-regulation of 12 Hallmark sets - including TGF-β, TNFα/NF-κB, ROS, pancreatic β-cell stress, Hypoxia, Oxidative Phosphorylation, EMT, and mTORC1 - while Notch was down-regulated. When HCA co-exists with vascular abnormalities, the Hallmark profile becomes more inflammatory highlighting a synergistic exacerbation of innate immunity, oxidative stress, and programmed cell death with the 12 up-regulated sets (Complement, Interferon α/γ, TNFα, ROS, Apoptosis, and Heme Metabolism). The exclusive downregulation of DNA Repair suggests compromised genomic integrity. Circadian gene-sets analysis revealed an up-regulated Regulation of Circadian Sleep Wake Cycle in sPTB but down-regulation of core clock pathway and suppressed circadian TF targets. Cell-type enrichment reveals increased trophoblast giant cells and IGFBP1-DKK1 positive fetal cells, with marked suppression of extravillous trophoblasts, syncytiotrophoblasts, villous cytotrophoblasts, and fetal myeloid cells. Placental developmental pathways were downregulated, indicating arrested trophoblast maturation.

**CONCLUSION:** Our pilot analysis demonstrates sPTB placentas exhibit a global suppression of metabolic, secretory, and immune-modulatory programs and maladaptive trophoblast remodeling, whereas HCA and vascular abnormalities drove distinct inflammatory or hypoxic signatures. The shared and opposing Hallmark pathways across phenotypes highlight distinct yet overlapping pathogenic mechanisms. Dysregulated circadian pathways, consistent downregulated transcription factor target gene sets, and trophoblast-specific signatures implicate circadian misalignment and impaired placental maturation as key contributors to preterm parturition. These findings provide a mechanistic atlas linking placental pathology to sPTB and highlight potential targets for chronotherapeutic and cell-type-specific interventions.

**AJOG at a Glance:** *Why was this study conducted?:* Spontaneous preterm birth remains a leading cause of neonatal morbidity. Histopathologic lesions of the placenta, particularly chorioamnionitis and vascular abnormalities, are common in preterm deliveries, yet the underlying molecular pathways are poorly understood. We sought to integrate functioning pathway profiles of placental histology, circadian biology, and cell types to identify mechanistic drivers of sPTB.

*Key findings:*

- sPTB placentas showed widespread down-regulation of oxidative phosphorylation, mTORC1, hypoxia, interferon, and TNFα/NF-κB pathways.
- HCA placentas up-regulated the same pathways (except androgen response), revealing a reciprocal inflammatory–hypoxic signature.
- Vascular abnormalities displayed a distinct mix of up- and down-regulated pathways, suggesting divergent reparative responses.
- Placentas with co-existing HCA and vascular abnormalities enriched more inflammatory Hallmark pathways: the 12 up-regulated sets (Complement, Interferon α/γ, TNFα, ROS, Apoptosis, and Heme Metabolism) highlight a synergistic exacerbation of innate immunity, oxidative stress, and programmed cell death and the exclusive down-regulation of DNA Repair suggests compromised genomic integrity, which can contribute to premature placental senescence and preterm labor.
- Circadian clock and multiple transcription-factor targets were enriched in sPTB, and trophoblast-specific signatures (giant, extravillous, syncytiotrophoblast) were prominent.

*What does this add to what is known?:* The study demonstrates a clear dichotomy between inflammatory and hypoxic molecular programs in sPTB and HCA, identifies circadian dysregulation as a potential contributor, and highlights trophoblast subpopulations as key players. These insights open avenues for targeted biomarkers and chronotherapy in preterm birth prevention.
