## Supplemental Tables 1-9 for "Placental pathology, circadian biology, and pathogenesis of spontaneous preterm birth: a pilot study of human placental gene expression profiling using a targeted HTG transcriptome panel": TableS5_PTBvsTerm.logFCs.MatAge.adjusted_GSEA.Hallmark.Pathways.xlsx

### Sheet: Sheet1
ID	Description	setSize	enrichmentScore	NES	pvalue	p.adjust	qvalue	rank	leading_edge	core_enrichment
HALLMARK_PROTEIN_SECRETION	HALLMARK_PROTEIN_SECRETION	95	-0.488201	-1.97889	0.000314515	0.00587406	0.00395726	4153	tags=44%, list=21%, signal=35%	ATP6V1B1/GOLGA4/YKT6/STX12/M6PR/KIF1B/RAB14/ARFGEF2/NAPG/AP2S1/ARFGEF1/GNAS/VAMP3/CLN5/COPB1/AP2B1/COG2/ZW10/RPS6KA3/MON2/GBF1/CD63/VAMP7/LAMP2/TPD52/STX16/SCRN1/MAPK1/SEC24D/TMED10/COPB2/ADAM10/PPT1/EGFR/VPS4B/CLTC/TMED2/CTSC/SNAP23/COPE/SOD1/YIPF6
HALLMARK_OXIDATIVE_PHOSPHORYLATION	HALLMARK_OXIDATIVE_PHOSPHORYLATION	198	-0.413548	-1.8491	0.000143926	0.00587406	0.00395726	3396	tags=32%, list=18%, signal=27%	SLC25A20/UQCR10/LDHB/ATP6V1E1/ACADVL/HSD17B10/ETFDH/NDUFS8/NDUFA4/MRPS15/ATP5PB/PDHA1/NDUFC1/SDHB/MRPS11/BDH2/NDUFB5/MRPS22/NDUFS2/ATP6V1C1/ATP6AP1/TOMM70/FH/IDH3B/NDUFS4/MPC1/ATP5MG/AIFM1/RHOT1/TIMM8B/SDHD/OXA1L/CASP7/POLR2F/ATP5PO/ATP5MC3/GOT2/NDUFV2/ATP5ME/COX7A2L/NDUFB2/RETSAT/NDUFB8/COX8A/ALDH6A1/DLST/VDAC2/NDUFA2/ETFA/MDH2/COX11/TIMM17A/POR/SLC25A3/FDX1/COX4I1/HCCS/COX5A/TIMM50/ATP6V1D/SLC2…
HALLMARK_ANDROGEN_RESPONSE	HALLMARK_ANDROGEN_RESPONSE	99	-0.44185	-1.80052	0.000469925	0.00587406	0.00395726	3608	tags=35%, list=19%, signal=29%	HMGCS1/AKT1/SORD/DHCR24/CDK6/ANKH/NGLY1/SELENOP/DBI/UBE2I/ADRM1/RPS6KA3/CCND3/TNFAIP8/PTPN21/ZMIZ1/SGK1/TPD52/XRCC6/FKBP5/SRF/SEC24D/DNAJB9/PMEPA1/XRCC5/ARID5B/KRT19/STEAP4/ACSL3/NCOA4/ZBTB10/KRT8/SLC26A2/SLC38A2/B2M
HALLMARK_COMPLEMENT	HALLMARK_COMPLEMENT	200	-0.372493	-1.66883	0.000431096	0.00587406	0.00395726	4612	tags=36%, list=24%, signal=28%	SH2B3/PRDM4/C1QA/PRCP/KLK1/KCNIP3/PCSK9/DOCK10/F5/CA2/GZMA/GATA3/C1QC/CTSD/ANXA5/PLA2G4A/GP9/CTSH/GCA/ITGAM/CD55/PPP4C/ZEB1/GP1BA/MT3/CR1/IRF1/VCPIP1/JAK2/SERPINE1/DUSP5/OLR1/TNFAIP3/MAFF/MMP8/LCP2/CTSL/COL4A2/PLAT/S100A13/GNAI2/DOCK9/SIRT6/LTA4H/NOTCH4/LAMP2/CASP4/CALM3/GRB2/CASP7/LAP3/CCL5/PLEK/SERPINB2/F7/PIK3R5/CD36/RHOG/TIMP1/FCER1G/PLA2G7/PDGFB/FDX1/CTSC/MMP15/PPP2CB/CD46/CTSV/CTSB/LGMN/DPP…
HALLMARK_INTERFERON_ALPHA_RESPONSE	HALLMARK_INTERFERON_ALPHA_RESPONSE	96	-0.425633	-1.72838	0.000784314	0.00719839	0.00484944	2906	tags=33%, list=15%, signal=28%	TRIM14/CXCL11/IRF1/NMI/IFI35/RNF31/CXCL10/OGFR/TXNIP/TENT5A/PROCR/WARS1/ISG15/IFIT2/IFI27/TRIM5/PARP12/OAS1/ELF1/NUB1/OASL/IFI30/LAP3/SELL/HERC6/ADAR/RSAD2/PSMA3/PSME1/HLA-C/B2M/CD74
HALLMARK_INTERFERON_GAMMA_RESPONSE	HALLMARK_INTERFERON_GAMMA_RESPONSE	197	-0.36073	-1.61236	0.00100777	0.00719839	0.00484944	4244	tags=34%, list=22%, signal=26%	GCH1/GZMA/HLA-G/VAMP8/CDKN1A/PLA2G4A/ISOC1/TRIM25/CMPK2/SECTM1/DHX58/RNF213/PTGS2/TNFAIP6/FPR1/IRF5/HLA-DQA1/TRIM14/CXCL11/IRF1/JAK2/NMI/IFI35/UPP1/SOCS1/RNF31/CXCL10/OGFR/TNFAIP3/PELI1/TXNIP/LCP2/STAT3/WARS1/ISG15/IL15RA/NAMPT/IFIT2/IFI27/MT2A/PARP12/IFNAR2/CASP4/CASP7/OASL/IFI30/SOD2/LAP3/NFKBIA/CCL5/HERC6/PNP/SAMHD1/ADAR/NCOA3/RSAD2/PSMA3/PSMA2/ARID5B/PTPN1/HIF1A/TNFAIP2/PSME1/HLA-A/B2M/CD74
HALLMARK_MYC_TARGETS_V1	HALLMARK_MYC_TARGETS_V1	194	-0.360503	-1.60896	0.00100763	0.00719839	0.00484944	3612	tags=35%, list=19%, signal=28%	CCT7/MCM5/EIF4E/HNRNPR/IMPDH2/HNRNPA3/KARS1/C1QBP/KPNB1/PCNA/PSMD3/CAD/PSMA1/USP1/SNRPB2/SF3A1/RPS5/CBX3/CDK2/CCT4/IFRD1/TYMS/CCT2/COPS5/ILF2/PSMC4/SSBP1/PABPC1/HNRNPA2B1/RPL22/NME1/TOMM70/EEF1B2/RPL6/EIF2S1/CTPS1/PABPC4/SMARCC1/PSMD7/RRM1/CANX/XRCC6/GOT2/RPL14/NOP16/RAN/HSP90AB1/MRPL23/PSMA2/TARDBP/PSMD1/SF3B3/RPL18/UBE2E1/NOLC1/SLC25A3/EIF3B/TUFM/SRM/SNRPD1/COX5A/RPL34/TRIM28/PSMA6/YWHAQ/EIF4G2…
HALLMARK_ALLOGRAFT_REJECTION	HALLMARK_ALLOGRAFT_REJECTION	198	-0.344623	-1.54091	0.00302245	0.0167914	0.0113121	5352	tags=37%, list=28%, signal=27%	GZMB/RARS1/KRT1/IGSF6/HLA-DRA/TLR2/CCR2/TAP2/PRKCG/CD3G/DYRK3/HLA-DMA/CXCR3/CSF1/MTIF2/IFNGR1/IL12RB1/BCL3/GZMA/HLA-G/CAPG/SRGN/THY1/IL13/AKT1/CD8A/LTB/ACVR2A/AARS1/ETS1/KLRD1/IL11/PRF1/HLA-DQA1/ICOSLG/ACHE/JAK2/GPR65/FYB1/LY86/SOCS1/TLR6/DEGS1/CCL4/LCP2/CCND3/STAB1/HLA-DOA/RPL9/NOS2/WARS1/SPI1/CSK/IL2RA/NME1/NCF4/PF4/PRKCB/IFNAR2/TPD52/GALNT1/CCL5/IL18/SIT1/EGFR/TIMP1/HIF1A/ITGB2/DARS1/HCLS1/HLA…
HALLMARK_EPITHELIAL_MESENCHYMAL_TRANSITION	HALLMARK_EPITHELIAL_MESENCHYMAL_TRANSITION	199	0.313384	1.51502	0.00295664	0.0167914	0.0113121	3393	tags=33%, list=17%, signal=28%	MMP2/FSTL3/COL3A1/ELN/MCM7/PPIB/VIM/CTHRC1/ACTA2/SDC1/CCN1/HTRA1/DPYSL3/GEM/IGFBP2/FMOD/PDGFRB/MMP14/MGP/FLNA/COL1A1/INHBA/MATN2/LAMC1/TNFRSF12A/SAT1/TPM1/COL1A2/CDH11/SERPINE2/DKK1/SERPINH1/VCAN/ECM2/TGFBI/IL15/AREG/FGF2/CDH2/MYLK/TPM2/THBS2/LOX/BASP1/LAMA3/EFEMP2/LOXL1/SFRP1/ANPEP/LGALS1/LUM/ABI3BP/SLC6A8/GADD45A/LRP1/MATN3/GPX7/COL6A2/NOTCH2/NID2/FAP/APLP1/PMP22/TFPI2/CD44/MXRA5
HALLMARK_MTORC1_SIGNALING	HALLMARK_MTORC1_SIGNALING	199	-0.334775	-1.4984	0.00459902	0.0229951	0.0154914	3608	tags=30%, list=19%, signal=25%	HMGCS1/ADD3/TCEA1/SHMT2/SORD/PLK1/DHCR24/HSPA4/DDIT3/ACLY/TM7SF2/CCT6A/SEC11A/CORO1A/FADS2/G6PD/NFKBIB/QDPR/IFRD1/PSME3/COPS5/DAPP1/PSMC4/RPA1/WARS1/GTF2H1/RPN1/TBK1/NAMPT/RIT1/LTA4H/XBP1/SLC1A4/NFYC/CANX/IFI30/PSMD13/PNP/ARPC5L/STC1/PSMC2/PSMA3/PRDX1/PPA1/ENO1/GSK3B/CTSC/PDAP1/SKAP2/SLC2A1/ACACA/ACSL3/CALR/GAPDH/IGFBP5/ITGB2/ATP6V1D/LGMN/HSPA9/ALDOA
HALLMARK_KRAS_SIGNALING_DN	HALLMARK_KRAS_SIGNALING_DN	197	0.293161	1.41467	0.00719895	0.0327225	0.0220446	2979	tags=20%, list=15%, signal=17%	SNN/KRT5/KRT4/EDN1/KCND1/GPRC5C/NR4A2/KRT13/IGFBP2/IL5/ASB7/CD40LG/GPR19/TAS2R4/CELSR2/SSTR4/SLC12A3/THRB/CACNA1F/TENT5C/TCF7L1/SLC29A3/PAX4/IFI44L/IL12B/STAG3/ACTC1/MTHFR/RGS11/IDUA/DTNB/SLC30A3/SLC25A23/CLDN16/TG/SPHK2/AMBN/THNSL2/TFF2/ADRA2C
HALLMARK_REACTIVE_OXYGEN_SPECIES_PATHWAY	HALLMARK_REACTIVE_OXYGEN_SPECIES_PATHWAY	48	-0.455142	-1.62533	0.00802944	0.033456	0.0225388	2550	tags=29%, list=13%, signal=25%	G6PD/PDLIM1/NDUFS2/FES/TXN/PRDX6/SOD2/HHEX/PRDX1/PTPA/PRDX2/CAT/EGLN2/SOD1
HALLMARK_COAGULATION	HALLMARK_COAGULATION	138	-0.340948	-1.45773	0.00890969	0.0342681	0.0230858	2687	tags=22%, list=14%, signal=19%	SERPINE1/OLR1/ANXA1/MAFF/MMP8/PLAT/S100A13/FURIN/PRSS23/PF4/LTA4H/CFD/LAMP2/USP11/DUSP14/FBN1/PLEK/SERPINB2/WDR1/TIMP1/ARF4/PDGFB/MMP15/SH2B2/RAC1/CTSV/CTSB/LGMN/DPP4/TIMP3/BMP1
HALLMARK_TGF_BETA_SIGNALING	HALLMARK_TGF_BETA_SIGNALING	54	-0.42539	-1.56098	0.0138431	0.0494397	0.0333067	4382	tags=41%, list=23%, signal=32%	ENG/XIAP/THBS1/SMAD3/JUNB/TGFBR1/BMPR1A/FNTA/NCOR2/SERPINE1/WWTR1/SMURF1/FURIN/PPP1CA/SLC20A1/SPTBN1/PMEPA1/CDH1/HDAC1/ID2/CTNNB1/PPM1A
HALLMARK_DNA_REPAIR	HALLMARK_DNA_REPAIR	148	-0.312444	-1.34959	0.0306062	0.102021	0.0687296	3785	tags=33%, list=20%, signal=27%	CMPK2/NELFCD/POLR3C/RFC5/VPS37B/ELL/PDE6G/SAC3D1/CETN2/ELOA/IMPDH2/SMAD5/GTF2F1/PCNA/TAF13/TAF12/NME4/CSTF3/GTF2B/TYMS/ADRM1/MPG/BCAM/GTF2A2/NELFE/GTF2H1/RPA2/NME1/SEC61A1/AK3/POLA2/ARL6IP1/RFC3/USP11/POLR1D/POLR2K/RAE1/POLR2A/POLR2F/SRSF6/POLB/SSRP1/NFX1/PNP/POLR2G/POLR2C/TMED2/MPC2/HCLS1
HALLMARK_PANCREAS_BETA_CELLS	HALLMARK_PANCREAS_BETA_CELLS	40	-0.423386	-1.45439	0.0412458	0.114754	0.077308	3717	tags=35%, list=19%, signal=28%	FOXA2/STXBP1/SYT13/SEC11A/SRP14/SLC2A2/PCSK2/SST/AKT3/NEUROD1/VDR/SRPRB/MAFB/DPP4
HALLMARK_APICAL_JUNCTION	HALLMARK_APICAL_JUNCTION	198	0.260769	1.25976	0.0392927	0.114754	0.077308	2303	tags=20%, list=12%, signal=18%	MMP2/NECTIN2/STX4/BAIAP2/PKD1/JUP/TJP1/INPPL1/CAP1/PECAM1/CTNND1/SYMPK/AKT2/NEGR1/COL17A1/VWF/KCNH2/NF1/TRO/JAM3/PLCG1/EXOC4/NECTIN3/CDH11/NFASC/VCAN/TGFBI/CLDN15/CD34/ATP1A3/LAYN/ACTG1/NRAP/SRC/ACTC1/LAMA3/MYH10/AMIGO2/SLC30A3/IKBKG
HALLMARK_HEME_METABOLISM	HALLMARK_HEME_METABOLISM	196	0.260076	1.25386	0.0413115	0.114754	0.077308	3014	tags=27%, list=16%, signal=23%	TFRC/KLF3/ACKR1/GYPA/OPTN/HBZ/ALAS2/CAST/MARCHF8/CDR2/MARK3/EZH1/SLC7A11/HTRA2/UCP2/RIOK3/EPB41/ATP6V0A1/SLC10A3/MAP2K3/HMBS/TENT5C/SNCA/MBOAT2/ALAD/AHSP/SLC4A1/NFE2L1/TSPO2/USP15/FN3K/EPB42/ARHGEF12/DCAF11/CA1/RNF19A/BLVRA/XK/PC/FBXO7/RHCE/AGPAT4/SLC6A8/BNIP3L/CTNS/ANK1/FECH/ERMAP/HAGH/NFE2/EIF2AK1/TAL1/SELENBP1
HALLMARK_GLYCOLYSIS	HALLMARK_GLYCOLYSIS	199	-0.280358	-1.25484	0.0603622	0.158848	0.107013	2835	tags=19%, list=15%, signal=16%	FUT8/BPNT1/HS6ST2/G6PD/COG2/IL13RA1/PSMC4/PGLS/GALK1/QSOX1/SLC25A13/AK3/TGFA/AGRN/TXN/NANP/GOT2/CHST12/UGP2/ZNF292/B3GNT3/ANGPTL4/STC1/DSC2/COPB2/PLOD1/EGFR/MDH2/ENO1/HOMER1/ARPP19/RPE/PPP2CB/IRS2/SOD1/ALDH7A1/IGFBP3/ALDOA
HALLMARK_IL6_JAK_STAT3_SIGNALING	HALLMARK_IL6_JAK_STAT3_SIGNALING	87	-0.323139	-1.28931	0.084984	0.200616	0.135152	4543	tags=36%, list=23%, signal=27%	TYK2/CSF1/IFNGR1/IL12RB1/OSMR/HAX1/IFNAR1/LTB/MAP3K8/TNFRSF1B/A2M/CXCL11/IRF1/SOCS1/CBL/CXCL10/IL13RA1/STAT3/IL2RA/IL15RA/PF4/LTBR/HMOX1/GRB2/IL10RB/PTPN11/PIK3R5/IL17RA/CSF2RA/CD36/PTPN1
HALLMARK_TNFA_SIGNALING_VIA_NFKB	HALLMARK_TNFA_SIGNALING_VIA_NFKB	198	-0.272479	-1.21834	0.0846287	0.200616	0.135152	3314	tags=26%, list=17%, signal=22%	MAP3K8/CEBPD/TANK/PTGS2/TNFAIP6/BIRC3/GPR183/ICOSLG/CXCL11/ATF3/IRF1/SERPINE1/DUSP5/TNC/OLR1/HBEGF/CXCL10/TNFAIP3/CCL4/DNAJB4/MAFF/TNFAIP8/TNIP2/IL15RA/NAMPT/SGK1/IFIT2/FUT4/SDC4/SOD2/NFKBIA/CCL5/IL18/PLEK/PMEPA1/SERPINB2/EGR1/NINJ1/RELA/NR4A3/ZFP36/KLF9/EFNA1/HES1/PHLDA2/ID2/CLCF1/TNFAIP2/ZBTB10/DUSP1/IRS2
HALLMARK_INFLAMMATORY_RESPONSE	HALLMARK_INFLAMMATORY_RESPONSE	200	-0.270782	-1.21314	0.0921109	0.200616	0.135152	3435	tags=28%, list=18%, signal=23%	KIF1B/IFNAR1/KCNJ2/CHST2/OSM/ACVR2A/TNFRSF1B/CD55/SLC31A1/NPFFR2/TNFAIP6/CCL17/GPR183/GP1BA/FFAR2/FPR1/ICOSLG/SLC4A4/CXCL11/IRF1/NMI/SERPINE1/TACR1/OLR1/HBEGF/CXCL10/FZD5/MARCO/LCP2/ADRM1/STAB1/AQP9/CXCR6/IL15RA/MSR1/OPRK1/NAMPT/C5AR1/CSF3/NFKBIA/ADM/CCL5/IL18/HRH1/SELL/GPR132/PIK3R5/AHR/RELA/RHOG/TIMP1/SLC28A2/SLC11A2/HIF1A/ITGA5
HALLMARK_ESTROGEN_RESPONSE_EARLY	HALLMARK_ESTROGEN_RESPONSE_EARLY	197	-0.270964	-1.21113	0.0922833	0.200616	0.135152	4053	tags=24%, list=21%, signal=19%	FHL2/BCL11B/ESRP2/TIAM1/SULT2B1/FKBP4/SLC1A1/ADD3/CELSR1/TOB1/NADSYN1/NCOR2/TGM2/RPS6KA2/TTC39A/JAK2/SLC37A1/SEC14L2/CHPT1/PPIF/DYNLT3/FOXC1/AR/PRSS23/CLIC3/ZNF185/SH3BP5/FASN/PGR/XBP1/SLC1A4/ELF1/TFAP2C/SVIL/MREG/FKBP5/MINDY1/PODXL/OLFML3/KRT19/FARP1/SLC2A1/HES1/MED13L/SEMA3B/SIAH2/KRT8/SLC26A2
HALLMARK_UNFOLDED_PROTEIN_RESPONSE	HALLMARK_UNFOLDED_PROTEIN_RESPONSE	110	-0.296569	-1.22821	0.115063	0.239715	0.161493	3537	tags=28%, list=18%, signal=23%	EIF4E/MTREX/EXOSC4/EIF4G1/CNOT2/DDX10/ATF3/SEC11A/SLC30A5/CKS1B/FUS/SRPRA/YIF1A/EIF2S1/ALDH18A1/XBP1/SLC1A4/DCP2/PDIA5/EEF2/PARN/DNAJB9/EIF4A2/SRPRB/BAG3/EXOSC5/NOLC1/CALR/ATF4/HSPA9/NPM1
HALLMARK_KRAS_SIGNALING_UP	HALLMARK_KRAS_SIGNALING_UP	200	-0.254975	-1.14233	0.171576	0.343153	0.231177	3223	tags=22%, list=17%, signal=19%	TNFRSF1B/ETS1/ACE/PTGS2/ANKH/BIRC3/CIDEA/TOR1AIP2/LCP1/SPARCL1/PDCD1LG2/ANXA10/HBEGF/CBL/CXCL10/STRN/TNFAIP3/HSD11B1/PLAT/TMEM100/TMEM176A/KCNN4/ETV4/PRELID3B/PTBP2/TNNT2/ANGPTL4/EPB41L3/LAPTM5/NIN/EVI5/CSF2RA/MAFB/AMMECR1/FCER1G/ID2/MMD/ITGB2/SEMA3B/TMEM176B/F13A1/IGFBP3/PEG3/SPP1
HALLMARK_FATTY_ACID_METABOLISM	HALLMARK_FATTY_ACID_METABOLISM	154	-0.265096	-1.15034	0.179765	0.345702	0.232894	3608	tags=26%, list=19%, signal=21%	HMGCS1/IL4I1/D2HGDH/ACOT2/GLUL/DHCR24/CIDEA/ACADVL/HSD17B10/ETFDH/HSD17B7/HSP90AA1/PDHA1/TP53INP2/BPHL/ACAT2/ALDH1A1/GABARAPL1/ACSL1/FH/IDH3B/FASN/PRDX6/SDHD/GSTZ1/ACSL4/SUCLG2/ACSL5/RETSAT/CRYZ/DLST/CD36/MDH2/UROS/ACSS1/HCCS/PSME1/PCBD1/SERINC1/ALDOA
HALLMARK_MYOGENESIS	HALLMARK_MYOGENESIS	199	0.230188	1.11282	0.187254	0.346766	0.233611	3350	tags=23%, list=17%, signal=19%	COL3A1/SIRT2/APOD/DMPK/SMTN/AEBP1/PPFIA4/TNNI2/PDLIM7/ITGA7/SORBS1/SYNGR2/DES/COL1A1/AKT2/COL15A1/KCNH2/MYH11/LSP1/FXYD1/CTF1/ANKRD2/IGF1/FGF2/APP/MYLK/TPM2/ACTC1/MYOM1/PC/MYF6/NCAM1/SLC6A8/MYL3/RB1/CKB/TNNT3/FDPS/EPHB3/COL6A2/ERBB3/MEF2D/SGCA/ACTA1/BHLHE40/COX7A1
HALLMARK_HYPOXIA	HALLMARK_HYPOXIA	200	-0.250816	-1.12369	0.201466	0.35976	0.242365	1720	tags=23%, list=9%, signal=21%	S100A4/B4GALNT2/CHST2/NEDD4L/CSRP2/NDST2/GCNT2/ETS1/DDIT3/TGM2/ATF3/SERPINE1/SLC2A5/TNFAIP3/MAFF/NDST1/GALK1/SLC25A1/MT2A/ANXA2/HEXA/PHKG1/HMOX1/TPD52/MYH9/HK1/SDC4/NR3C1/ADM/UGP2/ZNF292/ANGPTL4/STC1/EGFR/ZFP36/ENO1/EFNA1/PDGFB/SLC2A1/IDS/GAPDH/DUSP1/IRS2/SIAH2/IGFBP3/ALDOA
HALLMARK_PI3K_AKT_MTOR_SIGNALING	HALLMARK_PI3K_AKT_MTOR_SIGNALING	105	-0.271375	-1.11622	0.249883	0.390442	0.263035	2493	tags=19%, list=13%, signal=17%	NFKBIB/CDK2/RPS6KA3/DAPP1/TBK1/RIT1/PPP1CA/PRKCB/GRB2/PTPN11/MAPK1/EGFR/PLCB1/CLTC/GSK3B/SLC2A1/YWHAB/ACACA/CALR/RAC1
HALLMARK_IL2_STAT5_SIGNALING	HALLMARK_IL2_STAT5_SIGNALING	197	-0.247374	-1.10569	0.234667	0.390442	0.263035	2706	tags=19%, list=14%, signal=16%	AHCY/GPR65/GLIPR2/ITIH5/SOCS1/CXCL10/EEF1AKMT1/MAFF/CCND3/GABARAPL1/UCK2/PENK/GALM/IL2RA/FURIN/ETV4/XBP1/PRKCH/GUCY1B1/ST3GAL4/ENPP1/SELL/SH3BGRL2/PNP/CDC42SE2/NCOA3/AHR/CD81/SHE/SNX9/IKZF2/HUWE1/SWAP70/CTSZ/CKAP4/GSTO1/SPP1
HALLMARK_ADIPOGENESIS	HALLMARK_ADIPOGENESIS	199	-0.246307	-1.10243	0.23685	0.390442	0.263035	3707	tags=24%, list=19%, signal=20%	AGPAT3/NDUFB7/IDH3A/APLP2/FAH/TOB1/LPL/UQCR10/TANK/CIDEA/PPM1B/ACLY/SPARCL1/JAGN1/ITIH5/QDPR/REEP5/SDHB/ESYT1/SLC25A1/MTCH2/PIM3/AIFM1/ATP5PO/ATP1B3/GHITM/G3BP2/SQOR/DNAJB9/CDKN2C/DRAM2/ANGPTL4/RETSAT/AK2/ESRRA/COX8A/CYP4B1/SNCG/CD36/TKT/MDH2/POR/STOM/CAT/DBT/SOD1/ALDOA/MGST3
HALLMARK_APOPTOSIS	HALLMARK_APOPTOSIS	159	0.23201	1.08816	0.243685	0.390442	0.263035	4682	tags=34%, list=24%, signal=26%	MMP2/HSPB1/IGFBP6/DIABLO/ROCK1/PDGFRB/FEZ1/PEA15/PPP3R1/EMP1/CD14/TNFRSF12A/SAT1/DPYD/DAP3/RHOT2/WEE1/HMGB2/CD38/LMNA/APP/PDCD4/BCL2L2/MADD/IL1A/LUM/GADD45A/BNIP3L/PTK2/GSTM1/ERBB3/CD44/TNFSF10/F2R/LEF1/NEDD9/IFNB1/EREG/BRCA1/CTH/AVPR1A/TAP1/SATB1/FASLG/MCL1/TGFB2/BGN/BCL2L1/EGR3/CLU/IL6/GPX4/CASP9/SC5D
HALLMARK_MITOTIC_SPINDLE	HALLMARK_MITOTIC_SPINDLE	199	0.21861	1.05684	0.290407	0.440011	0.296429	3178	tags=25%, list=16%, signal=21%	FLNB/KIF5B/RAPGEF6/ROCK1/CEP72/CDC42EP1/FLNA/RAPGEF5/NUSAP1/CYTH2/HDAC6/TUBD1/NF1/SORBS2/RHOT2/ARHGEF7/CLIP2/KIF3C/CSNK1D/EPB41/BCAR1/NCK2/SMC1A/CKAP5/MID1/SASS6/RFC1/ARHGEF12/CEP131/MYH10/PCNT/CEP57/PPP4R2/ALMS1/KIF15/GEMIN4/CDK5RAP2/MYO9B/SEPTIN9/MARCKS/CENPJ/DLGAP5/NCK1/PIF1/CTTN/KIF4A/NOTCH2/ARHGEF3/TPX2
HALLMARK_PEROXISOME	HALLMARK_PEROXISOME	104	-0.261684	-1.07409	0.314835	0.462993	0.311911	3571	tags=29%, list=18%, signal=24%	DIO1/CTBP1/ISOC1/SULT2B1/PEX5/ATXN1/CDK7/HSD11B2/DHCR24/ABCB9/CACNA1B/RXRG/CADM1/ALDH1A1/ACSL1/PABPC1/SLC35B2/CTPS1/SMARCC1/PEX6/ACSL4/SIAH1/SOD2/ACSL5/RETSAT/IDE/PRDX1/VPS4B/CAT/SOD1
HALLMARK_UV_RESPONSE_DN	HALLMARK_UV_RESPONSE_DN	144	0.225278	1.04267	0.340909	0.487013	0.328093	3790	tags=27%, list=20%, signal=22%	COL3A1/BCKDHB/CCN1/TJP1/PDGFRB/RND3/TFPI/MGLL/COL1A1/ADORA2B/PTPRM/LAMC1/ARHGEF9/PLCB4/SRI/COL1A2/SLC7A1/RXRA/IGF1R/TOGARAM1/MAP1B/ATP2B1/PRKCE/PEX14/DBP/MAP2K5/RBPMS/ATP2C1/ADGRL2/NOTCH2/INPP4B/BHLHE40/NFKB1/PMP22/COL5A2/PRDM2/SNAI2/F3/MAGI2
HALLMARK_ANGIOGENESIS	HALLMARK_ANGIOGENESIS	36	-0.305022	-1.02377	0.420973	0.572461	0.385658	3747	tags=28%, list=19%, signal=22%	VTN/S100A4/LPL/OLR1/LRPAP1/PF4/STC1/FSTL1/TIMP1/SPP1
HALLMARK_MYC_TARGETS_V2	HALLMARK_MYC_TARGETS_V2	56	-0.273713	-1.01039	0.42803	0.572461	0.385658	4108	tags=25%, list=21%, signal=20%	PLK4/PRMT3/MCM5/SORD/PLK1/UTP20/CBX3/TCOF1/NOP16/PES1/EXOSC5/NOLC1/SRM/NPM1
HALLMARK_P53_PATHWAY	HALLMARK_P53_PATHWAY	197	-0.225649	-1.00858	0.435071	0.572461	0.385658	4214	tags=26%, list=22%, signal=21%	MAPKAPK3/RCHY1/VAMP8/CDKN1A/CTSD/PHLDA3/RPS27L/RACK1/SESN1/S100A4/FGF13/CGRRF1/IP6K2/TOB1/LDHB/PCNA/EI24/DDIT3/RRP8/DNTTIP2/MDM2/ATF3/SLC3A2/PRKAB1/UPP1/SOCS1/HBEGF/TXNIP/CCND3/PROCR/SEC61A1/TGFA/SP1/HMOX1/APAF1/GM2A/CLCA2/IFI30/ZMAT3/PTPN14/RETSAT/CD81/VDR/NINJ1/RPL18/HEXIM1/PLXNB2/STOM/WWP1/HDAC3/H1-2/CEBPA
HALLMARK_BILE_ACID_METABOLISM	HALLMARK_BILE_ACID_METABOLISM	112	-0.24088	-1.00025	0.455065	0.583416	0.393038	4316	tags=27%, list=22%, signal=21%	DIO1/SLC27A5/RBP1/ISOC1/SULT2B1/GNMT/ATXN1/HACL1/PEX1/DHCR24/AKR1D1/RXRG/FADS2/SLC22A18/ALDH1A1/AQP9/ACSL1/PEX12/SLC35B2/TFCP2L1/AR/CYP39A1/NEDD4/PEX6/SLC23A1/GC/ACSL5/RETSAT/CAT/SOD1
HALLMARK_UV_RESPONSE_UP	HALLMARK_UV_RESPONSE_UP	158	-0.228539	-0.994084	0.474948	0.593685	0.399956	4248	tags=27%, list=22%, signal=21%	HLA-F/GCH1/CA2/FOSB/FKBP4/YKT6/HYAL2/AP2S1/JUNB/DNAJA1/TGFBRAP1/E2F5/PTPRD/ATF3/IRF1/PARP2/SHOX2/HSPA13/CDK2/CCND3/PPIF/GRINA/ATP6V1C1/RPN1/FURIN/MAPK8IP2/HMOX1/AMD1/SIGMAR1/SOD2/NFKBIA/CLTB/CDC5L/CREG1/DNAJB1/MRPL23/PPT1/AGO2/BSG/PDAP1/CTSV/ALDOA
HALLMARK_G2M_CHECKPOINT	HALLMARK_G2M_CHECKPOINT	198	-0.219397	-0.980989	0.503742	0.61432	0.413857	4245	tags=25%, list=22%, signal=20%	POLE/BCL3/TFDP1/PLK4/TTK/TLE3/CBX1/MTF2/SMAD3/MCM5/SUV39H1/SLC38A1/HIRA/GINS2/PLK1/BRCA2/ATF5/KPNB1/HMGN2/PRIM2/RAD21/CCNB2/CKS1B/PDS5B/UCK2/UBE2S/EWSR1/ILF3/FOXN3/RPA2/MT2A/POLA2/ATRX/SMARCC1/KIF11/AMD1/HMGB3/CUL3/CDKN2C/PAFAH1B1/HSPA8/CUL5/NOLC1/UBE2C/EXO1/MAPK14/HIF1A/SNRPD1/NUP50/CDC27
HALLMARK_CHOLESTEROL_HOMEOSTASIS	HALLMARK_CHOLESTEROL_HOMEOSTASIS	72	-0.24622	-0.952136	0.544324	0.648005	0.436551	4006	tags=28%, list=21%, signal=22%	ANXA5/ERRFI1/HMGCS1/ATXN2/LPL/ATF5/HSD17B7/TM7SF2/ATF3/FADS2/GLDC/S100A11/ACAT2/FBXO6/ETHE1/FASN/MVK/CTNNB1/SEMA3B/LGMN
HALLMARK_APICAL_SURFACE	HALLMARK_APICAL_SURFACE	44	-0.256302	-0.898749	0.628807	0.731171	0.492578	667	tags=23%, list=3%, signal=22%	FLOT2/ATP8B1/PCSK9/GATA3/THY1/SLC22A12/CROCC/ADAM10/CRYBG1/EPHB4
HALLMARK_ESTROGEN_RESPONSE_LATE	HALLMARK_ESTROGEN_RESPONSE_LATE	195	-0.198849	-0.888052	0.745933	0.847652	0.57105	2181	tags=29%, list=11%, signal=26%	TOP2A/CXCL12/KLF4/HMGCS2/KCNK5/FOS/ELOVL5/GALE/CYP4F11/PTGES/TJP3/ALDH3A2/CYP26B1/EMP2/CA2/SCUBE2/PLK4/TIAM1/SULT2B1/FKBP4/PLXNB1/MAPK13/ADD3/GINS2/TOB1/SORD/KLK11/NCOR2/PLAC1/RPS6KA2/JAK2/LSR/CHPT1/PPIF/DYNLT3/RNASEH2A/FOXC1/SLC2A8/PRSS23/CLIC3/SGK1/PGR/XBP1/SLC1A4/TFAP2C/FKBP5/CDH1/KRT19/ZFP36/PRLR/FARP1/ID2/SEMA3B/SIAH2/SLC26A2/S100A9
HALLMARK_XENOBIOTIC_METABOLISM	HALLMARK_XENOBIOTIC_METABOLISM	198	-0.193001	-0.862964	0.812608	0.902898	0.608268	5024	tags=29%, list=26%, signal=22%	ABCC3/ENTPD5/CDA/CSAD/PTGES/ABHD6/PDLIM5/SLC35D1/SAR1B/AOX1/TYR/HES6/ALDH2/AP4B1/GCH1/CA2/ETS2/GNMT/VTN/ARG2/SLC35B1/FAH/KARS1/SHMT2/GCNT2/HACL1/ETFDH/GCKR/GSTT2/AHCY/SERPINE1/UPP1/BPHL/TTPA/GART/HSD11B1/GABARAPL1/AQP9/MT2A/MCCC2/RAP1GAP/HMOX1/SLC46A3/PGRMC1/SSR3/RETSAT/NINJ1/CD36/POR/ARPP19/COMT/ID2/PGD/CAT/SERTAD1/TMEM176B/GSTO1/FBLN1
HALLMARK_E2F_TARGETS	HALLMARK_E2F_TARGETS	200	-0.186648	-0.836213	0.866216	0.906599	0.610761	4565	tags=27%, list=24%, signal=21%	TUBG1/DIAPH3/STAG1/KIF18B/POLE/LIG1/PLK4/ORC2/BRMS1L/CDKN1A/TK1/MRE11/MCM5/SUV39H1/PSIP1/PLK1/BRCA2/PCNA/PHF5A/SMC6/PRIM2/USP1/RAD21/CCNB2/CKS1B/PDS5B/CDCA3/ZW10/UBE2S/RNASEH2A/RPA1/ILF3/NUP153/RPA2/NME1/EIF2S1/CTPS1/RBBP7/POLA2/RFC3/GINS4/HMGB3/XRCC6/IPO7/RAN/SSRP1/CDKN2C/PNN/AK2/PAICS/NOLC1/PPP1R8/ASF1B/ASF1A
HALLMARK_WNT_BETA_CATENIN_SIGNALING	HALLMARK_WNT_BETA_CATENIN_SIGNALING	42	0.212187	0.780838	0.843788	0.906599	0.610761	5911	tags=55%, list=30%, signal=38%	HEY2/CSNK1E/DKK1/HDAC2/FZD1/GNAI1/TCF7/HEY1/RBPJ/DKK4/LEF1/WNT5B/JAG1/PTCH1/ADAM17/WNT1/MYC/SKP2/CUL1/DLL1/FZD8/MAML1/AXIN1
HALLMARK_NOTCH_SIGNALING	HALLMARK_NOTCH_SIGNALING	32	0.210197	0.72891	0.888467	0.906599	0.610761	332	tags=6%, list=2%, signal=6%	SKP1/HEYL
HALLMARK_HEDGEHOG_SIGNALING	HALLMARK_HEDGEHOG_SIGNALING	36	-0.216591	-0.726962	0.885681	0.906599	0.610761	4194	tags=28%, list=22%, signal=22%	ETS2/TLE3/THY1/CELSR1/CDK6/ACHE/DPYSL2/CRMP1/AMOT/MYH9
HALLMARK_SPERMATOGENESIS	HALLMARK_SPERMATOGENESIS	134	0.157814	0.720803	0.988764	0.988764	0.666115	1042	tags=7%, list=5%, signal=7%	RAD17/GMCL1/HBZ/ODF1/CAMK4/HTR5A/CLPB/JAM3/AKAP4/HSPA4L

### Sheet: Sheet2
ID	Description	setSize	enrichmentScore	NES	pvalue	p.adjust	qvalue	rank	leading_edge	core_enrichment
HALLMARK_PROTEIN_SECRETION	HALLMARK_PROTEIN_SECRETION	95	-0.488201	-1.97889	0.000314515	0.00587406	0.00395726	4153	tags=44%, list=21%, signal=35%	ATP6V1B1/GOLGA4/YKT6/STX12/M6PR/KIF1B/RAB14/ARFGEF2/NAPG/AP2S1/ARFGEF1/GNAS/VAMP3/CLN5/COPB1/AP2B1/COG2/ZW10/RPS6KA3/MON2/GBF1/CD63/VAMP7/LAMP2/TPD52/STX16/SCRN1/MAPK1/SEC24D/TMED10/COPB2/ADAM10/PPT1/EGFR/VPS4B/CLTC/TMED2/CTSC/SNAP23/COPE/SOD1/YIPF6
HALLMARK_OXIDATIVE_PHOSPHORYLATION	HALLMARK_OXIDATIVE_PHOSPHORYLATION	198	-0.413548	-1.8491	0.000143926	0.00587406	0.00395726	3396	tags=32%, list=18%, signal=27%	SLC25A20/UQCR10/LDHB/ATP6V1E1/ACADVL/HSD17B10/ETFDH/NDUFS8/NDUFA4/MRPS15/ATP5PB/PDHA1/NDUFC1/SDHB/MRPS11/BDH2/NDUFB5/MRPS22/NDUFS2/ATP6V1C1/ATP6AP1/TOMM70/FH/IDH3B/NDUFS4/MPC1/ATP5MG/AIFM1/RHOT1/TIMM8B/SDHD/OXA1L/CASP7/POLR2F/ATP5PO/ATP5MC3/GOT2/NDUFV2/ATP5ME/COX7A2L/NDUFB2/RETSAT/NDUFB8/COX8A/ALDH6A1/DLST/VDAC2/NDUFA2/ETFA/MDH2/COX11/TIMM17A/POR/SLC25A3/FDX1/COX4I1/HCCS/COX5A/TIMM50/ATP6V1D/SLC2…
HALLMARK_ANDROGEN_RESPONSE	HALLMARK_ANDROGEN_RESPONSE	99	-0.44185	-1.80052	0.000469925	0.00587406	0.00395726	3608	tags=35%, list=19%, signal=29%	HMGCS1/AKT1/SORD/DHCR24/CDK6/ANKH/NGLY1/SELENOP/DBI/UBE2I/ADRM1/RPS6KA3/CCND3/TNFAIP8/PTPN21/ZMIZ1/SGK1/TPD52/XRCC6/FKBP5/SRF/SEC24D/DNAJB9/PMEPA1/XRCC5/ARID5B/KRT19/STEAP4/ACSL3/NCOA4/ZBTB10/KRT8/SLC26A2/SLC38A2/B2M
HALLMARK_INTERFERON_ALPHA_RESPONSE	HALLMARK_INTERFERON_ALPHA_RESPONSE	96	-0.425633	-1.72838	0.000784314	0.00719839	0.00484944	2906	tags=33%, list=15%, signal=28%	TRIM14/CXCL11/IRF1/NMI/IFI35/RNF31/CXCL10/OGFR/TXNIP/TENT5A/PROCR/WARS1/ISG15/IFIT2/IFI27/TRIM5/PARP12/OAS1/ELF1/NUB1/OASL/IFI30/LAP3/SELL/HERC6/ADAR/RSAD2/PSMA3/PSME1/HLA-C/B2M/CD74
HALLMARK_COMPLEMENT	HALLMARK_COMPLEMENT	200	-0.372493	-1.66883	0.000431096	0.00587406	0.00395726	4612	tags=36%, list=24%, signal=28%	SH2B3/PRDM4/C1QA/PRCP/KLK1/KCNIP3/PCSK9/DOCK10/F5/CA2/GZMA/GATA3/C1QC/CTSD/ANXA5/PLA2G4A/GP9/CTSH/GCA/ITGAM/CD55/PPP4C/ZEB1/GP1BA/MT3/CR1/IRF1/VCPIP1/JAK2/SERPINE1/DUSP5/OLR1/TNFAIP3/MAFF/MMP8/LCP2/CTSL/COL4A2/PLAT/S100A13/GNAI2/DOCK9/SIRT6/LTA4H/NOTCH4/LAMP2/CASP4/CALM3/GRB2/CASP7/LAP3/CCL5/PLEK/SERPINB2/F7/PIK3R5/CD36/RHOG/TIMP1/FCER1G/PLA2G7/PDGFB/FDX1/CTSC/MMP15/PPP2CB/CD46/CTSV/CTSB/LGMN/DPP…
HALLMARK_REACTIVE_OXYGEN_SPECIES_PATHWAY	HALLMARK_REACTIVE_OXYGEN_SPECIES_PATHWAY	48	-0.455142	-1.62533	0.00802944	0.033456	0.0225388	2550	tags=29%, list=13%, signal=25%	G6PD/PDLIM1/NDUFS2/FES/TXN/PRDX6/SOD2/HHEX/PRDX1/PTPA/PRDX2/CAT/EGLN2/SOD1
HALLMARK_INTERFERON_GAMMA_RESPONSE	HALLMARK_INTERFERON_GAMMA_RESPONSE	197	-0.36073	-1.61236	0.00100777	0.00719839	0.00484944	4244	tags=34%, list=22%, signal=26%	GCH1/GZMA/HLA-G/VAMP8/CDKN1A/PLA2G4A/ISOC1/TRIM25/CMPK2/SECTM1/DHX58/RNF213/PTGS2/TNFAIP6/FPR1/IRF5/HLA-DQA1/TRIM14/CXCL11/IRF1/JAK2/NMI/IFI35/UPP1/SOCS1/RNF31/CXCL10/OGFR/TNFAIP3/PELI1/TXNIP/LCP2/STAT3/WARS1/ISG15/IL15RA/NAMPT/IFIT2/IFI27/MT2A/PARP12/IFNAR2/CASP4/CASP7/OASL/IFI30/SOD2/LAP3/NFKBIA/CCL5/HERC6/PNP/SAMHD1/ADAR/NCOA3/RSAD2/PSMA3/PSMA2/ARID5B/PTPN1/HIF1A/TNFAIP2/PSME1/HLA-A/B2M/CD74
HALLMARK_MYC_TARGETS_V1	HALLMARK_MYC_TARGETS_V1	194	-0.360503	-1.60896	0.00100763	0.00719839	0.00484944	3612	tags=35%, list=19%, signal=28%	CCT7/MCM5/EIF4E/HNRNPR/IMPDH2/HNRNPA3/KARS1/C1QBP/KPNB1/PCNA/PSMD3/CAD/PSMA1/USP1/SNRPB2/SF3A1/RPS5/CBX3/CDK2/CCT4/IFRD1/TYMS/CCT2/COPS5/ILF2/PSMC4/SSBP1/PABPC1/HNRNPA2B1/RPL22/NME1/TOMM70/EEF1B2/RPL6/EIF2S1/CTPS1/PABPC4/SMARCC1/PSMD7/RRM1/CANX/XRCC6/GOT2/RPL14/NOP16/RAN/HSP90AB1/MRPL23/PSMA2/TARDBP/PSMD1/SF3B3/RPL18/UBE2E1/NOLC1/SLC25A3/EIF3B/TUFM/SRM/SNRPD1/COX5A/RPL34/TRIM28/PSMA6/YWHAQ/EIF4G2…
HALLMARK_TGF_BETA_SIGNALING	HALLMARK_TGF_BETA_SIGNALING	54	-0.42539	-1.56098	0.0138431	0.0494397	0.0333067	4382	tags=41%, list=23%, signal=32%	ENG/XIAP/THBS1/SMAD3/JUNB/TGFBR1/BMPR1A/FNTA/NCOR2/SERPINE1/WWTR1/SMURF1/FURIN/PPP1CA/SLC20A1/SPTBN1/PMEPA1/CDH1/HDAC1/ID2/CTNNB1/PPM1A
HALLMARK_ALLOGRAFT_REJECTION	HALLMARK_ALLOGRAFT_REJECTION	198	-0.344623	-1.54091	0.00302245	0.0167914	0.0113121	5352	tags=37%, list=28%, signal=27%	GZMB/RARS1/KRT1/IGSF6/HLA-DRA/TLR2/CCR2/TAP2/PRKCG/CD3G/DYRK3/HLA-DMA/CXCR3/CSF1/MTIF2/IFNGR1/IL12RB1/BCL3/GZMA/HLA-G/CAPG/SRGN/THY1/IL13/AKT1/CD8A/LTB/ACVR2A/AARS1/ETS1/KLRD1/IL11/PRF1/HLA-DQA1/ICOSLG/ACHE/JAK2/GPR65/FYB1/LY86/SOCS1/TLR6/DEGS1/CCL4/LCP2/CCND3/STAB1/HLA-DOA/RPL9/NOS2/WARS1/SPI1/CSK/IL2RA/NME1/NCF4/PF4/PRKCB/IFNAR2/TPD52/GALNT1/CCL5/IL18/SIT1/EGFR/TIMP1/HIF1A/ITGB2/DARS1/HCLS1/HLA…
HALLMARK_MTORC1_SIGNALING	HALLMARK_MTORC1_SIGNALING	199	-0.334775	-1.4984	0.00459902	0.0229951	0.0154914	3608	tags=30%, list=19%, signal=25%	HMGCS1/ADD3/TCEA1/SHMT2/SORD/PLK1/DHCR24/HSPA4/DDIT3/ACLY/TM7SF2/CCT6A/SEC11A/CORO1A/FADS2/G6PD/NFKBIB/QDPR/IFRD1/PSME3/COPS5/DAPP1/PSMC4/RPA1/WARS1/GTF2H1/RPN1/TBK1/NAMPT/RIT1/LTA4H/XBP1/SLC1A4/NFYC/CANX/IFI30/PSMD13/PNP/ARPC5L/STC1/PSMC2/PSMA3/PRDX1/PPA1/ENO1/GSK3B/CTSC/PDAP1/SKAP2/SLC2A1/ACACA/ACSL3/CALR/GAPDH/IGFBP5/ITGB2/ATP6V1D/LGMN/HSPA9/ALDOA
HALLMARK_COAGULATION	HALLMARK_COAGULATION	138	-0.340948	-1.45773	0.00890969	0.0342681	0.0230858	2687	tags=22%, list=14%, signal=19%	SERPINE1/OLR1/ANXA1/MAFF/MMP8/PLAT/S100A13/FURIN/PRSS23/PF4/LTA4H/CFD/LAMP2/USP11/DUSP14/FBN1/PLEK/SERPINB2/WDR1/TIMP1/ARF4/PDGFB/MMP15/SH2B2/RAC1/CTSV/CTSB/LGMN/DPP4/TIMP3/BMP1
HALLMARK_KRAS_SIGNALING_DN	HALLMARK_KRAS_SIGNALING_DN	197	0.293161	1.41467	0.00719895	0.0327225	0.0220446	2979	tags=20%, list=15%, signal=17%	SNN/KRT5/KRT4/EDN1/KCND1/GPRC5C/NR4A2/KRT13/IGFBP2/IL5/ASB7/CD40LG/GPR19/TAS2R4/CELSR2/SSTR4/SLC12A3/THRB/CACNA1F/TENT5C/TCF7L1/SLC29A3/PAX4/IFI44L/IL12B/STAG3/ACTC1/MTHFR/RGS11/IDUA/DTNB/SLC30A3/SLC25A23/CLDN16/TG/SPHK2/AMBN/THNSL2/TFF2/ADRA2C
HALLMARK_EPITHELIAL_MESENCHYMAL_TRANSITION	HALLMARK_EPITHELIAL_MESENCHYMAL_TRANSITION	199	0.313384	1.51502	0.00295664	0.0167914	0.0113121	3393	tags=33%, list=17%, signal=28%	MMP2/FSTL3/COL3A1/ELN/MCM7/PPIB/VIM/CTHRC1/ACTA2/SDC1/CCN1/HTRA1/DPYSL3/GEM/IGFBP2/FMOD/PDGFRB/MMP14/MGP/FLNA/COL1A1/INHBA/MATN2/LAMC1/TNFRSF12A/SAT1/TPM1/COL1A2/CDH11/SERPINE2/DKK1/SERPINH1/VCAN/ECM2/TGFBI/IL15/AREG/FGF2/CDH2/MYLK/TPM2/THBS2/LOX/BASP1/LAMA3/EFEMP2/LOXL1/SFRP1/ANPEP/LGALS1/LUM/ABI3BP/SLC6A8/GADD45A/LRP1/MATN3/GPX7/COL6A2/NOTCH2/NID2/FAP/APLP1/PMP22/TFPI2/CD44/MXRA5
