## Supplemental Tables 1-9 for "Placental pathology, circadian biology, and pathogenesis of spontaneous preterm birth: a pilot study of human placental gene expression profiling using a targeted HTG transcriptome panel": TableS6_HCAvsNoPathol.logFCs.MatAge.adjusted_GSEA.Hallmark.Pathways.xlsx

### Sheet: Sheet1
ID	Description	setSize	enrichmentScore	NES	pvalue	p.adjust	qvalue	rank	leading_edge	core_enrichment
HALLMARK_TNFA_SIGNALING_VIA_NFKB	HALLMARK_TNFA_SIGNALING_VIA_NFKB	198	0.426978	1.82821	0.000118092	0.00590458	0.00447505	3283	tags=33%, list=17%, signal=28%	SOD2/VEGFA/SOCS3/ZFP36/FOSB/CCN1/REL/CEBPD/GADD45B/NFIL3/NAMPT/PTGS2/GFPT2/CDKN1A/CCL2/SERPINB2/SDC4/DUSP1/PANX1/NR4A2/EGR1/MSC/KLF2/PTX3/ABCA1/F3/TNFAIP3/ATP2B1/JUNB/FOSL2/CFLAR/CCL20/MCL1/RNF19B/PNRC1/PLAUR/FOS/IFNGR2/CLCF1/IL12B/FUT4/EIF1/SPHK1/EFNA1/PDLIM5/PHLDA2/BIRC2/PLK2/MYC/KLF9/LDLR/RIPK2/IFIT2/CSF1/NR4A1/GADD45A/EGR2/BCL2A1/CCL4/TNFAIP6/ETS2/PFKFB3/KDM6B/CD83/IER3/SLC16A6
HALLMARK_REACTIVE_OXYGEN_SPECIES_PATHWAY	HALLMARK_REACTIVE_OXYGEN_SPECIES_PATHWAY	48	0.504004	1.74883	0.00168161	0.0255135	0.0193365	3414	tags=42%, list=18%, signal=34%	GPX3/SOD2/EGLN2/NDUFA6/GCLM/PRDX2/JUNB/LSP1/SELENOS/GLRX/TXN/PRDX1/LAMTOR5/GCLC/STK25/NQO1/PDLIM1/GSR/SOD1/PRDX6
HALLMARK_EPITHELIAL_MESENCHYMAL_TRANSITION	HALLMARK_EPITHELIAL_MESENCHYMAL_TRANSITION	199	-0.321756	-1.61599	0.00131062	0.0255135	0.0193365	1437	tags=22%, list=7%, signal=20%	ADAM12/POSTN/PDGFRB/VEGFC/MMP1/PDLIM4/MMP2/LAMA3/COL4A2/IGFBP4/FMOD/COL11A1/COL5A1/QSOX1/ACTA2/PCOLCE/MATN2/SAT1/VIM/COL6A3/CDH11/TFPI2/ITGA2/INHBA/VCAM1/VCAN/SLIT3/PFN2/ID2/COL4A1/MGP/COL5A2/THY1/COL6A2/ELN/TGFBI/COL1A1/CTHRC1/MEST/COL3A1/AREG/COL1A2/HTRA1
HALLMARK_PEROXISOME	HALLMARK_PEROXISOME	104	0.404654	1.59957	0.00255135	0.0255135	0.0193365	3310	tags=31%, list=17%, signal=26%	SOD2/IDH2/HSD17B11/ABCC5/DHCR24/GNPAT/CLN8/ABCB1/RDH11/ECI2/SCGB1A1/SLC25A19/VPS4B/HSD11B2/HSD3B7/MLYCD/CADM1/PEX13/NUDT19/PRDX1/ACSL1/IDE/SLC35B2/SERPINA6/ITGB1BP1/HMGCL/TTR/IDH1/FDPS/ISOC1/ECH1/SOD1
HALLMARK_KRAS_SIGNALING_UP	HALLMARK_KRAS_SIGNALING_UP	200	0.352586	1.51162	0.0022403	0.0255135	0.0193365	2850	tags=25%, list=15%, signal=22%	SPP1/IGFBP3/APOD/GYPC/MAFB/PTGS2/GFPT2/ANGPTL4/CSF2RA/ITGB2/SPRY2/ANO1/CCSER2/NIN/F13A1/PEG3/PRDM1/EREG/TLR8/IL1RL2/BTBD3/ABCB1/RABGAP1L/TNFAIP3/GALNT3/ETS1/CCL20/SERPINA3/CXCR4/PLAUR/TOR1AIP2/GLRX/FUCA1/PTCD2/KCNN4/TSPAN7/SPARCL1/SOX9/VWA5A/IRF8/ANKH/SEMA3B/RETN/LY96/CBL/ZNF277/HDAC9/AMMECR1/IGF2/TNFRSF1B
HALLMARK_NOTCH_SIGNALING	HALLMARK_NOTCH_SIGNALING	32	-0.497781	-1.78021	0.0033763	0.0281359	0.021324	2644	tags=38%, list=14%, signal=32%	APH1A/JAG1/DTX4/PSEN2/FZD1/SAP30/SKP1/LFNG/PPARD/PRKCA/NOTCH3/CCND1
HALLMARK_UV_RESPONSE_UP	HALLMARK_UV_RESPONSE_UP	158	0.353365	1.47439	0.00717936	0.0512812	0.0388657	3773	tags=24%, list=19%, signal=20%	GPX3/SOD2/FOSB/DNAJB1/DNAJA1/POLE3/NUP58/CASP3/CREG1/GRINA/CDO1/RPN1/TMBIM6/FKBP4/C4BPB/ABCB1/HMOX1/JUNB/CDKN2B/MAPK8IP2/FOS/ENO2/HNRNPU/STARD3/PPAT/NR4A1/STK25/HSPA13/CDK2/PRPF3/ALDOA/ATP6V1C1/MSX1/FURIN/RRAD/GCH1/BTG2/SULT1A1
HALLMARK_ALLOGRAFT_REJECTION	HALLMARK_ALLOGRAFT_REJECTION	198	0.327407	1.40188	0.0112187	0.0701169	0.0531412	5459	tags=42%, list=28%, signal=30%	CCL13/B2M/FYB1/TLR3/CD74/ITGB2/CCL2/WAS/BCAT1/IFNGR1/NCK1/TIMP1/EREG/AKT1/ETS1/STAT4/CD86/RPL9/HLA-E/NCR1/NPM1/FLNA/IFNGR2/IL12B/IL2RA/HLA-DMB/SPI1/CCL11/HCLS1/CD3G/JAK2/APBB1/HLA-DRA/IRF8/PRKCB/HLA-DMA/IL2/IL15/RIPK2/IL11/CSF1/GCNT1/INHBB/CCL22/HDAC9/IKBKB/CCL4/CD1D/CD47/F2R/RPL3L/MAP3K7/HLA-A/ITK/CD3E/CD40LG/CD8B/DYRK3/FASLG/CTSS/GALNT1/IL18/RPL39/ELANE/RARS1/HLA-G/MMP9/F2/HIF1A/TGFB2/IL7/SIT1/…
HALLMARK_IL2_STAT5_SIGNALING	HALLMARK_IL2_STAT5_SIGNALING	197	0.325117	1.39239	0.013316	0.0739781	0.0560676	3467	tags=25%, list=18%, signal=21%	IL1RL1/SPP1/GADD45B/NFIL3/GABARAPL1/CASP3/TNFSF10/PNP/NFKBIZ/IFNGR1/NCOA3/HK2/TNFRSF21/ABCB1/BCL2L1/RABGAP1L/WLS/CD86/RNH1/SOCS2/CTSZ/SCN9A/IGF1R/IL2RA/UMPS/XBP1/ALCAM/CDCP1/TLR7/MYC/CD81/IRF8/CTLA4/IL1R2/CSF1/AMACR/ICOS/POU2F1/TNFRSF1B/TNFRSF8/AGER/CDC6/CD79B/NOP2/ITGAE/CD83/CYFIP1/DENND5A/FURIN
HALLMARK_HYPOXIA	HALLMARK_HYPOXIA	200	0.319254	1.36872	0.0174508	0.0872539	0.0661292	1892	tags=20%, list=10%, signal=18%	IGFBP3/VEGFA/ZFP36/CCN1/CITED2/NFIL3/MT2A/ANGPTL4/FBP1/CDKN1A/LXN/BGN/ADM/SDC4/DUSP1/HK2/DDIT4/F3/TNFAIP3/NEDD4L/TGFB3/HMOX1/ETS1/FOSL2/FOXO3/CXCR4/PNRC1/GPI/PLAUR/FOS/NOCT/ANXA2/IGFBP1/GLRX/EFNA1/KDELR3/UGP2/RBPJ/ENO2/GBE1
HALLMARK_INTERFERON_GAMMA_RESPONSE	HALLMARK_INTERFERON_GAMMA_RESPONSE	197	0.318141	1.36252	0.0194438	0.0883809	0.0669834	4774	tags=34%, list=25%, signal=26%	SOD2/SOCS3/SERPING1/B2M/SAMHD1/NAMPT/CASP3/PTGS2/MT2A/CD74/CDKN1A/APOL6/TNFSF10/ZNFX1/CCL2/PNP/NCOA3/ARID5B/PLA2G4A/TNFAIP3/STAT4/CD86/MTHFD2/IFIT3/HLA-B/TXNIP/ISG15/JAK2/DHX58/HERC6/IRF8/HLA-DMA/IL15/RIPK2/IFIT2/BATF2/PTPN1/PSMA3/NLRC5/PSME2/TNFAIP6/IRF5/ISOC1/IL18BP/HLA-A/MX2/VAMP8/GCH1/STAT2/GBP6/TDRD7/IL10RA/BANK1/FCGR1A/PFKP/ZBP1/HLA-G/ST3GAL5/TNFAIP2/HLA-DRB1/NFKBIA/SLC25A28/UBE2L6/PARP12/H…
HALLMARK_MTORC1_SIGNALING	HALLMARK_MTORC1_SIGNALING	199	0.304186	1.30351	0.0392874	0.155925	0.118175	3285	tags=28%, list=17%, signal=24%	HSPA9/ATP6V1D/NUPR1/NFIL3/ETF1/NAMPT/PLOD2/CDKN1A/ITGB2/RPN1/BCAT1/PNP/DHCR24/EGLN3/HSPD1/SLA/LGMN/HK2/SERP1/DDIT4/RDH11/TMEM97/USO1/CCT6A/CXCR4/GPI/MTHFD2/SORD/M6PR/XBP1/GLRX/NUP205/GBE1/PRDX1/ACSL3/ME1/LDLR/UNG/HSPA4/MCM2/TUBG1/SDF2L1/NIBAN1/GCLC/SLC37A4/PSMA3/CALR/CTH/ATP2A2/GMPS/IDH1/TBK1/ALDOA/PGK1/GSR/PDK1
HALLMARK_ESTROGEN_RESPONSE_LATE	HALLMARK_ESTROGEN_RESPONSE_LATE	195	-0.251099	-1.25655	0.0405405	0.155925	0.118175	2639	tags=21%, list=14%, signal=18%	TPBG/PRSS23/NAB2/TPD52L1/PLAAT3/CYP26B1/METTL3/GPER1/GALE/LSR/HSPB8/PPIF/TSPAN13/RPS6KA2/OVOL2/IMPA2/ST6GALNAC2/FARP1/DLG5/MAPT/HPRT1/FGFR3/KIF20A/SCARB1/PLK4/IGFBP4/CD9/TNNC1/SLC27A2/MDK/CISH/TFPI2/ID2/FLNB/SLC7A5/TRIM29/CXCL14/MEST/AREG/CCND1
HALLMARK_PANCREAS_BETA_CELLS	HALLMARK_PANCREAS_BETA_CELLS	40	0.43024	1.43928	0.0484935	0.173191	0.131261	5864	tags=48%, list=30%, signal=33%	MAFB/LMO2/ELP4/SPCS1/FOXA2/SRPRB/PDX1/AKT3/FOXO1/NKX2-2/SCGN/PAX4/CHGA/NEUROD1/SRP9/VDR/NKX6-1/NEUROG3/SEC11A
HALLMARK_APOPTOSIS	HALLMARK_APOPTOSIS	159	0.309377	1.29187	0.0574587	0.179558	0.136086	5098	tags=36%, list=26%, signal=27%	GPX3/SOD2/DNAJA1/GADD45B/ETF1/CASP3/CDKN1A/TNFSF10/BGN/IFNGR1/TIMP1/EREG/BCL2L1/HMOX1/RARA/CFLAR/MCL1/TNFRSF12A/ANXA1/TIMP3/TGFBR3/NEFH/TXNIP/ENO2/ANKH/GADD45A/BMF/CDK2/CTH/PLCB2/HSPB1/ERBB2/GSR/IER3/F2R/SOD1/DFFA/ERBB3/CDKN1B/GCH1/BTG2/CASP6/BTG3/FASLG/WEE1/IL18/IFNB1/EGR3/DPYD/F2/ISG20/PMAIP1/TGFB2/RNASEL/XIAP/GNA15/CD2/BCL10
HALLMARK_COAGULATION	HALLMARK_COAGULATION	138	-0.262416	-1.2523	0.0545551	0.179558	0.136086	1753	tags=17%, list=9%, signal=16%	C9/GDA/RGN/MBL2/HPN/USP11/CFB/MMP1/APOC3/MMP2/CPQ/CD9/LEFTY2/CLU/THBD/TFPI2/ITGA2/PECAM1/GSN/VWF/MMP11/CSRP1/CRIP2/HTRA1
HALLMARK_MYC_TARGETS_V2	HALLMARK_MYC_TARGETS_V2	56	0.380898	1.36029	0.0667491	0.189748	0.143809	2369	tags=27%, list=12%, signal=24%	HSPD1/HK2/NOLC1/TMEM97/IMP4/NPM1/GRWD1/SORD/MCM5/TBRG4/SUPV3L1/MYC/PPRC1/NOC4L/UNG
HALLMARK_ANGIOGENESIS	HALLMARK_ANGIOGENESIS	36	-0.367483	-1.35273	0.079694	0.189748	0.143809	2443	tags=39%, list=13%, signal=34%	FSTL1/JAG1/STC1/APP/PTK2/CCND2/PDGFA/POSTN/SLCO2A1/THBD/VCAN/COL5A2/LPL/COL3A1
HALLMARK_UNFOLDED_PROTEIN_RESPONSE	HALLMARK_UNFOLDED_PROTEIN_RESPONSE	110	0.327048	1.30301	0.0705315	0.189748	0.143809	1815	tags=20%, list=9%, signal=18%	VEGFA/HSPA9/HERPUD1/DNAJB9/DNAJA4/CCL2/BAG3/NOLC1/SERP1/DDIT4/DKC1/NPM1/SPCS1/MTHFD2/HYOU1/IGFBP1/XBP1/ZBTB17/KDELR3/SRPRB/CNOT4/DCP1A
HALLMARK_P53_PATHWAY	HALLMARK_P53_PATHWAY	197	0.290617	1.24464	0.0760075	0.189748	0.143809	3713	tags=28%, list=19%, signal=23%	RHBDF2/NUPR1/CDKN1A/ABCC5/COQ8A/TRAF4/SESN1/KRT17/DDIT4/HMOX1/ZFP36L1/SLC35D1/ZBTB16/ZNF365/DCXR/FOXO3/CDKN2B/RNF19B/FOS/GLS2/POM121/SPHK1/FUCA1/H2AJ/CSRNP2/CTSF/TXNIP/PPM1D/PLK2/CD81/VWA5A/ZMAT3/NOTCH1/RPL36/INHBB/DNTTIP2/GADD45A/SFN/PROCR/HINT1/TRIAP1/DGKA/ISCU/XPC/IER3/F2R/CCP110/CCNK/TSPYL2/RAP2B/RRAD/TOB1/ST14/VAMP8/BTG2
HALLMARK_APICAL_JUNCTION	HALLMARK_APICAL_JUNCTION	198	-0.237671	-1.19281	0.077575	0.189748	0.143809	2058	tags=18%, list=11%, signal=16%	LAYN/CAP1/FSCN1/AMIGO1/SYMPK/ICAM5/PTK2/AKT2/NECTIN2/CLDN7/TSPAN4/MMP2/LAMA3/CRAT/IKBKG/PBX2/ITGA3/SGCE/CLDN4/PIK3R3/MDK/CDH11/ITGA2/CD274/VCAM1/VCAN/EPB41L2/PECAM1/VWF/CD276/INSIG1/THBS3/COL17A1/THY1/JAM3/TGFBI
HALLMARK_COMPLEMENT	HALLMARK_COMPLEMENT	200	0.283152	1.21394	0.0992807	0.225638	0.17101	2215	tags=18%, list=11%, signal=16%	HSPA1A/C1QC/SERPING1/CTSL/CASP3/USP8/APOBEC3G/WAS/SERPINB2/APOC1/FYN/CTSO/PRDM4/S100A9/LGMN/TIMP1/GRB2/PLA2G4A/C4BPB/F3/TNFAIP3/RCE1/PLAUR/FCN1/SRC/DGKH/ZEB1/MMP15/LIPA/PIK3R5/ME1/FN1/JAK2/PCLO/CD46/KLK1
HALLMARK_PROTEIN_SECRETION	HALLMARK_PROTEIN_SECRETION	95	0.323124	1.2615	0.105867	0.230146	0.174426	2681	tags=22%, list=14%, signal=19%	OCRL/SNAP23/ATP1A1/RAB2A/CLCN3/ABCA1/COPB2/BNIP3/GOLGA4/USO1/VPS4B/M6PR/ANP32E/AP2B1/SNX2/TMED2/CLTA/SEC22B/VAMP7/GALC/TOM1L1
HALLMARK_ADIPOGENESIS	HALLMARK_ADIPOGENESIS	199	-0.227569	-1.14294	0.134338	0.279871	0.212113	3405	tags=28%, list=18%, signal=23%	MTCH2/PTGER3/AGPAT3/PHYH/ESYT1/RAB34/ARL4A/MIGA2/ATL2/IMMT/CD302/FZD4/COQ5/PIM3/RMDN3/SLC19A1/ADIPOR2/CD36/MYLK/DBT/ENPP2/DECR1/G3BP2/HSPB8/CCNG2/DLD/NMT1/PPARG/HIBCH/STOM/FAH/RETSAT/MDH2/GPAT4/SCARB1/CRAT/UBC/UQCR11/CD151/QDPR/NABP1/RIOK3/LIFR/COX6A1/LPCAT3/LAMA4/SLC1A5/PFKL/ACADS/COL4A1/CAVIN1/LPL/TALDO1/COL15A1/LEP/FABP4
HALLMARK_BILE_ACID_METABOLISM	HALLMARK_BILE_ACID_METABOLISM	112	0.303617	1.21251	0.140829	0.281658	0.213467	3310	tags=23%, list=17%, signal=19%	ABCA8/IDH2/HSD17B11/DHCR24/GNPAT/PEX19/AGXT/ABCA1/GCLM/CYP7A1/NR3C2/ABCA6/HSD3B7/MLYCD/PEX13/HACL1/ACSL1/SLC35B2/SERPINA6/AMACR/TTR/RBP1/CYP7B1/IDH1/ISOC1/SOD1
HALLMARK_XENOBIOTIC_METABOLISM	HALLMARK_XENOBIOTIC_METABOLISM	198	0.273304	1.17022	0.151393	0.291141	0.220654	4247	tags=29%, list=22%, signal=23%	PDK4/GABARAPL1/POR/CBR1/MT2A/MAN1A1/SAR1B/FBP1/PGD/CDO1/BCAT1/PC/GCKR/TMBIM6/VNN1/ALDH2/TMEM97/HMOX1/GART/ACO2/PTGES/SLC35D1/SLC35B1/DCXR/PAPSS2/SERTAD1/IGFBP1/PDLIM5/LPIN2/HACL1/VTN/UPB1/IRF8/DHPS/SERPINA6/ACOX3/ASL/GCLC/TYR/NQO1/ATP2A2/IDH1/ETS2/PLG/GSR/ECH1/ITIH1/ACSM1/GCH1/ACOX1/NFS1/CASP6/PTGR1/MARCHF6/SLC22A1/ATOH8/CYP2E1/IL1R1
HALLMARK_DNA_REPAIR	HALLMARK_DNA_REPAIR	148	-0.236584	-1.14184	0.15726	0.291223	0.220716	2890	tags=23%, list=15%, signal=20%	PDE6G/DUT/DGUOK/POLE4/ELL/GUK1/BCAP31/GTF2H3/PRIM1/TP53/FEN1/POLR2A/DCTN4/REV3L/ERCC5/ALYREF/POLD3/USP11/HPRT1/DGCR8/NCBP2/ZNF707/RFC3/NME1/EDF1/SF3A3/MPC2/AAAS/TSG101/TAF10/TYMS/COX17/ELOA/POLR2J
HALLMARK_HEDGEHOG_SIGNALING	HALLMARK_HEDGEHOG_SIGNALING	36	0.371215	1.21426	0.196358	0.34122	0.258609	4892	tags=42%, list=25%, signal=31%	VEGFA/NRCAM/SLIT1/DPYSL2/ETS2/PLG/HEY1/TLE1/PTCH1/NRP1/MYH9/SHH/TLE3/UNC5C/OPHN1
HALLMARK_PI3K_AKT_MTOR_SIGNALING	HALLMARK_PI3K_AKT_MTOR_SIGNALING	105	0.294527	1.16558	0.197907	0.34122	0.258609	4477	tags=32%, list=23%, signal=25%	PPP1CA/MAP2K6/CDKN1A/SLA/NCK1/ARHGDIA/PPP2R1B/AKT1/GRB2/CXCR4/RPS6KA1/MKNK1/ECSIT/PRKCB/VAV3/E2F1/CALR/CDK2/SFN/TBK1/GNA14/PDK1/MAP3K7/CDKN1B/FGF17/STAT2/PTEN/FASLG/PRKAG1/GRK2/ADCY2/UBE2D3/PITX2/TRIB3
HALLMARK_MYC_TARGETS_V1	HALLMARK_MYC_TARGETS_V1	194	0.264871	1.13105	0.208872	0.34812	0.263838	3503	tags=22%, list=18%, signal=18%	HSP90AB1/RPL34/POLE3/KPNB1/ETF1/EIF4G2/SSBP1/HSPD1/SNRPB2/TOMM70/NOLC1/SLC25A3/NPM1/UBA2/CCT4/CCT3/RSL1D1/DHX15/RPL14/PSMD8/MCM5/NAP1L1/EEF1B2/PCBP1/HNRNPU/LSM2/MYC/TARDBP/MRPL9/MCM6/CCNA2/MCM2/MCM7/XRCC6/UBE2E1/CDK2/BUB3/PGK1/PSMD1/EIF2S2/IMPDH2/CYC1
HALLMARK_MYOGENESIS	HALLMARK_MYOGENESIS	199	0.261432	1.1203	0.225578	0.363836	0.275749	3219	tags=21%, list=17%, signal=18%	GPX3/IGFBP3/FHL1/APOD/CRYAB/GADD45B/LPIN1/CDKN1A/PC/MAPRE3/MEF2C/LDB3/LSP1/TEAD4/KLF5/CHRNA1/ATP2A1/TNNI2/SPHK1/RYR1/VIPR1/ATP6AP1/CACNA1H/ACTC1/SORBS1/TPM3/ACSL1/ITGA7/REEP1/EPHB3/NOTCH1/MEF2D/MYH11/FLII/NQO1/HDAC5/ACTA1/CFD/MYL4/FDPS/CNN3/MAPK12
HALLMARK_ANDROGEN_RESPONSE	HALLMARK_ANDROGEN_RESPONSE	99	0.290278	1.13927	0.236375	0.369336	0.279918	3318	tags=26%, list=17%, signal=22%	ADAMTS1/DNAJB9/B2M/PGM3/DHCR24/MAF/ARID5B/KRT8/SELENOP/AKT1/IQGAP2/SORD/SLC38A2/PDLIM5/ELK4/ACSL3/TMEM50A/ANKH/CDC14B/STK39/XRCC6/NGLY1/XRCC5/FKBP5/GSR/PTK2B
HALLMARK_HEME_METABOLISM	HALLMARK_HEME_METABOLISM	196	0.251799	1.07742	0.29974	0.454152	0.344199	4428	tags=28%, list=23%, signal=21%	GYPC/MGST3/ARHGEF12/SDCBP/LMO2/FN3K/PC/TFDP2/NFE2/CLCN3/MINPP1/EPB41/DAAM1/GAPVD1/GCLM/PRDX2/TOP1/FOXO3/PPOX/UCP2/BCAM/UBAC1/LPIN2/KAT2B/FOXJ2/PICALM/ERMAP/BACH1/NARF/MARK3/DCUN1D1/GCLC/TYR/DCAF11/CTSB/GMPS/SNCA/MYL4/C3/SLC66A2/RHCE/TSPAN5/TNRC6B/CA1/BTG2/CPOX/SYNJ1/GYPA/BMP2K/RNF123/GDE1/SEC14L1/FBXO34/CDC27
HALLMARK_GLYCOLYSIS	HALLMARK_GLYCOLYSIS	199	0.246848	1.0578	0.340255	0.500375	0.379231	5201	tags=33%, list=27%, signal=25%	IGFBP3/VEGFA/CITED2/ANGPTL4/PLOD2/PYGL/EGLN3/PC/EXT2/HK2/FKBP4/COPB2/NANP/DDIT4/GAL3ST1/CLDN9/PLOD1/PYGB/CXCR4/GPR87/MIOX/GLRX/ECD/B4GALT4/KDELR3/UGP2/CACNA1H/TXN/ENO2/ME1/ARTN/PAXIP1/SOX9/PKP2/GCLC/SLC37A4/CTH/IDH1/CHST2/ALDOA/PGK1/IER3/SOD1/DSC2/B3GAT1/EFNA3/AGL/CASP6/GMPPA/HAX1/PFKP/CHST1/RARS1/PFKFB1/GLCE/MPI/STC2/ISG20/RRAGD/B3GALT6/LDHC/CYB5A/SPAG4/SLC25A13/AKR1A1/HSPA5
HALLMARK_ESTROGEN_RESPONSE_EARLY	HALLMARK_ESTROGEN_RESPONSE_EARLY	197	-0.204571	-1.02394	0.370053	0.528647	0.400659	2639	tags=19%, list=14%, signal=16%	TPBG/PRSS23/P2RY2/TPD52L1/SVIL/PLAAT3/SNX24/CYP26B1/AR/HSPB8/GFRA1/TTC39A/PPIF/RHOD/TMEM164/RPS6KA2/OVOL2/FARP1/MAPT/ADCY9/CLDN7/KCNK15/SCARB1/AKAP1/MUC1/IGFBP4/KAZN/SLC2A1/SLC27A2/SYNGR1/CISH/FLNB/SLC7A5/OLFML3/AQP3/AREG/CCND1
HALLMARK_FATTY_ACID_METABOLISM	HALLMARK_FATTY_ACID_METABOLISM	154	0.247207	1.02776	0.403891	0.56096	0.425148	3977	tags=27%, list=21%, signal=22%	HSP90AA1/HSPH1/GABARAPL1/CBR1/HSD17B11/GLUL/DHCR24/VNN1/ACSS1/SUCLA2/RDH11/HMGCS2/GCDH/ACO2/ECI2/SERINC1/AUH/MLYCD/ECHS1/ENO2/CPT2/ACSL1/ME1/OSTC/HMGCL/ECI1/CD1D/SDHD/IDH1/ACADL/RDH16/SUCLG2/ALDOA/ECH1/AADAT/PRDX6/PDHB/ACOX1/ALDH3A2/CPOX/ACAT2/GPD1
HALLMARK_APICAL_SURFACE	HALLMARK_APICAL_SURFACE	44	-0.263692	-1.01252	0.435423	0.58841	0.445953	3058	tags=25%, list=16%, signal=21%	GATA3/SHROOM2/CRYBG1/SLC22A12/ADIPOR2/LYPD3/APP/RTN4RL1/SLC34A3/AFAP1L2/THY1
HALLMARK_OXIDATIVE_PHOSPHORYLATION	HALLMARK_OXIDATIVE_PHOSPHORYLATION	198	0.234087	1.0023	0.467171	0.598937	0.453931	3789	tags=21%, list=20%, signal=17%	HSPA9/ATP6V1D/NDUFS4/IDH2/NDUFS1/PDK4/POR/MGST3/NDUFB2/TOMM70/NDUFA6/NDUFA4/SUCLA2/ATP6V0C/SLC25A3/ACO2/NDUFA2/UQCRC1/GPI/TIMM10/LRPPRC/MRPL35/ETFB/ATP6AP1/ECHS1/AIFM1/SUPV3L1/ACAT1/PDHX/ECI1/NDUFB7/SDHD/IDH1/ISCU/ECH1/ATP6V1C1/COX7A2L/PDHB/CYC1/SLC25A5/UQCRC2/NDUFA7
HALLMARK_INFLAMMATORY_RESPONSE	HALLMARK_INFLAMMATORY_RESPONSE	200	0.233731	1.00206	0.466572	0.598937	0.453931	5278	tags=33%, list=27%, signal=24%	NAMPT/TLR3/CDKN1A/TNFSF10/CCL2/ADM/TIMP1/RGS1/EREG/ABCA1/F3/ATP2B1/CCL20/PLAUR/IFNGR2/CSF3/IL12B/SELENOS/SPHK1/PIK3R5/MYC/HRH1/LDLR/IL15/RIPK2/PDPN/KCNMB2/CSF1/CCL22/ATP2A2/TNFRSF1B/TNFAIP6/MARCO/EMP3/ITGB8/IRAK2/CHST2/TNFSF15/MSR1/SLC1A2/GCH1/BTG2/CX3CL1/TNFSF9/FZD5/RASGRP1/FFAR2/IL18/IL10RA/IL1R1/SLC4A4/NFKBIA/SERPINE1/HIF1A/RGS16/GNAI3/ADRM1/MEFV/SCARF1/GPR132/GNA15/NMUR1/CCL7/KCNJ2/SLC31A2/IC…
HALLMARK_WNT_BETA_CATENIN_SIGNALING	HALLMARK_WNT_BETA_CATENIN_SIGNALING	42	0.275256	0.929781	0.572079	0.715099	0.54197	3943	tags=36%, list=20%, signal=29%	MAML1/HDAC11/KAT2A/RBPJ/NUMB/MYC/DLL1/NOTCH1/HDAC5/WNT1/HEY1/FZD8/WNT6/PTCH1/TCF7
HALLMARK_E2F_TARGETS	HALLMARK_E2F_TARGETS	200	0.218065	0.934896	0.629643	0.715484	0.542262	4122	tags=24%, list=21%, signal=19%	PAN2/CKS2/SPAG5/CDKN1A/NOLC1/PTTG1/RNASEH2A/AURKB/KIF4A/UBR7/MTHFD2/CDCA3/PDS5B/ANP32E/MCM5/PSMC3IP/NAP1L1/TBRG4/NUP205/PPM1D/SHMT1/MYC/EXOSC8/CDKN3/MCM6/TACC3/UNG/SUV39H1/MCM2/TUBG1/MCM7/XRCC6/HUS1/STAG1/NUP153/MELK/CCP110/SNRPB/CDKN1B/CHEK2/WDR90/ESPL1/ING3/DCLRE1B/WEE1/NUP107/CHEK1
HALLMARK_MITOTIC_SPINDLE	HALLMARK_MITOTIC_SPINDLE	199	0.216557	0.927999	0.643936	0.715484	0.542262	4992	tags=31%, list=26%, signal=23%	ARHGEF12/ITSN1/CDC42EP2/RANBP9/CDC42EP4/NCK1/NIN/RICTOR/ARHGDIA/SHROOM1/EPB41/SYNPO/MID1IP1/SSH2/TUBGCP2/RHOF/TUBGCP6/KIF4A/FLNA/KIF3C/LRPPRC/CEP192/PDLIM5/ARHGEF7/PKD2/CDC42BPA/RASA2/FBXO5/ARFIP2/SAC3D1/SASS6/UXT/LLGL1/SOS1/DYNLL2/PCNT/KIF20B/CAPZB/SUN2/AKAP13/CDC42/KLC1/TSC1/CCDC88A/TBCD/ESPL1/KIF23/MYH9/CENPF/ALS2/ARHGAP27/TLK1/CDC27/DOCK4/BCR/PIF1/CYTH2/BRCA2/OPHN1/RAPGEF5/RASAL2/WASF2
HALLMARK_UV_RESPONSE_DN	HALLMARK_UV_RESPONSE_DN	144	0.222487	0.918403	0.642883	0.715484	0.542262	4465	tags=31%, list=23%, signal=24%	CCN1/TGFBR2/CITED2/ATRX/IRS1/MAP2K5/FYN/DUSP1/F3/ATP2B1/CAP2/TGFBR3/BMPR1A/IGF1R/ANXA2/PRDM2/PDLIM5/AKT3/CDC42BPA/RASA2/KALRN/MYC/ATP2B4/LDLR/MAP1B/GCNT1/MT1E/DAB2/FBLN5/DMAC2L/WDR37/SYNE1/ERBB2/SPOP/CDKN1B/PMP22/KIT/NFIB/PTEN/NRP1/MIOS/BHLHE40/MAPK14/ANXA4/SERPINE1
HALLMARK_INTERFERON_ALPHA_RESPONSE	HALLMARK_INTERFERON_ALPHA_RESPONSE	96	0.233137	0.911992	0.636621	0.715484	0.542262	4969	tags=33%, list=26%, signal=25%	B2M/MOV10/CD74/HLA-C/IFIT3/ELF1/TXNIP/ISG15/DHX58/HERC6/IL15/RIPK2/IFIT2/BATF2/CSF1/MVB12A/PSMA3/PSME2/PROCR/CD47/LPAR6/STAT2/TDRD7/OAS1/SLC25A28/UBE2L6/PARP12/NUB1/ISG20/SAMD9L/CMTR1/IL7
HALLMARK_TGF_BETA_SIGNALING	HALLMARK_TGF_BETA_SIGNALING	54	0.254651	0.903924	0.627721	0.715484	0.542262	1285	tags=15%, list=7%, signal=14%	PPP1CA/ARID4B/SKI/JUNB/FNTA/THBS1/IFNGR2/BMPR1A
HALLMARK_G2M_CHECKPOINT	HALLMARK_G2M_CHECKPOINT	198	0.210844	0.902781	0.700283	0.761178	0.576893	4428	tags=27%, list=23%, signal=21%	HSPA8/CKS2/KPNB1/MT2A/ATRX/NUP98/MEIS1/NOLC1/DKC1/PTTG1/AURKB/TOP1/RPS6KA5/KIF4A/PDS5B/NCL/MCM5/LIG3/NUP50/HNRNPU/MYC/CDKN3/MCM6/CCNA2/TACC3/FBXO5/SUV39H1/MCM2/SRSF10/CHMP1A/E2F1/HUS1/STAG1/BUB3/MEIS2/CDC6/KIF20B/MAP3K20/EFNA5/STIL/CDKN1B/CHAF1A/ESPL1/KIF23/CHEK1/CENPF/SMARCC1/MAPK14/KPNA2/TLE3/SLC38A1/PURA/CDC27
HALLMARK_IL6_JAK_STAT3_SIGNALING	HALLMARK_IL6_JAK_STAT3_SIGNALING	87	0.2243	0.86465	0.723045	0.769197	0.58297	3097	tags=18%, list=16%, signal=16%	SOCS3/CSF2RA/IFNGR1/TNFRSF21/GRB2/HMOX1/TNFRSF12A/IFNGR2/IL2RA/PIK3R5/CBL/PTPN1/IL1R2/CSF1/TNFRSF1B/LEPR
HALLMARK_CHOLESTEROL_HOMEOSTASIS	HALLMARK_CHOLESTEROL_HOMEOSTASIS	72	0.218383	0.815701	0.803128	0.836591	0.634048	6815	tags=46%, list=35%, signal=30%	NFIL3/LGMN/TMEM97/TNFRSF12A/PNRC1/PLAUR/ACTG1/GLDC/ALCAM/LDLR/SEMA3B/NIBAN1/FDPS/ECH1/SREBF2/ACAT2/TRIB3/CHKA/ATXN2/LSS/LGALS3/HMGCR/ANXA5/FASN/CPEB2/GNAI1/FDFT1/GUSB/SC5D/TP53INP1/ETHE1/SCD/ACSS2
HALLMARK_KRAS_SIGNALING_DN	HALLMARK_KRAS_SIGNALING_DN	197	-0.159849	-0.800088	0.973615	0.993484	0.752957	3306	tags=19%, list=17%, signal=16%	NTF3/PTGFR/INSL5/KCNQ2/SPTBN2/KRT1/BRDT/COPZ2/SGK1/PLAG1/TFF2/LYPD3/IFI44L/GPR3/PTPRJ/IL5/EDN1/KCND1/CKM/GP2/GPR19/MACROH2A2/ITIH3/CPB1/IRS4/GPRC5C/FGFR3/RYR2/SPHK2/LFNG/IDUA/SLC25A23/OXT/KMT2D/VPS50/CLSTN3/MFSD6
HALLMARK_SPERMATOGENESIS	HALLMARK_SPERMATOGENESIS	134	-0.147174	-0.69867	0.995818	0.995818	0.754725	4268	tags=28%, list=22%, signal=22%	ZPBP/ELOVL3/PACRG/ZC3H14/HSPA1L/GSTM3/BRAF/GAD1/NEK2/MEP1B/ADAM2/SNAP91/CDK1/NAA11/TOPBP1/CCNB2/TKTL1/BUB1/ART3/SEPTIN4/ARL4A/VDAC3/MAST2/GAPDHS/HOXB1/TLE4/CNIH2/PCSK1N/PHKG2/PIAS2/PARP2/DMC1/SIRT1/DDX25/PRKAR2A/CLPB/JAM3/TALDO1

### Sheet: Sheet2
ID	Description	setSize	enrichmentScore	NES	pvalue	p.adjust	qvalue	rank	leading_edge	core_enrichment
HALLMARK_TNFA_SIGNALING_VIA_NFKB	HALLMARK_TNFA_SIGNALING_VIA_NFKB	198	0.426978	1.82821	0.000118092	0.00590458	0.00447505	3283	tags=33%, list=17%, signal=28%	SOD2/VEGFA/SOCS3/ZFP36/FOSB/CCN1/REL/CEBPD/GADD45B/NFIL3/NAMPT/PTGS2/GFPT2/CDKN1A/CCL2/SERPINB2/SDC4/DUSP1/PANX1/NR4A2/EGR1/MSC/KLF2/PTX3/ABCA1/F3/TNFAIP3/ATP2B1/JUNB/FOSL2/CFLAR/CCL20/MCL1/RNF19B/PNRC1/PLAUR/FOS/IFNGR2/CLCF1/IL12B/FUT4/EIF1/SPHK1/EFNA1/PDLIM5/PHLDA2/BIRC2/PLK2/MYC/KLF9/LDLR/RIPK2/IFIT2/CSF1/NR4A1/GADD45A/EGR2/BCL2A1/CCL4/TNFAIP6/ETS2/PFKFB3/KDM6B/CD83/IER3/SLC16A6
HALLMARK_REACTIVE_OXYGEN_SPECIES_PATHWAY	HALLMARK_REACTIVE_OXYGEN_SPECIES_PATHWAY	48	0.504004	1.74883	0.00168161	0.0255135	0.0193365	3414	tags=42%, list=18%, signal=34%	GPX3/SOD2/EGLN2/NDUFA6/GCLM/PRDX2/JUNB/LSP1/SELENOS/GLRX/TXN/PRDX1/LAMTOR5/GCLC/STK25/NQO1/PDLIM1/GSR/SOD1/PRDX6
HALLMARK_PEROXISOME	HALLMARK_PEROXISOME	104	0.404654	1.59957	0.00255135	0.0255135	0.0193365	3310	tags=31%, list=17%, signal=26%	SOD2/IDH2/HSD17B11/ABCC5/DHCR24/GNPAT/CLN8/ABCB1/RDH11/ECI2/SCGB1A1/SLC25A19/VPS4B/HSD11B2/HSD3B7/MLYCD/CADM1/PEX13/NUDT19/PRDX1/ACSL1/IDE/SLC35B2/SERPINA6/ITGB1BP1/HMGCL/TTR/IDH1/FDPS/ISOC1/ECH1/SOD1
HALLMARK_KRAS_SIGNALING_UP	HALLMARK_KRAS_SIGNALING_UP	200	0.352586	1.51162	0.0022403	0.0255135	0.0193365	2850	tags=25%, list=15%, signal=22%	SPP1/IGFBP3/APOD/GYPC/MAFB/PTGS2/GFPT2/ANGPTL4/CSF2RA/ITGB2/SPRY2/ANO1/CCSER2/NIN/F13A1/PEG3/PRDM1/EREG/TLR8/IL1RL2/BTBD3/ABCB1/RABGAP1L/TNFAIP3/GALNT3/ETS1/CCL20/SERPINA3/CXCR4/PLAUR/TOR1AIP2/GLRX/FUCA1/PTCD2/KCNN4/TSPAN7/SPARCL1/SOX9/VWA5A/IRF8/ANKH/SEMA3B/RETN/LY96/CBL/ZNF277/HDAC9/AMMECR1/IGF2/TNFRSF1B
HALLMARK_UV_RESPONSE_UP	HALLMARK_UV_RESPONSE_UP	158	0.353365	1.47439	0.00717936	0.0512812	0.0388657	3773	tags=24%, list=19%, signal=20%	GPX3/SOD2/FOSB/DNAJB1/DNAJA1/POLE3/NUP58/CASP3/CREG1/GRINA/CDO1/RPN1/TMBIM6/FKBP4/C4BPB/ABCB1/HMOX1/JUNB/CDKN2B/MAPK8IP2/FOS/ENO2/HNRNPU/STARD3/PPAT/NR4A1/STK25/HSPA13/CDK2/PRPF3/ALDOA/ATP6V1C1/MSX1/FURIN/RRAD/GCH1/BTG2/SULT1A1
HALLMARK_ALLOGRAFT_REJECTION	HALLMARK_ALLOGRAFT_REJECTION	198	0.327407	1.40188	0.0112187	0.0701169	0.0531412	5459	tags=42%, list=28%, signal=30%	CCL13/B2M/FYB1/TLR3/CD74/ITGB2/CCL2/WAS/BCAT1/IFNGR1/NCK1/TIMP1/EREG/AKT1/ETS1/STAT4/CD86/RPL9/HLA-E/NCR1/NPM1/FLNA/IFNGR2/IL12B/IL2RA/HLA-DMB/SPI1/CCL11/HCLS1/CD3G/JAK2/APBB1/HLA-DRA/IRF8/PRKCB/HLA-DMA/IL2/IL15/RIPK2/IL11/CSF1/GCNT1/INHBB/CCL22/HDAC9/IKBKB/CCL4/CD1D/CD47/F2R/RPL3L/MAP3K7/HLA-A/ITK/CD3E/CD40LG/CD8B/DYRK3/FASLG/CTSS/GALNT1/IL18/RPL39/ELANE/RARS1/HLA-G/MMP9/F2/HIF1A/TGFB2/IL7/SIT1/…
HALLMARK_IL2_STAT5_SIGNALING	HALLMARK_IL2_STAT5_SIGNALING	197	0.325117	1.39239	0.013316	0.0739781	0.0560676	3467	tags=25%, list=18%, signal=21%	IL1RL1/SPP1/GADD45B/NFIL3/GABARAPL1/CASP3/TNFSF10/PNP/NFKBIZ/IFNGR1/NCOA3/HK2/TNFRSF21/ABCB1/BCL2L1/RABGAP1L/WLS/CD86/RNH1/SOCS2/CTSZ/SCN9A/IGF1R/IL2RA/UMPS/XBP1/ALCAM/CDCP1/TLR7/MYC/CD81/IRF8/CTLA4/IL1R2/CSF1/AMACR/ICOS/POU2F1/TNFRSF1B/TNFRSF8/AGER/CDC6/CD79B/NOP2/ITGAE/CD83/CYFIP1/DENND5A/FURIN
HALLMARK_HYPOXIA	HALLMARK_HYPOXIA	200	0.319254	1.36872	0.0174508	0.0872539	0.0661292	1892	tags=20%, list=10%, signal=18%	IGFBP3/VEGFA/ZFP36/CCN1/CITED2/NFIL3/MT2A/ANGPTL4/FBP1/CDKN1A/LXN/BGN/ADM/SDC4/DUSP1/HK2/DDIT4/F3/TNFAIP3/NEDD4L/TGFB3/HMOX1/ETS1/FOSL2/FOXO3/CXCR4/PNRC1/GPI/PLAUR/FOS/NOCT/ANXA2/IGFBP1/GLRX/EFNA1/KDELR3/UGP2/RBPJ/ENO2/GBE1
HALLMARK_INTERFERON_GAMMA_RESPONSE	HALLMARK_INTERFERON_GAMMA_RESPONSE	197	0.318141	1.36252	0.0194438	0.0883809	0.0669834	4774	tags=34%, list=25%, signal=26%	SOD2/SOCS3/SERPING1/B2M/SAMHD1/NAMPT/CASP3/PTGS2/MT2A/CD74/CDKN1A/APOL6/TNFSF10/ZNFX1/CCL2/PNP/NCOA3/ARID5B/PLA2G4A/TNFAIP3/STAT4/CD86/MTHFD2/IFIT3/HLA-B/TXNIP/ISG15/JAK2/DHX58/HERC6/IRF8/HLA-DMA/IL15/RIPK2/IFIT2/BATF2/PTPN1/PSMA3/NLRC5/PSME2/TNFAIP6/IRF5/ISOC1/IL18BP/HLA-A/MX2/VAMP8/GCH1/STAT2/GBP6/TDRD7/IL10RA/BANK1/FCGR1A/PFKP/ZBP1/HLA-G/ST3GAL5/TNFAIP2/HLA-DRB1/NFKBIA/SLC25A28/UBE2L6/PARP12/H…
HALLMARK_EPITHELIAL_MESENCHYMAL_TRANSITION	HALLMARK_EPITHELIAL_MESENCHYMAL_TRANSITION	199	-0.321756	-1.61599	0.00131062	0.0255135	0.0193365	1437	tags=22%, list=7%, signal=20%	ADAM12/POSTN/PDGFRB/VEGFC/MMP1/PDLIM4/MMP2/LAMA3/COL4A2/IGFBP4/FMOD/COL11A1/COL5A1/QSOX1/ACTA2/PCOLCE/MATN2/SAT1/VIM/COL6A3/CDH11/TFPI2/ITGA2/INHBA/VCAM1/VCAN/SLIT3/PFN2/ID2/COL4A1/MGP/COL5A2/THY1/COL6A2/ELN/TGFBI/COL1A1/CTHRC1/MEST/COL3A1/AREG/COL1A2/HTRA1
HALLMARK_NOTCH_SIGNALING	HALLMARK_NOTCH_SIGNALING	32	-0.497781	-1.78021	0.0033763	0.0281359	0.021324	2644	tags=38%, list=14%, signal=32%	APH1A/JAG1/DTX4/PSEN2/FZD1/SAP30/SKP1/LFNG/PPARD/PRKCA/NOTCH3/CCND1
