## Supplemental Tables 1-9 for "Placental pathology, circadian biology, and pathogenesis of spontaneous preterm birth: a pilot study of human placental gene expression profiling using a targeted HTG transcriptome panel": TableS7_VascularvsNoPathol.logFCs.MatAge.adjusted_GSEA.Hallmark.Pathways.xlsx

### Sheet: Sheet1
ID	Description	setSize	enrichmentScore	NES	pvalue	p.adjust	qvalue	rank	leading_edge	core_enrichment
HALLMARK_TGF_BETA_SIGNALING	HALLMARK_TGF_BETA_SIGNALING	54	0.540248	1.94518	0.000138447	0.00597015	0.00427337	4145	tags=44%, list=21%, signal=35%	SERPINE1/XIAP/JUNB/ID3/CTNNB1/SKI/ID2/BMP2/ACVR1/ID1/PPM1A/SMAD1/UBE2D3/NCOR2/PPP1CA/KLF10/PMEPA1/SMURF2/APC/BMPR1A/MAP3K7/IFNGR2/CDH1/TJP1
HALLMARK_TNFA_SIGNALING_VIA_NFKB	HALLMARK_TNFA_SIGNALING_VIA_NFKB	198	0.382223	1.66395	0.000238806	0.00597015	0.00427337	4484	tags=36%, list=23%, signal=28%	BHLHE40/SOCS3/SERPINE1/IRS2/INHBA/TNIP2/DUSP1/JUN/RHOB/JUNB/PDE4B/TNC/IL18/CSF1/NR4A1/EFNA1/HES1/EGR1/ZFP36/IFIT2/SOD2/ATF3/SGK1/LDLR/CCL2/TNFAIP8/KLF2/PLAU/CCRL2/TNFAIP6/ID2/FOSB/MXD1/BMP2/CEBPD/RELA/NFIL3/DUSP4/BTG3/NAMPT/ACKR3/ICOSLG/CCN1/TNFAIP3/CCNL1/KLF10/B4GALT5/PMEPA1/TUBB2A/KYNU/IER3/CXCL1/AREG/PANX1/EHD1/CCL5/PLAUR/IFNGR2/KLF4/HBEGF/NFKBIE/FOS/ETS2/PLEK/NR4A3/TNFAIP2/RNF19B/CXCL10/TRIB1…
HALLMARK_ALLOGRAFT_REJECTION	HALLMARK_ALLOGRAFT_REJECTION	198	0.360939	1.57129	0.00119403	0.0199005	0.0142446	4476	tags=33%, list=23%, signal=26%	B2M/NPM1/CCL13/INHBA/TIMP1/TLR3/IL18/MTIF2/CSF1/IFNGR1/TAPBP/EGFR/IGSF6/CAPG/DARS1/MMP9/CCL2/CARTPT/HLA-DOA/WARS1/PSMB10/ITGB2/GCNT1/NOS2/CD3G/ELF4/LY86/AARS1/LCK/CD7/F2R/SRGN/CD40/PTPN6/ICOSLG/CD247/GALNT1/CCL11/IRF7/HDAC9/LCP2/AKT1/DYRK3/GLMN/IL18RAP/IL9/IL15/RPL39/CD74/CCND2/LYN/IL2RA/CD1D/CCL5/MAP3K7/IFNGR2/DEGS1/TGFB2/GPR65/KLRD1/TLR6/ABI1/ELANE/ITK/SOCS1/CSK
HALLMARK_REACTIVE_OXYGEN_SPECIES_PATHWAY	HALLMARK_REACTIVE_OXYGEN_SPECIES_PATHWAY	48	0.46759	1.64423	0.00535664	0.0447761	0.0320503	4585	tags=46%, list=24%, signal=35%	PRDX1/SOD1/JUNB/NDUFA6/PFKP/SOD2/EGLN2/TXN/PRDX2/FES/GCLM/GCLC/LAMTOR5/PDLIM1/MBP/SBNO2/GPX4/PRDX6/GLRX/GLRX2/HHEX/OXSR1
HALLMARK_HYPOXIA	HALLMARK_HYPOXIA	200	0.337425	1.47169	0.00440057	0.0447761	0.0320503	4977	tags=34%, list=26%, signal=26%	BHLHE40/SERPINE1/GAPDH/ADM/IGFBP3/NR3C1/ALDOA/IRS2/MIF/DUSP1/JUN/CAV1/HMOX1/CITED2/AMPD3/S100A4/EFNA1/EGFR/BGN/IDS/ERRFI1/ZFP36/PLIN2/PFKP/ANGPTL4/ATF3/HK2/FAM162A/UGP2/COL5A1/TGM2/SAP30/MT2A/GCNT2/CCN2/NFIL3/ENO1/NEDD4L/SDC2/ACKR3/CCN1/TNFAIP3/DPYSL4/PDGFB/STBD1/ALDOC/NOCT/IER3/BRS3/HDLBP/PPP1R3C/PLAUR/GRHPR/FOS/HEXA/BNIP3L/KIF5A/GLRX/GPC1/NDRG1/LXN/CDKN1C/FBP1/STC2/XPNPEP1/HK1/DDIT3/GALK1
HALLMARK_OXIDATIVE_PHOSPHORYLATION	HALLMARK_OXIDATIVE_PHOSPHORYLATION	198	0.335081	1.45872	0.00537313	0.0447761	0.0320503	4736	tags=30%, list=24%, signal=23%	MGST3/SURF1/HSPA9/ABCB7/TIMM17A/ATP6AP1/COX8A/IDH2/ATP6V0C/ETFA/MRPL34/ACADM/MRPS11/COX4I1/NDUFA6/COX5B/ATP5PF/ACADSB/NDUFS1/IDH3G/SDHC/ATP5PO/DLST/NDUFB2/NDUFA4/ATP5F1D/HCCS/NDUFS4/NDUFS7/SLC25A5/ATP1B1/MAOB/LRPPRC/MDH2/ALDH6A1/HSD17B10/RHOT2/SLC25A12/NDUFB8/ATP6V1F/NDUFV2/NDUFC2/SDHA/ACO2/SUCLG1/VDAC2/CS/GPX4/NDUFC1/MRPL35/NDUFA1/OAT/DLD/OXA1L/CASP7/TIMM8B/SDHD/MTRR/NDUFA2/NDUFS3
HALLMARK_EPITHELIAL_MESENCHYMAL_TRANSITION	HALLMARK_EPITHELIAL_MESENCHYMAL_TRANSITION	199	0.327878	1.42879	0.00775009	0.0543997	0.0389387	1703	tags=20%, list=9%, signal=19%	SERPINH1/SPP1/FSTL3/SERPINE1/IGFBP3/FN1/TIMP3/BMP1/DAB2/INHBA/FBLN1/GLIPR1/TIMP1/CD59/JUN/FBN1/HTRA1/RHOB/IL32/TNC/WNT5A/LRP1/QSOX1/BGN/TAGLN/FSTL1/ITGB1/CALU/TNFRSF12A/PLOD2/SERPINE2/CAPG/CXCL8/ITGA5/DST/COL5A1/TGM2/FBN2/ID2/CRLF1
HALLMARK_MTORC1_SIGNALING	HALLMARK_MTORC1_SIGNALING	199	0.325606	1.41889	0.00870395	0.0543997	0.0389387	2784	tags=22%, list=14%, signal=19%	SERPINH1/BHLHE40/GAPDH/ALDOA/HSPA9/PRDX1/PITPNB/SDF2L1/EGLN3/CALR/HSPA4/ACSL3/RPN1/PSMA3/ETF1/GMPS/ACTR3/MCM4/PLOD2/NFYC/SEC11A/UCHL5/TBK1/LDLR/MCM2/HK2/PSMC2/PSMA4/QDPR/WARS1/ITGB2/PSMD14/NFIL3/GCLC/CCNG1/ADD3/ENO1/BUB1/HMGCS1/UBE2D3/NAMPT/IGFBP5/CTSC/HMBS
HALLMARK_NOTCH_SIGNALING	HALLMARK_NOTCH_SIGNALING	32	-0.450019	-1.62384	0.0121655	0.0551161	0.0394515	584	tags=28%, list=3%, signal=27%	PRKCA/FZD7/DLL1/JAG1/DTX2/NOTCH3/SKP1/NOTCH1/CCND1
HALLMARK_PANCREAS_BETA_CELLS	HALLMARK_PANCREAS_BETA_CELLS	40	0.466744	1.58252	0.0129608	0.0551161	0.0394515	3826	tags=35%, list=20%, signal=28%	AKT3/STXBP1/PDX1/SEC11A/NEUROD1/FOXA2/HNF1A/NKX2-2/DPP4/PAX4/SPCS1/LMO2/ISL1/ELP4
HALLMARK_PROTEIN_SECRETION	HALLMARK_PROTEIN_SECRETION	95	0.371167	1.47189	0.0132279	0.0551161	0.0394515	4504	tags=37%, list=23%, signal=28%	COPB2/SNAP23/VPS4B/SOD1/GOLGA4/RAB9A/VAMP4/ARFGEF1/EGFR/DST/SEC22B/VAMP7/AP3B1/STX12/ADAM10/PPT1/MON2/CTSC/GNAS/SH3GL2/ARFGEF2/OCRL/AP1G1/SCAMP3/AP3S1/ZW10/TMED2/SEC31A/RPS6KA3/CLN5/SNX2/ATP6V1B1/AP2M1/MAPK1/GLA
HALLMARK_UV_RESPONSE_DN	HALLMARK_UV_RESPONSE_DN	144	0.34691	1.45535	0.0107647	0.0551161	0.0394515	3235	tags=29%, list=17%, signal=24%	BHLHE40/SERPINE1/NR3C1/DAB2/DUSP1/EFEMP1/CAV1/MAPK14/LTBP1/CITED2/AKT3/NIPBL/MET/MGLL/NEK7/MTA1/CDON/ERBB2/KALRN/SPOP/CDK13/LDLR/DDAH1/CACNA1A/GCNT1/ID1/ZMIZ1/FHL2/PTEN/CAP2/MAP2K5/SIPA1L1/ADD3/DBP/SDC2/CCN1/MAGI2/IGFBP5/PTGFR/PRDM2/RUNX1/SYNJ2
HALLMARK_UV_RESPONSE_UP	HALLMARK_UV_RESPONSE_UP	158	0.328644	1.39411	0.0177958	0.0684453	0.0489924	5397	tags=40%, list=28%, signal=29%	ALDOA/POLE3/CEBPG/HYAL2/NXF1/PRKCD/HMOX1/RHOB/JUNB/RPN1/CDO1/NR4A1/SLC6A12/SIGMAR1/RRAD/RASGRP1/HNRNPU/SOD2/CASP3/KLHDC3/ATF3/TMBIM6/CLCN2/NUP58/WIZ/FOSB/BMP2/DNAJB1/HSPA2/BTG3/PPT1/CHKA/FGF18/POLG2/CA2/AGO2/CREG1/ATP6V1F/STIP1/CCNE1/LYN/BSG/MRPL23/MAPK8IP2/FOS/NPTX2/SULT1A1/PDLIM3/BID/CDKN1C/SLC6A8/CLTB/C4BPB/NFKBIA/DNAJA1/MAOA/CHRNA5/MARK2/ACAA1/EPHX1/STK25/STARD3/IL6
HALLMARK_INTERFERON_ALPHA_RESPONSE	HALLMARK_INTERFERON_ALPHA_RESPONSE	96	0.352168	1.39998	0.0292065	0.104309	0.0746633	4291	tags=34%, list=22%, signal=27%	B2M/HLA-C/ELF1/MOV10/CSF1/PSMA3/IFITM1/IFIT2/SLC25A28/PARP12/SAMD9L/CCRL2/CMPK2/TENT5A/EPSTI1/ISG15/WARS1/TDRD7/IFI44L/RTP4/IRF2/IRF7/IFI44/UBE2L6/IFIT3/IL15/CD74/ADAR/TRIM26/EIF2AK2/NUB1/GMPR/CXCL10
HALLMARK_GLYCOLYSIS	HALLMARK_GLYCOLYSIS	199	0.301303	1.31298	0.0339812	0.113271	0.0810779	2485	tags=19%, list=13%, signal=17%	IGFBP3/ALDOA/COPB2/IRS2/MIF/ALDH7A1/PYGL/DSC2/SOD1/EGLN3/SLC25A10/CITED2/BIK/MET/EGFR/QSOX1/PKP2/CHPF/PLOD2/MERTK/PFKP/MIOX/SDHC/ANGPTL4/MED24/KIF2A/HK2/FAM162A/UGP2/COL5A1/SAP30/TXN/GCLC/HS6ST2/PC/ENO1/MDH2/SDC2
HALLMARK_COAGULATION	HALLMARK_COAGULATION	138	0.323291	1.3482	0.036751	0.114847	0.0822061	2333	tags=19%, list=12%, signal=17%	SERPINE1/FN1/TIMP3/BMP1/CTSB/TIMP1/FBN1/HTRA1/S100A13/ARF4/SERPING1/LRP1/MMP15/GNG12/RAC1/F10/DUSP14/PLAT/MMP9/PLAU/C1QA/PRSS23/DPP4/HMGCS2/CTSH/MMP1
HALLMARK_WNT_BETA_CATENIN_SIGNALING	HALLMARK_WNT_BETA_CATENIN_SIGNALING	42	-0.351789	-1.35475	0.0623968	0.18352	0.131362	1080	tags=19%, list=6%, signal=18%	HDAC2/HEY1/TP53/SKP2/DLL1/CSNK1E/JAG1/NOTCH1
HALLMARK_COMPLEMENT	HALLMARK_COMPLEMENT	200	0.284632	1.24143	0.0748097	0.207805	0.148744	4073	tags=27%, list=21%, signal=22%	SERPINE1/FN1/S100A9/CTSB/TIMP1/CD59/PRKCD/FCN1/S100A13/SERPING1/LRP1/KLK1/MMP15/CD36/RASGRP1/F10/CASP3/PLAT/KIF2A/PFN1/C1QA/GRB2/GATA3/FCER1G/DPP4/CTSH/LCK/VCPIP1/IRF2/C1QC/CALM3/TNFAIP3/IRF7/CTSC/CA2/LCP2/SPOCK2/PDGFB/CD55/DOCK10/GP1BA/COL4A2/LYN/KYNU/CXCL1/CD46/PRSS3/EHD1/CCL5/PLAUR/CR2/PLEK/GNB4/F8
HALLMARK_APICAL_JUNCTION	HALLMARK_APICAL_JUNCTION	198	-0.232305	-1.18183	0.0805163	0.211885	0.151665	2016	tags=18%, list=10%, signal=16%	MYL9/VASP/CALB2/SYMPK/CLDN15/CD276/ITGA3/SHROOM2/SPEG/RRAS/CNN2/IRS1/ACTG1/CADM3/ICAM5/MAPK11/NECTIN2/JAM3/IKBKG/THY1/CLDN8/THBS3/ITGA10/NF2/MAPK13/CTNND1/CD86/PKD1/ITGA2/GTF2F1/BAIAP2/CDH11/MMP2/PECAM1/STX4
HALLMARK_HEME_METABOLISM	HALLMARK_HEME_METABOLISM	196	0.279653	1.21658	0.0985075	0.242786	0.173784	2890	tags=20%, list=15%, signal=17%	MGST3/NR3C1/LPIN2/RANBP10/CTSB/MPP1/ALAS2/NCOA4/HBZ/FBXO9/CPOX/GMPS/NEK7/TMCC2/RAD23A/FECH/GYPC/BCAM/SLC66A2/SLC4A1/KEL/SYNJ1/PRDX2/RHD/GCLM/PICALM/GCLC/PC/NUDT4/FN3K/ALDH6A1/TENT5C/TRAK2/TNRC6B/HMBS/CA2/LMO2/TMEM9B/DCUN1D1
HALLMARK_XENOBIOTIC_METABOLISM	HALLMARK_XENOBIOTIC_METABOLISM	198	0.278487	1.21235	0.10197	0.242786	0.173784	2186	tags=18%, list=11%, signal=16%	SERPINE1/LPIN2/SLC12A4/FBLN1/SAR1B/VTN/PTGDS/GABARAPL1/HMOX1/IL1R1/PTGES/SLC22A1/CDO1/CBR1/SLC6A12/MCCC2/CD36/GART/HACL1/F10/COMT/UGDH/PGRMC1/TMBIM6/ID2/GNMT/MT2A/DDT/GCKR/GCNT2/PSMB10/GSTO1/NPC1/GCLC/CYP17A1/PC
HALLMARK_ANGIOGENESIS	HALLMARK_ANGIOGENESIS	36	0.399038	1.32063	0.107787	0.244971	0.175347	1196	tags=19%, list=6%, signal=18%	SPP1/VTN/TIMP1/TNFRSF21/S100A4/FSTL1/LRPAP1
HALLMARK_APOPTOSIS	HALLMARK_APOPTOSIS	159	0.284841	1.20908	0.119926	0.24667	0.176564	1992	tags=18%, list=10%, signal=17%	TIMP3/TIMP1/JUN/CAV1/XIAP/SOD1/HMOX1/RHOB/ANKH/IL18/BIK/IFNGR1/ETF1/CREBBP/BGN/TNFRSF12A/CTNNB1/ERBB2/LMNA/SOD2/CASP3/ATF3/PLAT/NEDD9/AVPR1A/HMGB2/BMP2/PLCB2/RELA
HALLMARK_ESTROGEN_RESPONSE_EARLY	HALLMARK_ESTROGEN_RESPONSE_EARLY	197	0.275869	1.20081	0.115366	0.24667	0.176564	6023	tags=38%, list=31%, signal=26%	BHLHE40/KRT8/OLFML3/GAB2/ELF1/PTGES/KRT19/ITPK1/PLAAT3/HES1/TPD52L1/PODXL/UGCG/SH3BP5/RASGRP1/RPS6KA2/KCNK5/RHOBTB3/MED24/CHPT1/TGM2/SLC39A6/REEP1/PRSS23/ABLIM1/TJP3/FOXC1/FHL2/ADD3/TOB1/MAST4/OPN3/SLC19A2/NCOR2/PMAIP1/NAV2/KLF10/DEPTOR/AR/TFAP2C/SOX3/AREG/OVOL2/KLF4/FOS/SLC22A5/TMPRSS3/ELF3/PDLIM3/GLA/FDFT1/CELSR2/MINDY1/SLC27A2/NRIP1/STC2/PGR/CALCR/MREG/IGFBP4/LAD1/SCNN1A/HSPB8/DHRS3/TTC39A/SLC…
HALLMARK_INFLAMMATORY_RESPONSE	HALLMARK_INFLAMMATORY_RESPONSE	200	0.272746	1.18959	0.123335	0.24667	0.176564	3882	tags=26%, list=20%, signal=21%	SERPINE1/ADM/INHBA/TIMP1/RGS1/IL1R1/PDE4B/TLR3/IL18/CSF1/TAPBP/MET/IFITM1/NPFFR2/TNFRSF1B/RASGRP1/CXCL8/FZD5/LDLR/CCL2/SEMA4D/ITGA5/IFNAR1/CCRL2/TNFAIP6/MXD1/RELA/P2RX7/LCK/RTP4/NAMPT/MEFV/CD40/ICOSLG/IRF7/NMUR1/C5AR1/LCP2/CD55/GP1BA/IL18RAP/IRAK2/CD48/IL15/LYN/CCL5/PLAUR/EIF2AK2/CX3CL1/IFNGR2/HBEGF
HALLMARK_ESTROGEN_RESPONSE_LATE	HALLMARK_ESTROGEN_RESPONSE_LATE	195	0.269466	1.1712	0.149719	0.287922	0.206091	4938	tags=34%, list=25%, signal=25%	S100A9/CAV1/DLG5/IDH2/ASCL1/PTGES/KRT19/ITPK1/PLAAT3/MDK/RNASEH2A/TPD52L1/ZFP36/STIL/RPS6KA2/KCNK5/SGK1/GJB3/ASS1/UGDH/GINS2/CHPT1/CYP4F11/SNX10/PKP3/ID2/CKB/PRSS23/TJP3/FOXC1/LLGL2/HMGCS2/ADD3/BTG3/TOB1/OPN3/PTPN6/RABEP1/SERPINA3/NCOR2/CA2/TNNC1/PERP/TFAP2C/SOX3/TOP2A/AREG/OVOL2/PTGER3/KLF4/FOS/CDH1/CPE/ALDH3A2/SLC22A5/TMPRSS3/PDLIM3/GLA/FDFT1/CELSR2/SLC27A2/NRIP1/PGR/CALCR/DCXR/UNC13B
HALLMARK_PEROXISOME	HALLMARK_PEROXISOME	104	0.290758	1.16693	0.195543	0.350032	0.250549	2121	tags=18%, list=11%, signal=16%	SLC35B2/ACSL4/PRDX1/VPS4B/ACSL1/SOD1/IDH2/IDE/CTPS1/SOD2/SEMA3C/ECI2/HSD3B7/DIO1/NUDT19/PEX13/ABCD1/FDPS/SCGB1A1
HALLMARK_MITOTIC_SPINDLE	HALLMARK_MITOTIC_SPINDLE	199	0.260669	1.13591	0.196018	0.350032	0.250549	5057	tags=33%, list=26%, signal=25%	CENPF/TRIO/PKD2/ITSN1/ALS2/SYNPO/TUBGCP2/ARHGEF7/ARFGEF1/NET1/RASAL2/ARHGAP5/MAPRE1/KPTN/TUBGCP6/KIF23/VCL/NCK2/ATG4B/TLK1/SASS6/NEDD9/DST/ARHGEF2/PREX1/ABR/CNTROB/CLIP1/DYNC1H1/SSH2/SOS1/KIF4A/HOOK3/LRPPRC/BUB1/CEP57/EZR/TAOK2/FSCN1/RHOT2/WASF1/CEP131/TBCD/ARL8A/TTK/TOP2A/APC/ARF6/NEK2/CCDC88A/PXN/KATNB1/DLG1/FBXO5/CDK5RAP2/INCENP/ABI1/NOTCH2/BRCA2/RAB3GAP1/NUMA1/BCR/RASA1/DOCK4/NDC80/RFC1
HALLMARK_ADIPOGENESIS	HALLMARK_ADIPOGENESIS	199	-0.213243	-1.0853	0.216099	0.372585	0.266692	2451	tags=21%, list=13%, signal=18%	LTC4S/ENPP2/PRDX3/LEP/COX6A1/DHCR7/C3/CD151/MIGA2/MAP4K3/DHRS7B/REEP6/PPARG/ABCA1/LAMA4/DGAT1/NDUFAB1/SCARB1/NMT1/ACAA2/CMPK1/COL4A1/UQCRQ/GRPEL1/PHLDB1/NDUFA5/ESYT1/PPM1B/PHYH/CCNG2/FZD4/GPHN/COQ5/PDCD4/AGPAT3/GBE1/SLC5A6/ADCY6/COL15A1/NABP1/APOE
HALLMARK_ANDROGEN_RESPONSE	HALLMARK_ANDROGEN_RESPONSE	99	0.284695	1.13476	0.24142	0.398127	0.284975	3072	tags=22%, list=16%, signal=19%	KRT8/B2M/NCOA4/SLC38A2/ANKH/ACSL3/KRT19/ADAMTS1/MERTK/XRCC6/SGK1/CDC14B/TNFAIP8/DNAJB9/ZMIZ1/IQGAP2/RAB4A/HMGCS1/DBI/ARID5B/AKT1/PMEPA1
HALLMARK_IL2_STAT5_SIGNALING	HALLMARK_IL2_STAT5_SIGNALING	197	0.254209	1.10653	0.246838	0.398127	0.284975	1948	tags=15%, list=10%, signal=14%	SPP1/BHLHE40/ITIH5/GABARAPL1/CTSZ/TNFRSF21/RHOB/CSF1/IFNGR1/NOP2/PTRH2/IKZF2/CD81/ITGA6/TNFRSF1B/PRAF2/PLIN2/CAPG/UCK2/NCOA3/CASP3/CYFIP1/SHE/HK2/TGM2/MXD1/BMP2/CST7/ALCAM/GSTO1
HALLMARK_BILE_ACID_METABOLISM	HALLMARK_BILE_ACID_METABOLISM	112	0.273316	1.10899	0.270533	0.422707	0.302569	2592	tags=20%, list=13%, signal=17%	SLC35B2/PEX26/ACSL1/PEX1/SOD1/IDH2/EFHC1/AKR1D1/HACL1/CYP8B1/PEX16/HSD3B7/ABCA2/DIO1/GNMT/GCLM/PEX13/ABCD1/NPC1/LCK/DIO2/NEDD4
HALLMARK_IL6_JAK_STAT3_SIGNALING	HALLMARK_IL6_JAK_STAT3_SIGNALING	87	0.278211	1.08858	0.309365	0.460191	0.3294	1521	tags=14%, list=8%, signal=13%	SOCS3/JUN/TNFRSF21/HMOX1/IL1R1/CSF1/IFNGR1/CD36/TNFRSF12A/TNFRSF1B/IFNAR1/GRB2
HALLMARK_CHOLESTEROL_HOMEOSTASIS	HALLMARK_CHOLESTEROL_HOMEOSTASIS	72	0.287391	1.08857	0.316329	0.460191	0.3294	4558	tags=32%, list=23%, signal=25%	ERRFI1/TNFRSF12A/CTNNB1/ETHE1/ATF3/LDLR/ABCA2/CPEB2/AVPR1A/ALCAM/FDPS/NFIL3/HMGCS1/CHKA/S100A11/ALDOC/PLAUR/GLDC/STARD4/ANXA13/MAL2/ATXN2/FDFT1
HALLMARK_MYC_TARGETS_V2	HALLMARK_MYC_TARGETS_V2	56	0.29589	1.07261	0.349745	0.460191	0.3294	7163	tags=48%, list=37%, signal=30%	NPM1/NOP2/UTP20/MCM4/HK2/SRM/BYSL/GNL3/NOLC1/SLC19A1/TFB2M/WDR74/DDX18/CDK4/IMP4/TMEM97/DUSP2/NDUFAF4/PUS1/MAP3K6/MRTO4/DCTPP1/MPHOSPH10/PES1/HSPD1/NOP56/NOP16
HALLMARK_MYC_TARGETS_V1	HALLMARK_MYC_TARGETS_V1	194	0.245876	1.06755	0.322275	0.460191	0.3294	3725	tags=22%, list=19%, signal=18%	NPM1/EIF4G2/POLE3/TUFM/SNRPB2/ORC2/CCT2/HSP90AB1/RPL22/LSM7/ETF1/RPL34/MCM4/CTPS1/TRIM28/HNRNPU/PSMB3/XRCC6/MCM2/BUB3/RPS5/PSMA4/SSBP1/YWHAQ/PSMD3/PCNA/PSMD14/SRM/POLD2/MRPL9/PPM1G/SRSF3/GSPT1/CCT4/SNRPD1/GNL3/DEK/PABPC4/PCBP1/AP3S1/PSMD8/MRPL23/PABPC1
HALLMARK_FATTY_ACID_METABOLISM	HALLMARK_FATTY_ACID_METABOLISM	154	0.250061	1.05743	0.346102	0.460191	0.3294	4555	tags=31%, list=23%, signal=24%	ALDOA/ACSL4/MIF/ACSL1/GABARAPL1/ACADM/CPOX/CBR1/MGLL/CD36/HSP90AA1/IDH3G/SDHC/ECI2/DLST/UGDH/HCCS/D2HGDH/CBR3/HMGCS2/HMGCS1/MDH2/HSD17B10/CA2/GPD1/UBE2L6/PCBD1/SDHA/ACO2/SUCLG1/BMPR1B/CD1D/GRHPR/ACADS/SERINC1/NTHL1/ALDH3A2/DLD/PRDX6/CA4/PTPRG/SLC22A5/CPT2/KMT5A/GCDH/ACOX1/SDHD
HALLMARK_INTERFERON_GAMMA_RESPONSE	HALLMARK_INTERFERON_GAMMA_RESPONSE	197	0.242351	1.05491	0.34753	0.460191	0.3294	5836	tags=37%, list=30%, signal=26%	B2M/SOCS3/PDE4B/SERPING1/PSMA3/TAPBP/PELI1/IFIT2/PFKP/NCOA3/SOD2/SLC25A28/CASP3/PARP12/SAMD9L/CCL2/CMPK2/EPSTI1/TNFAIP6/MT2A/ISG15/WARS1/TDRD7/IFI44L/PSMB10/VAMP8/STAT3/RTP4/NAMPT/IRF2/IRF5/CD40/PTPN6/TNFAIP3/IRF7/ARID5B/LCP2/IFI44/UBE2L6/IFIT3/ZBP1/IL15/CD74/ADAR/TRIM26/CCL5/EIF2AK2/PNP/TNFAIP2/CASP7/CXCL10/SOCS1/OAS2/ISOC1/LY6E/NFKB1/NFKBIA/IFIT1/TRIM14/SRI/IFI27/TNFSF10/MTHFD2/FGL2/APOL6/IL6/D…
HALLMARK_SPERMATOGENESIS	HALLMARK_SPERMATOGENESIS	134	0.251626	1.04597	0.372571	0.477655	0.341901	3779	tags=22%, list=19%, signal=18%	H1-6/HBZ/PEBP1/IDE/IL13RA2/IL12RB2/CSNK2A2/RAD17/SHE/TNP1/CFTR/GPR182/HTR5A/EZH2/PRM2/HSPA2/RPL39L/BUB1/TSN/MTOR/NOS1/TUBA3C/NCAPH/OAZ3/TTK/NEK2/DMRT1/NAA11/ADAM2/MEP1B
HALLMARK_UNFOLDED_PROTEIN_RESPONSE	HALLMARK_UNFOLDED_PROTEIN_RESPONSE	110	-0.219406	-1.02448	0.386478	0.483097	0.345796	2202	tags=16%, list=11%, signal=15%	YWHAZ/LSM1/NOP14/DCTN1/EDC4/LSM4/RPS14/MTREX/TARS1/EDEM1/PDIA5/TATDN2/ARFGAP1/HSP90B1/HSPA5/NABP1/BANF1/IGFBP1
HALLMARK_P53_PATHWAY	HALLMARK_P53_PATHWAY	197	0.234285	1.0198	0.423527	0.507857	0.363519	4952	tags=32%, list=26%, signal=24%	CEBPA/JUN/EPS8L2/HMOX1/POM121/HEXIM1/ABHD4/S100A4/IRAK1/WWP1/TPD52L1/CD81/ITGB4/RRAD/CDKN2AIP/CGRRF1/ATF3/H1-2/FAM162A/SESN1/ZFP36L1/COQ8A/MXD1/BMP2/PCNA/VAMP8/CCNG1/XPC/TOB1/STEAP3/F2R/SLC19A2/AK1/NHLH2/EI24/TPRKB/PERP/KRT17/EPHA2/CCND2/IER3/TRAF4/SP1/KLK8/ADA/TP63/PRMT2/KLF4/HBEGF/FOS/GLS2/RCHY1/TCN2/FDXR/RNF19B/NDRG1/SOCS1/CTSD/PLK2/ACVR1B/NINJ1/DCXR/DDIT3
HALLMARK_E2F_TARGETS	HALLMARK_E2F_TARGETS	200	-0.19716	-1.00366	0.4266	0.507857	0.363519	3668	tags=24%, list=19%, signal=20%	BARD1/POLA2/MSH2/SMC4/HMGA1/SMC3/PPM1D/CDC25B/DUT/SHMT1/USP1/TMPO/CDKN1A/H2AZ1/PHF5A/RAD50/MCM5/SYNCRIP/CDKN1B/EXOSC8/SRSF2/SMC6/CBX5/ING3/HUS1/UNG/HNRNPD/BRMS1L/LBR/CSE1L/ASF1A/PMS2/MXD3/CDC20/NAP1L1/JPT1/TP53/RFC3/PLK4/SRSF1/DDX39A/MCM7/RAD51C/TIMELESS/TFRC/LMNB1/SMC1A/SPC24
HALLMARK_KRAS_SIGNALING_UP	HALLMARK_KRAS_SIGNALING_UP	200	0.225684	0.984332	0.507136	0.589693	0.422096	3882	tags=23%, list=20%, signal=19%	SPP1/PEG3/IGFBP3/INHBA/ANKH/BTBD3/GALNT3/TNFRSF1B/CCSER2/GYPC/ANGPTL4/PLAT/MMP9/SPARCL1/PLAU/SPON1/ID2/BMP2/CBR4/FLT4/PTBP2/MALL/ITGB2/SLPI/FCER1G/TOR1AIP2/WNT7A/STRN/PLVAP/TNFAIP3/LAT2/SERPINA3/HDAC9/CA2/KCNN4/CBX8/CD37/CCND2/NRP1/NAP1L2/PLAUR/MYCN/EVI5/TLR8/KLF4/HBEGF
HALLMARK_MYOGENESIS	HALLMARK_MYOGENESIS	199	0.222642	0.970202	0.540122	0.613775	0.439333	4179	tags=24%, list=22%, signal=19%	BHLHE40/IGFBP3/KLF5/ATP6AP1/ACSL1/ITGA7/TAGLN/ITGB1/TPD52L1/CD36/FABP3/ITGB4/CSRP3/MYL7/ACTC1/GNAO1/FOXO4/MYH11/CKB/REEP1/ABLIM1/MYL2/KIFC3/FDPS/TSC2/PC/CKMT2/NOS1/AK1/TPM3/MB/GABARAPL2/NAV2/RYR1/TNNC1/ACTA1/COL4A2/PDE4DIP/MEF2C/ITGB5/COX7A1/PPP1R3C/EIF4A2/HBEGF/MYBPC3/SORBS1/FHL1/PTGIS
HALLMARK_APICAL_SURFACE	HALLMARK_APICAL_SURFACE	44	-0.236765	-0.918428	0.612914	0.681016	0.487464	1640	tags=16%, list=8%, signal=15%	SHROOM2/MDGA1/AFAP1L2/SRPX/NTNG1/APP/THY1
HALLMARK_PI3K_AKT_MTOR_SIGNALING	HALLMARK_PI3K_AKT_MTOR_SIGNALING	105	0.228212	0.917376	0.626994	0.681516	0.487822	6081	tags=40%, list=31%, signal=28%	GNA14/CALR/EGFR/RAC1/ACTR3/MAP2K6/TBK1/DUSP3/PFN1/GRB2/MAPK8/TSC2/RALB/AKT1S1/PTEN/LCK/UBE2D3/PPP1CA/AKT1/RPS6KA3/MAP3K7/ECSIT/THEM4/AP2M1/MAPK1/RPTOR/PRKAG1/MAPKAP1/CDK4/DDIT3/IRAK4/EIF4E/FASLG/MAPK10/PRKAA2/MAP2K3/SFN/DAPP1/ARHGDIA/FGF17/HRAS/SMAD2
HALLMARK_G2M_CHECKPOINT	HALLMARK_G2M_CHECKPOINT	198	0.205135	0.893024	0.725731	0.772055	0.552629	4846	tags=27%, list=25%, signal=21%	CENPF/MAP3K20/NCL/MAPK14/MKI67/NUP98/ILF3/DKC1/RASAL2/STIL/HNRNPU/UCK2/FOXN3/DR1/KIF23/TACC3/GINS2/RPA2/MCM2/EZH2/BUB3/SAP30/MCM3/MT2A/SUV39H1/KIF4A/BUB1/LIG3/GSPT1/SS18/POLE/UPF1/HMGB3/SNRPD1/TTK/TOP2A/RAD21/NEK2/NUP50/UBE2C/PDS5B/NOLC1/FBXO5/HOXC10/INCENP/KMT5A/HSPA8/NOTCH2/CUL3/RAD23B/BRCA2/CHMP1A/NUMA1/CDK4
HALLMARK_KRAS_SIGNALING_DN	HALLMARK_KRAS_SIGNALING_DN	197	0.199468	0.868249	0.780601	0.813126	0.582027	6719	tags=36%, list=35%, signal=23%	EFHD1/MYO15A/SYNPO/KLK7/PAX3/SOX10/SMPX/TGM1/SGK1/DTNB/NUDT11/ACTC1/COQ8A/HNF1A/IFI44L/MAGIX/PDCD1/KCNMB1/SCGB1A1/PAX4/SNCB/HTR1B/NOS1/MEFV/TENT5C/SPRR3/ARHGDIG/RYR1/PTGFR/GP1BA/RIBC2/VPREB1/BMPR1B/ITGB1BP2/KLK8/CAMK1D/ADRA2C/TGFB2/ATP6V1B1/CD207/KCNN1/PROP1/CELSR2/TG/SLC30A3/YPEL1/TCL1A/SLC38A3/SLC29A3/DCC/KRT13/PLAG1/NR6A1/FGF16/P2RY4/SELENOP/MSH5/NRIP2/CLPS/GPR19/C5/ZNF112/EDAR/SERPINA10/ABCG4…
HALLMARK_DNA_REPAIR	HALLMARK_DNA_REPAIR	148	0.181792	0.765072	0.931731	0.944127	0.675796	4546	tags=22%, list=23%, signal=17%	SURF1/ARL6IP1/POLL/PDE4B/POM121/ALYREF/CETN2/DAD1/NME4/BCAM/RPA2/CMPK2/TAF1C/PCNA/RFC5/XPC/SUPT4H1/AK1/POLR1D/SMAD5/TMED2/ADA/GPX4/MPG/POLR2A/PNP/RPA3/AK3/EDF1/TAF10/VPS28/CSTF3
HALLMARK_HEDGEHOG_SIGNALING	HALLMARK_HEDGEHOG_SIGNALING	36	0.199838	0.661373	0.944127	0.944127	0.675796	5334	tags=28%, list=27%, signal=20%	HEY2/TLE1/ADGRG1/NRCAM/NRP1/ETS2/RTN1/RASA1/SHH/MYH9

### Sheet: Sheet2
ID	Description	setSize	enrichmentScore	NES	pvalue	p.adjust	qvalue	rank	leading_edge	core_enrichment
HALLMARK_TGF_BETA_SIGNALING	HALLMARK_TGF_BETA_SIGNALING	54	0.540248	1.94518	0.000138447	0.00597015	0.00427337	4145	tags=44%, list=21%, signal=35%	SERPINE1/XIAP/JUNB/ID3/CTNNB1/SKI/ID2/BMP2/ACVR1/ID1/PPM1A/SMAD1/UBE2D3/NCOR2/PPP1CA/KLF10/PMEPA1/SMURF2/APC/BMPR1A/MAP3K7/IFNGR2/CDH1/TJP1
HALLMARK_TNFA_SIGNALING_VIA_NFKB	HALLMARK_TNFA_SIGNALING_VIA_NFKB	198	0.382223	1.66395	0.000238806	0.00597015	0.00427337	4484	tags=36%, list=23%, signal=28%	BHLHE40/SOCS3/SERPINE1/IRS2/INHBA/TNIP2/DUSP1/JUN/RHOB/JUNB/PDE4B/TNC/IL18/CSF1/NR4A1/EFNA1/HES1/EGR1/ZFP36/IFIT2/SOD2/ATF3/SGK1/LDLR/CCL2/TNFAIP8/KLF2/PLAU/CCRL2/TNFAIP6/ID2/FOSB/MXD1/BMP2/CEBPD/RELA/NFIL3/DUSP4/BTG3/NAMPT/ACKR3/ICOSLG/CCN1/TNFAIP3/CCNL1/KLF10/B4GALT5/PMEPA1/TUBB2A/KYNU/IER3/CXCL1/AREG/PANX1/EHD1/CCL5/PLAUR/IFNGR2/KLF4/HBEGF/NFKBIE/FOS/ETS2/PLEK/NR4A3/TNFAIP2/RNF19B/CXCL10/TRIB1…
HALLMARK_REACTIVE_OXYGEN_SPECIES_PATHWAY	HALLMARK_REACTIVE_OXYGEN_SPECIES_PATHWAY	48	0.46759	1.64423	0.00535664	0.0447761	0.0320503	4585	tags=46%, list=24%, signal=35%	PRDX1/SOD1/JUNB/NDUFA6/PFKP/SOD2/EGLN2/TXN/PRDX2/FES/GCLM/GCLC/LAMTOR5/PDLIM1/MBP/SBNO2/GPX4/PRDX6/GLRX/GLRX2/HHEX/OXSR1
HALLMARK_PANCREAS_BETA_CELLS	HALLMARK_PANCREAS_BETA_CELLS	40	0.466744	1.58252	0.0129608	0.0551161	0.0394515	3826	tags=35%, list=20%, signal=28%	AKT3/STXBP1/PDX1/SEC11A/NEUROD1/FOXA2/HNF1A/NKX2-2/DPP4/PAX4/SPCS1/LMO2/ISL1/ELP4
HALLMARK_ALLOGRAFT_REJECTION	HALLMARK_ALLOGRAFT_REJECTION	198	0.360939	1.57129	0.00119403	0.0199005	0.0142446	4476	tags=33%, list=23%, signal=26%	B2M/NPM1/CCL13/INHBA/TIMP1/TLR3/IL18/MTIF2/CSF1/IFNGR1/TAPBP/EGFR/IGSF6/CAPG/DARS1/MMP9/CCL2/CARTPT/HLA-DOA/WARS1/PSMB10/ITGB2/GCNT1/NOS2/CD3G/ELF4/LY86/AARS1/LCK/CD7/F2R/SRGN/CD40/PTPN6/ICOSLG/CD247/GALNT1/CCL11/IRF7/HDAC9/LCP2/AKT1/DYRK3/GLMN/IL18RAP/IL9/IL15/RPL39/CD74/CCND2/LYN/IL2RA/CD1D/CCL5/MAP3K7/IFNGR2/DEGS1/TGFB2/GPR65/KLRD1/TLR6/ABI1/ELANE/ITK/SOCS1/CSK
HALLMARK_PROTEIN_SECRETION	HALLMARK_PROTEIN_SECRETION	95	0.371167	1.47189	0.0132279	0.0551161	0.0394515	4504	tags=37%, list=23%, signal=28%	COPB2/SNAP23/VPS4B/SOD1/GOLGA4/RAB9A/VAMP4/ARFGEF1/EGFR/DST/SEC22B/VAMP7/AP3B1/STX12/ADAM10/PPT1/MON2/CTSC/GNAS/SH3GL2/ARFGEF2/OCRL/AP1G1/SCAMP3/AP3S1/ZW10/TMED2/SEC31A/RPS6KA3/CLN5/SNX2/ATP6V1B1/AP2M1/MAPK1/GLA
HALLMARK_HYPOXIA	HALLMARK_HYPOXIA	200	0.337425	1.47169	0.00440057	0.0447761	0.0320503	4977	tags=34%, list=26%, signal=26%	BHLHE40/SERPINE1/GAPDH/ADM/IGFBP3/NR3C1/ALDOA/IRS2/MIF/DUSP1/JUN/CAV1/HMOX1/CITED2/AMPD3/S100A4/EFNA1/EGFR/BGN/IDS/ERRFI1/ZFP36/PLIN2/PFKP/ANGPTL4/ATF3/HK2/FAM162A/UGP2/COL5A1/TGM2/SAP30/MT2A/GCNT2/CCN2/NFIL3/ENO1/NEDD4L/SDC2/ACKR3/CCN1/TNFAIP3/DPYSL4/PDGFB/STBD1/ALDOC/NOCT/IER3/BRS3/HDLBP/PPP1R3C/PLAUR/GRHPR/FOS/HEXA/BNIP3L/KIF5A/GLRX/GPC1/NDRG1/LXN/CDKN1C/FBP1/STC2/XPNPEP1/HK1/DDIT3/GALK1
HALLMARK_OXIDATIVE_PHOSPHORYLATION	HALLMARK_OXIDATIVE_PHOSPHORYLATION	198	0.335081	1.45872	0.00537313	0.0447761	0.0320503	4736	tags=30%, list=24%, signal=23%	MGST3/SURF1/HSPA9/ABCB7/TIMM17A/ATP6AP1/COX8A/IDH2/ATP6V0C/ETFA/MRPL34/ACADM/MRPS11/COX4I1/NDUFA6/COX5B/ATP5PF/ACADSB/NDUFS1/IDH3G/SDHC/ATP5PO/DLST/NDUFB2/NDUFA4/ATP5F1D/HCCS/NDUFS4/NDUFS7/SLC25A5/ATP1B1/MAOB/LRPPRC/MDH2/ALDH6A1/HSD17B10/RHOT2/SLC25A12/NDUFB8/ATP6V1F/NDUFV2/NDUFC2/SDHA/ACO2/SUCLG1/VDAC2/CS/GPX4/NDUFC1/MRPL35/NDUFA1/OAT/DLD/OXA1L/CASP7/TIMM8B/SDHD/MTRR/NDUFA2/NDUFS3
HALLMARK_UV_RESPONSE_DN	HALLMARK_UV_RESPONSE_DN	144	0.34691	1.45535	0.0107647	0.0551161	0.0394515	3235	tags=29%, list=17%, signal=24%	BHLHE40/SERPINE1/NR3C1/DAB2/DUSP1/EFEMP1/CAV1/MAPK14/LTBP1/CITED2/AKT3/NIPBL/MET/MGLL/NEK7/MTA1/CDON/ERBB2/KALRN/SPOP/CDK13/LDLR/DDAH1/CACNA1A/GCNT1/ID1/ZMIZ1/FHL2/PTEN/CAP2/MAP2K5/SIPA1L1/ADD3/DBP/SDC2/CCN1/MAGI2/IGFBP5/PTGFR/PRDM2/RUNX1/SYNJ2
HALLMARK_EPITHELIAL_MESENCHYMAL_TRANSITION	HALLMARK_EPITHELIAL_MESENCHYMAL_TRANSITION	199	0.327878	1.42879	0.00775009	0.0543997	0.0389387	1703	tags=20%, list=9%, signal=19%	SERPINH1/SPP1/FSTL3/SERPINE1/IGFBP3/FN1/TIMP3/BMP1/DAB2/INHBA/FBLN1/GLIPR1/TIMP1/CD59/JUN/FBN1/HTRA1/RHOB/IL32/TNC/WNT5A/LRP1/QSOX1/BGN/TAGLN/FSTL1/ITGB1/CALU/TNFRSF12A/PLOD2/SERPINE2/CAPG/CXCL8/ITGA5/DST/COL5A1/TGM2/FBN2/ID2/CRLF1
HALLMARK_MTORC1_SIGNALING	HALLMARK_MTORC1_SIGNALING	199	0.325606	1.41889	0.00870395	0.0543997	0.0389387	2784	tags=22%, list=14%, signal=19%	SERPINH1/BHLHE40/GAPDH/ALDOA/HSPA9/PRDX1/PITPNB/SDF2L1/EGLN3/CALR/HSPA4/ACSL3/RPN1/PSMA3/ETF1/GMPS/ACTR3/MCM4/PLOD2/NFYC/SEC11A/UCHL5/TBK1/LDLR/MCM2/HK2/PSMC2/PSMA4/QDPR/WARS1/ITGB2/PSMD14/NFIL3/GCLC/CCNG1/ADD3/ENO1/BUB1/HMGCS1/UBE2D3/NAMPT/IGFBP5/CTSC/HMBS
HALLMARK_UV_RESPONSE_UP	HALLMARK_UV_RESPONSE_UP	158	0.328644	1.39411	0.0177958	0.0684453	0.0489924	5397	tags=40%, list=28%, signal=29%	ALDOA/POLE3/CEBPG/HYAL2/NXF1/PRKCD/HMOX1/RHOB/JUNB/RPN1/CDO1/NR4A1/SLC6A12/SIGMAR1/RRAD/RASGRP1/HNRNPU/SOD2/CASP3/KLHDC3/ATF3/TMBIM6/CLCN2/NUP58/WIZ/FOSB/BMP2/DNAJB1/HSPA2/BTG3/PPT1/CHKA/FGF18/POLG2/CA2/AGO2/CREG1/ATP6V1F/STIP1/CCNE1/LYN/BSG/MRPL23/MAPK8IP2/FOS/NPTX2/SULT1A1/PDLIM3/BID/CDKN1C/SLC6A8/CLTB/C4BPB/NFKBIA/DNAJA1/MAOA/CHRNA5/MARK2/ACAA1/EPHX1/STK25/STARD3/IL6
HALLMARK_NOTCH_SIGNALING	HALLMARK_NOTCH_SIGNALING	32	-0.450019	-1.62384	0.0121655	0.0551161	0.0394515	584	tags=28%, list=3%, signal=27%	PRKCA/FZD7/DLL1/JAG1/DTX2/NOTCH3/SKP1/NOTCH1/CCND1
