## Supplemental Tables 1-9 for "Placental pathology, circadian biology, and pathogenesis of spontaneous preterm birth: a pilot study of human placental gene expression profiling using a targeted HTG transcriptome panel": TableS8_BothvsNoPathol.logFCs.MatAge.adjusted_GSEA.Hallmark.Pathways.xlsx

### Sheet: Sheet1
ID	Description	setSize	enrichmentScore	NES	pvalue	p.adjust	qvalue	rank	leading_edge	core_enrichment
HALLMARK_TNFA_SIGNALING_VIA_NFKB	HALLMARK_TNFA_SIGNALING_VIA_NFKB	198	0.434626	1.8132	0.000110241	0.00551207	0.00382944	3458	tags=37%, list=18%, signal=31%	JUN/SOCS3/CCN1/ZFP36/FOSB/ATF3/MYC/EGR3/CXCL10/SOD2/RHOB/GADD45B/GFPT2/IER3/DNAJB4/IFIT2/ICOSLG/TNFAIP2/PLPP3/DUSP2/EGR1/PLEK/NR4A1/SERPINE1/NFIL3/GPR183/CCL5/NAMPT/TIPARP/BHLHE40/CXCL2/CCRL2/CCL20/YRDC/DUSP1/RIPK2/KLF4/NR4A2/LITAF/MCL1/DUSP4/IFNGR2/FOSL2/BTG2/CCL4/NFE2L2/FJX1/CSF1/CD83/RNF19B/PTX3/NINJ1/TNC/CCNL1/IL6ST/TNIP2/PANX1/KYNU/EIF1/TRAF1/CEBPB/IRS2/TNFAIP3/BIRC3/DRAM1/PPP1R15A/GCH1/PLK2…
HALLMARK_REACTIVE_OXYGEN_SPECIES_PATHWAY	HALLMARK_REACTIVE_OXYGEN_SPECIES_PATHWAY	48	0.535897	1.83272	0.000261233	0.00653083	0.00453721	3846	tags=46%, list=20%, signal=37%	LAMTOR5/SOD2/STK25/PRDX1/TXNRD1/SBNO2/EGLN2/NQO1/OXSR1/LSP1/PRDX6/SOD1/MBP/NDUFS2/IPCEF1/GCLC/GPX4/GLRX/PRDX2/PDLIM1/MPO/PRNP
HALLMARK_INTERFERON_GAMMA_RESPONSE	HALLMARK_INTERFERON_GAMMA_RESPONSE	197	0.390315	1.62746	0.000441209	0.00735348	0.00510873	3744	tags=29%, list=19%, signal=24%	CD74/B2M/HLA-DRB1/HLA-A/SOCS3/CXCL10/CXCL9/SOD2/SERPING1/PARP14/NLRC5/HLA-DQA1/IFIT2/TNFAIP2/ADAR/HLA-DMA/NCOA3/IL18BP/PSMA3/ZBP1/CCL5/IL15/NAMPT/UBE2L6/IFI30/HLA-B/OAS2/SAMD9L/CMKLR1/TNFSF10/RIPK2/IRF2/IRF5/LCP2/ARID5B/TXNIP/PSMB2/KLRK1/RIPK1/TAPBP/EPSTI1/FGL2/ISG20/LYSMD2/CCL7/STAT4/PSME1/UPP1/PLA2G4A/TNFAIP3/GCH1/ST3GAL5/DHX58/HLA-G/STAT1/CIITA/RAPGEF6/CMPK2
HALLMARK_EPITHELIAL_MESENCHYMAL_TRANSITION	HALLMARK_EPITHELIAL_MESENCHYMAL_TRANSITION	199	0.374707	1.56434	0.000991189	0.0123899	0.0086077	2866	tags=27%, list=15%, signal=23%	JUN/CCN1/SPP1/WNT5A/TIMP3/LUM/GJA1/FLNA/RHOB/GADD45B/DAB2/TGM2/CD59/FBN2/TNFRSF12A/CCN2/SNTB1/TGFBI/CALU/MATN2/COL1A1/FN1/GPC1/GAS1/SERPINE2/SERPINE1/DPYSL3/TIMP1/IL15/COL5A1/NID2/SGCB/GLIPR1/TGFBR3/COL7A1/CAP2/PLOD1/SLIT2/FBLN1/APLP1/FBN1/BDNF/SLIT3/DST/POSTN/PTX3/TNC/CDH6/PCOLCE/COL3A1/PMP22/IGFBP4/NT5E/CDH2
HALLMARK_ALLOGRAFT_REJECTION	HALLMARK_ALLOGRAFT_REJECTION	198	0.367176	1.5318	0.0018741	0.018741	0.0130201	4214	tags=32%, list=22%, signal=25%	CD74/HLA-DRA/B2M/HLA-A/ITGB2/HLA-DMB/FLNA/CXCL9/WAS/HDAC9/HLA-DQA1/ICOSLG/CCL13/HLA-DMA/HLA-DOA/HLA-E/FYB1/SPI1/TIMP1/CCL5/IL15/IL2/CD96/CD3D/IL16/RIPK2/IFNG/CD247/IL11/LCP2/RPL9/IFNGR2/CCL4/CD47/CSF1/TAPBP/NPM1/EREG/IL12RB1/GZMB/CCL7/IL2RA/STAT4/BRCA1/KLRD1/SRGN/IFNGR1/HLA-G/STAT1/SIT1/INHBB/ITGAL/F2R/LY86/IL2RG/CD2/GBP2/IGSF6/CD80/CCL2/PSMB10/IL18RAP/STAB1
HALLMARK_INTERFERON_ALPHA_RESPONSE	HALLMARK_INTERFERON_ALPHA_RESPONSE	96	0.414619	1.58984	0.00227246	0.0189371	0.0131563	2408	tags=24%, list=12%, signal=21%	CD74/B2M/HLA-C/CXCL10/PARP14/ELF1/IFIT2/MOV10/ADAR/PSMA3/IL15/UBE2L6/CCRL2/IFI30/SAMD9L/RIPK2/SELL/IRF2/TXNIP/CD47/CSF1/EPSTI1/ISG20
HALLMARK_UV_RESPONSE_UP	HALLMARK_UV_RESPONSE_UP	158	0.370586	1.51125	0.00417372	0.0298123	0.0207117	3969	tags=32%, list=20%, signal=25%	AQP3/FOSB/ATF3/TMBIM6/MAOA/KLHDC3/SLC6A12/SOD2/STK25/PRKCD/RHOB/RPN1/RAB27A/DNAJB1/PSMC3/HMOX1/POLE3/NR4A1/CDO1/DNAJA1/CEBPG/EPHX1/HLA-F/CXCL2/POLG2/HYAL2/NUP58/CYB5R1/BTG2/PRKACA/GLS/ATP6V1C1/RASGRP1/PTPRD/IL6ST/EPCAM/SULT1A1/NKX2-5/FGF18/DGAT1/GCH1/ASNS/NXF1/CDC34/CCNE1/ENO2/OLFM1/LHX2/BTG3/C4BPB
HALLMARK_APOPTOSIS	HALLMARK_APOPTOSIS	159	0.365267	1.49077	0.00484398	0.0302749	0.0210331	5134	tags=43%, list=26%, signal=32%	JUN/TIMP3/ANXA1/LUM/CLU/ATF3/EGR3/SOD2/RHOB/GADD45B/ETF1/CTNNB1/IER3/PAK1/DNAJC3/SLC20A1/TNFRSF12A/HMOX1/BNIP3L/ERBB2/TIMP1/DNAJA1/TGFBR3/NEFH/BIK/LGALS3/TNFSF10/DPYD/HSPB1/CASP9/MCL1/SOD1/TXNIP/BCL2L1/BTG2/BMF/GPX4/AIFM3/EREG/PLCB2/ISG20/BRCA1/PPP3R1/BIRC3/GCH1/ANKH/IFNGR1/F2R/RHOT2/ENO2/BTG3/PLPPR4/IFNB1/CD2/CFLAR/RELA/EBP/MMP2/BCL10/CDKN1A/PMAIP1/SQSTM1/IL18/DFFA/VDAC2/FDXR/RNASEL/FASLG
HALLMARK_HEME_METABOLISM	HALLMARK_HEME_METABOLISM	196	0.34398	1.43337	0.00607668	0.0337593	0.0234538	2305	tags=21%, list=12%, signal=19%	AQP3/LPIN2/LMO2/GYPC/MGST3/SELENBP1/ACKR1/BCAM/BNIP3L/PICALM/PC/GMPS/HBZ/FECH/TSPAN5/MPP1/PSMD9/MARK3/CTSB/TENT5C/KAT2B/KLF1/UCP2/RAD23A/PPOX/AGPAT4/CDC27/HBQ1/SIDT2/TRAK2/BLVRB/DAAM1/SLC10A3/FBXO34/SNCA/BTG2/FN3K/GCLC/RCL1/MINPP1/HEBP1
HALLMARK_PEROXISOME	HALLMARK_PEROXISOME	104	0.390145	1.51093	0.00699715	0.0349858	0.0243059	3245	tags=29%, list=17%, signal=24%	HSD11B2/VPS4B/ACSL4/IDH2/SOD2/PRDX1/ACSL1/ACSL5/DHCR24/IDE/IDH1/FABP6/SULT2B1/SCGB1A1/CLN8/PEX14/SIAH1/SOD1/SLC35B2/CRAT/SLC25A19/ESR2/PEX2/HSD3B7/HMGCL/ALDH1A1/ACOT8/GNPAT/CRABP1/CRABP2
HALLMARK_COMPLEMENT	HALLMARK_COMPLEMENT	200	0.335941	1.40351	0.0100044	0.0454745	0.0315928	4176	tags=31%, list=22%, signal=25%	C1QA/S100A9/CLU/C1QC/PRKCD/SERPING1/WAS/APOBEC3G/CD59/CTSH/RAF1/CTSC/FN1/LGMN/PLEK/PFN1/SERPINE1/TIMP1/KLK1/CCL5/CTSB/LGALS3/CASP9/VCPIP1/FCER1G/ZEB1/IRF2/CD36/LTA4H/MT3/FYN/LCP2/S100A13/S100A12/USP16/F8/DOCK9/CR2/DOCK10/RASGRP1/PLG/GZMB/KYNU/PLA2G4A/CEBPB/TNFAIP3/CTSL/F5/DOCK4/F3/PLAUR/GPD2/L3MBTL4/LAMP2/MMP15/APOA4/DUSP5/CALM3/C4BPB/CTSV/PIK3R5/PRSS36
HALLMARK_HYPOXIA	HALLMARK_HYPOXIA	200	0.331175	1.3836	0.0128628	0.053595	0.0372344	3496	tags=28%, list=18%, signal=23%	JUN/CCN1/ZFP36/IGFBP1/CITED2/ATF3/EXT1/PGF/S100A4/UGP2/TGM2/ADM/FBP1/IER3/SELENBP1/ALDOC/CCN2/HMOX1/TGFBI/BNIP3L/ANGPTL4/GPC1/SERPINE1/NFIL3/KIF5A/CSRP2/COL5A1/SULT2B1/TIPARP/BHLHE40/BCL2/AMPD3/SLC25A1/DUSP1/SRPX/ENO1/PDK3/FOSL2/DPYSL4/GLRX/ISG20/HK1/RRAGD/ILVBL/GPI/IRS2/TNFAIP3/PDK1/PPP1R15A/HK2/HEXA/F3/PYGM/PLAUR/CA12
HALLMARK_DNA_REPAIR	HALLMARK_DNA_REPAIR	148	-0.274936	-1.35687	0.0165289	0.0635728	0.0441664	3356	tags=30%, list=17%, signal=25%	TYMS/MPC2/GTF2F1/MPG/ELL/SSRP1/POLR2G/POLH/ELOA/RALA/DGCR8/ITPA/POLB/PRIM1/POLD1/LIG1/POLR3GL/ADCY6/POLR2C/DGUOK/POLR2J/ADRM1/DDB1/GMPR2/POLR2I/CDA/ERCC3/SUPT5H/AGO4/EDF1/RNMT/IMPDH2/SDCBP/POLR2F/COX17/TMED2/POLR2H/NT5C/TP53/HPRT1/RFC3/REV3L/AAAS/NCBP2
HALLMARK_BILE_ACID_METABOLISM	HALLMARK_BILE_ACID_METABOLISM	112	0.355363	1.39127	0.0285345	0.101909	0.0707999	7395	tags=54%, list=38%, signal=33%	IDH2/NR0B2/ACSL1/EFHC1/ACSL5/ABCA2/DHCR24/IDH1/NEDD4/SULT2B1/KLF1/TFCP2L1/DIO2/NR3C2/CYP27A1/SOD1/SLC35B2/LIPE/ABCA5/AGXT/HSD3B7/PECR/GNMT/ALDH1A1/GNPAT/PAOX/SLC23A1/SLC23A2/RXRA/AKR1D1/SLCO1A2/AMACR/GCLM/ABCG4/PXMP2/ABCD2/FADS2/LONP2/FDXR/ABCD1/GSTK1/CYP7A1/PEX1/SLC22A18/ALDH9A1/HAO1/CYP8B1/PEX13/ABCA9/HSD3B1/ABCA6/CH25H/CYP46A1/EPHX2/HSD17B11/HACL1/ISOC1/PNPLA8/SULT1B1/AQP9
HALLMARK_OXIDATIVE_PHOSPHORYLATION	HALLMARK_OXIDATIVE_PHOSPHORYLATION	198	0.314326	1.31132	0.0343953	0.114651	0.0796523	3993	tags=28%, list=21%, signal=23%	HSPA9/ATP5MC1/ATP5PF/IDH2/SURF1/MGST3/ATP6V0C/NDUFV2/ACO2/ABCB7/LRPPRC/NDUFB7/ATP5F1B/SLC25A11/ATP5PO/IDH1/ATP5F1D/NDUFA2/ATP6AP1/UQCRC2/UQCR10/SLC25A12/ATP6V1E1/ATP5MG/ATP5F1C/COX7A2L/MRPS11/DLD/ATP1B1/SLC25A5/NDUFS7/MFN2/ISCU/NDUFS2/ATP6V1C1/GPX4/ATP5ME/GPI/SUCLG1/ATP6V0B/NDUFV1/PDK4/SUPV3L1/IDH3G/MRPL15/NDUFS3/COX4I1/NDUFC2/OXA1L/MRPL11/UQCRQ/MRPS12/RHOT2/SDHB/NDUFA7/ACAT1
HALLMARK_COAGULATION	HALLMARK_COAGULATION	138	0.329	1.32079	0.0476898	0.140264	0.0974467	3663	tags=25%, list=19%, signal=21%	C1QA/TIMP3/ANXA1/CLU/ARF4/SERPING1/CFD/CTSH/FN1/LGMN/PLEK/SERPINE1/TIMP1/CTSB/HMGCS2/SH2B2/CASP9/LTA4H/FYN/FBN1/S100A13/F8/ISCU/PLG/FGA/WDR1/DUSP14/MASP2/FGG/C8G/F3/CAPN5/LAMP2/MMP15/C8B
HALLMARK_XENOBIOTIC_METABOLISM	HALLMARK_XENOBIOTIC_METABOLISM	198	0.308529	1.28714	0.0470731	0.140264	0.0974467	3184	tags=24%, list=16%, signal=20%	LPIN2/IGFBP1/PTGDS/GABARAPL1/TMBIM6/SAR1B/MAOA/VTN/SLC6A12/PGD/ESR1/FBP1/ACO2/AHCY/HMOX1/GART/PC/IDH1/SERPINE1/CDO1/NQO1/NFS1/EPHX1/DHRS1/DHRS7/ENTPD5/SLC12A4/CD36/FBLN1/CYP27A1/BLVRB/LCAT/COMT/GCLC/PLG/CYP1A2/NINJ1/PGRMC1/IGFBP4/UPP1/GNMT/KYNU/PDK4/GSTO1/ATOH8/GAD1/GCH1/IL1R1
HALLMARK_CHOLESTEROL_HOMEOSTASIS	HALLMARK_CHOLESTEROL_HOMEOSTASIS	72	0.368779	1.35634	0.057937	0.148407	0.103104	5056	tags=39%, list=26%, signal=29%	CLU/ATF3/GUSB/ALCAM/CTNNB1/ALDOC/SEMA3B/TNFRSF12A/ABCA2/LGMN/NFIL3/FDFT1/STARD4/LGALS3/PDK3/FASN/LDLR/TRIB3/PLAUR/DHCR7/CPEB2/MAL2/EBP/ANTXR2/NSDHL/FADS2/FDPS/STX5
HALLMARK_INFLAMMATORY_RESPONSE	HALLMARK_INFLAMMATORY_RESPONSE	200	0.304918	1.2739	0.0539798	0.148407	0.103104	5467	tags=38%, list=28%, signal=27%	RGS1/MYC/CXCL10/CXCL9/ADM/ICOSLG/SEMA4D/RAF1/CSF3/SERPINE1/IFNAR1/GPR183/TIMP1/CCL5/IL15/NAMPT/CCR7/PDPN/CCRL2/CCL20/CMKLR1/TNFSF10/RIPK2/SELL/IRAK2/OPRK1/LCP2/C5AR1/KCNJ2/IFNGR2/BTG2/SLAMF1/BEST1/CSF1/CCL24/ITGB8/TAPBP/RASGRP1/EREG/GPR132/CCL7/DCBLD2/CYBB/GCH1/IL1R1/LDLR/F3/P2RX7/PLAUR/CD48/MET/ATP2B1/SELE/VIP/CCL2/PIK3R5/IL18RAP/STAB1/RELA/CDKN1A/CX3CL1/MSR1/OSM/LYN/IL18/TNFRSF1B/LAMP3/NPFFR2/C…
HALLMARK_GLYCOLYSIS	HALLMARK_GLYCOLYSIS	199	0.301541	1.25889	0.0624449	0.148407	0.103104	3801	tags=27%, list=20%, signal=22%	CITED2/EXT1/B3GNT3/GUSB/UGP2/IER3/LHX9/PYGB/TGFBI/PC/ANGPTL4/PYGL/GPC1/PKM/IDH1/TFF3/COL5A1/ELF3/EGLN3/BIK/EXT2/PLOD1/DLD/SOD1/GLCE/ENO1/PDK3/GCLC/DPYSL4/PMM2/GLRX/ISG20/FUT8/RRAGD/STMN1/CLDN9/PHKA2/NT5E/HS6ST2/IRS2/ALG1/HK2/MIOX/GAL3ST1/B3GAT3/CAPN5/GALE/GMPPA/DDIT4/MET/PSMC4/ENO2/POLR3K
HALLMARK_KRAS_SIGNALING_UP	HALLMARK_KRAS_SIGNALING_UP	200	0.301311	1.25883	0.062445	0.148407	0.103104	3940	tags=28%, list=20%, signal=23%	SPP1/ITGB2/GYPC/CXCL10/BTBD3/HDAC9/NR0B2/GFPT2/ZNF639/SEMA3B/ANGPTL4/SPON1/GPNMB/PEG3/NRP1/PRKG2/EPHB2/CCSER2/LAPTM5/CCL20/YRDC/CMKLR1/KLF4/TSPAN7/FCER1G/TOR1AIP2/LY96/SERPINA3/CIDEA/MYCN/EREG/GLRX/GALNT3/TMEM176A/LAT2/TRAF1/DCBLD2/ANO1/TNFAIP3/BIRC3/PPP1R15A/SLPI/TLR8/NIN/ANKH/DOCK2/CBR4/TFPI/PLAUR/GABRA3/APOD/CSF2RA/CBX8/AMMECR1/PLVAP/IL2RG/SNAP25
HALLMARK_IL2_STAT5_SIGNALING	HALLMARK_IL2_STAT5_SIGNALING	197	0.301231	1.25601	0.0652989	0.148407	0.103104	3222	tags=26%, list=17%, signal=22%	SPP1/GABARAPL1/MYC/CXCL10/RHOB/GADD45B/ALCAM/TGM2/TNFRSF21/HOPX/IKZF2/TLR7/AHCY/CTSZ/SMPDL3A/NCOA3/SYT11/NRP1/NFIL3/BHLHE40/ITGA6/ICOS/BCL2/TNFSF10/PTCH1/SELL/BATF3/PHTF2/APLP1/BCL2L1/FLT3LG/CD81/CSF1/ADAM19/TNFSF11/GPX4/FGL2/CD83/MYO1C/RRAGD/CDCP1/IL2RA/NOP2/TNFRSF8/ITIH5/TRAF1/NT5E/GSTO1/PDCD2L/HK2/IKZF4/IFNGR1
HALLMARK_UV_RESPONSE_DN	HALLMARK_UV_RESPONSE_DN	144	0.31727	1.27926	0.0705157	0.153295	0.1065	3652	tags=29%, list=19%, signal=24%	CCN1/CITED2/GJA1/MYC/DAB2/MAPK14/LTBP1/PLPP3/ADD3/APBB2/COL1A1/SYNE1/ERBB2/SERPINE1/NRP1/DDAH1/BHLHE40/PEX14/TGFBR3/DUSP1/KIT/CAP2/MGLL/FYN/BDNF/PLCB4/ATP2B4/EFEMP1/MIOS/COL3A1/PMP22/RASA2/KALRN/CACNA1A/LDLR/TFPI/F3/DBP/FHL2/RXRA/MET/ATP2B1
HALLMARK_ESTROGEN_RESPONSE_EARLY	HALLMARK_ESTROGEN_RESPONSE_EARLY	197	0.296466	1.23614	0.0811824	0.16913	0.117501	4648	tags=31%, list=24%, signal=24%	AQP3/DHRS2/GJA1/MYC/EGR3/NAV2/TGM2/UGCG/ELF1/KRT8/SEMA3B/TPD52L1/ADD3/TFF3/MINDY1/GREB1/SULT2B1/FDFT1/TIPARP/BHLHE40/ELF3/BCL2/RHOBTB3/KLF4/OPN3/BLVRB/SLC39A6/RBBP8/FASN/CYP26B1/NCOR2/RASGRP1/KCNK5/THSD4/IL6ST/SFN/IGFBP4/IL17RB/KDM4B/MYOF/CANT1/FCMR/TGIF2/CA12/INHBB/DEPTOR/DHCR7/FHL2/ABLIM1/SYNGR1/OLFM1/PTGES/PODXL/NXT1/CELSR2/MAPT/BAG1/FRK/MYBL1/PMAIP1/CHPT1/NBL1
HALLMARK_ANDROGEN_RESPONSE	HALLMARK_ANDROGEN_RESPONSE	99	-0.2658	-1.23238	0.0959752	0.19195	0.133355	1820	tags=21%, list=9%, signal=19%	SPDEF/SAT1/UAP1/INPP4B/PMEPA1/UBE2J1/TSC22D1/GPD1L/CDK6/ITGAV/ZBTB10/PTPN21/SRP19/ACTN1/HSD17B14/INSIG1/FADS1/SCD/LMAN1/NDRG1/CCND1
HALLMARK_MYC_TARGETS_V2	HALLMARK_MYC_TARGETS_V2	56	0.369654	1.30282	0.101361	0.194925	0.135421	3960	tags=32%, list=20%, signal=26%	MYC/HSPE1/DUSP2/HSPD1/NDUFAF4/EXOSC5/GNL3/RCL1/NPM1/NOP2/TFB2M/PPRC1/SUPV3L1/HK2/MCM5/CBX3/UTP20/IMP4
HALLMARK_MTORC1_SIGNALING	HALLMARK_MTORC1_SIGNALING	199	0.286943	1.19794	0.11652	0.215777	0.149909	3685	tags=30%, list=19%, signal=24%	ITGB2/HSPA9/ATP5MC1/RPN1/ETF1/PRDX1/TXNRD1/PSMD13/SERP1/NUP205/ADD3/CTSC/GMPS/HSPE1/DHCR24/PSMA3/LGMN/IDH1/EPRS1/NFIL3/HSPA4/NAMPT/HSPD1/USO1/STARD4/BHLHE40/ACSL3/IFI30/GGA2/EGLN3/LTA4H/PSMC2/PITPNB/PSAT1/ENO1/BTG2/DAPP1/UBE2D3/GCLC/FGL2/TBK1/GLRX/PSMG1/EIF2S2/GPI/ACTR3/PSMD14/PDK1/PPP1R15A/HK2/RRM2/LDLR/TRIB3/ASNS/DHCR7/UCHL5/DDIT4/PSMC4/SERPINH1
HALLMARK_E2F_TARGETS	HALLMARK_E2F_TARGETS	200	-0.220585	-1.12929	0.143488	0.256228	0.178011	3163	tags=24%, list=16%, signal=20%	SRSF2/HELLS/SSRP1/CSE1L/BIRC5/SHMT1/E2F8/HMGB2/LBR/PPM1D/MMS22L/TIPIN/MYBL2/POLD1/LIG1/PLK4/RAN/NAP1L1/H2AZ1/PNN/HMMR/NOP56/POP7/ING3/SRSF1/UNG/PAICS/BRMS1L/RAD51AP1/PRDX4/PHF5A/TUBG1/UBE2T/SYNCRIP/TOP2A/CDC25A/DNMT1/ASF1A/JPT1/TP53/CDC25B/MRE11/RFC3/SPC24/MXD3/AK2/HMGB3/SMC1A
HALLMARK_PANCREAS_BETA_CELLS	HALLMARK_PANCREAS_BETA_CELLS	40	0.379233	1.25273	0.157099	0.26652	0.185161	4759	tags=38%, list=25%, signal=28%	LMO2/ISL1/ELP4/PDX1/SCGN/PAX4/FOXO1/FOXA2/DCX/SYT13/SRPRB/SEC11A/PCSK2/IAPP/INS
HALLMARK_MITOTIC_SPINDLE	HALLMARK_MITOTIC_SPINDLE	199	0.278956	1.1646	0.159912	0.26652	0.185161	4653	tags=31%, list=24%, signal=24%	FLNA/PREX1/ATG4B/NDC80/DYNC1H1/NET1/RICTOR/SORBS2/ABL1/SSH2/LRPPRC/RASAL2/TUBGCP2/CD2AP/CDC42/SOS1/DLGAP5/CDC27/BIN1/CENPE/TUBD1/ARFIP2/KIF23/TBCD/TRIO/DST/CEP192/CENPF/TUBGCP6/KPTN/LLGL1/KIF4A/VCL/KIF5B/RASA2/KIF20B/FBXO5/RFC1/NIN/SASS6/DOCK4/DOCK2/NUMA1/RABGAP1/RHOT2/RAPGEF6/ALS2/PXN/CNTROB/EPB41/TSC1/ARHGAP5/CEP57/TUBGCP5/KIF11/SHROOM1/ARL8A/CDC42EP4/NF1/APC/ARHGEF12/CENPJ
HALLMARK_MYOGENESIS	HALLMARK_MYOGENESIS	199	0.275744	1.15119	0.181167	0.292205	0.203006	3695	tags=25%, list=19%, signal=20%	CRYAB/CLU/FHL1/ACTC1/GADD45B/NAV2/CFD/SORBS1/ACSL1/TPD52L1/PC/COL1A1/EFS/ACTA1/ATP6AP1/DMD/NQO1/CKB/BHLHE40/MRAS/LSP1/GNAO1/MYL2/BIN1/CD36/GABARAPL2/MYH7/MYOM2/CRAT/MYBPC3/BDKRB2/PTGIS/VIPR1/CASQ2/MYO1C/TNNI2/COL3A1/CSRP3/CNN3/TPM3/ATP2A1/DES/MEF2A/PYGM/MB/APOD/KLF5/ABLIM1/SLN
HALLMARK_FATTY_ACID_METABOLISM	HALLMARK_FATTY_ACID_METABOLISM	154	0.283452	1.15335	0.194441	0.303815	0.211071	7000	tags=46%, list=36%, signal=30%	GABARAPL1/MAOA/ACSL4/ACO2/ACSL1/HSP90AA1/ACSL5/DHCR24/IDH1/UBE2L6/EPHX1/HMGCS2/MGLL/PRDX6/DLD/CD36/CRAT/CPT2/CIDEA/SUCLG2/S100A10/FASN/ALDH3A2/PCBD1/GAD2/CBR3/PSME1/SUCLG1/HMGCL/ALDH1A1/ACOT8/IDH3G/BMPR1B/ACOT2/GPD2/ENO2/AADAT/ACOX1/LGALS1/CPOX/BLVRA/METAP1/NSDHL/FABP1/HSPH1/HADH/ETFDH/CYP4A22/GPD1/CBR1/GLUL/ELOVL5/ALDOA/MDH1/ALDH9A1/ECH1/GCDH/IL4I1/ECI1/CA2/ECI2/MDH2/SDHC/CD1D/IDH3B/HCCS/RDH16/H…
HALLMARK_P53_PATHWAY	HALLMARK_P53_PATHWAY	197	0.266048	1.10931	0.249393	0.377869	0.262519	4480	tags=31%, list=23%, signal=24%	JUN/ATF3/S100A4/IER3/HINT1/TPD52L1/HMOX1/RHBDF2/OSGIN1/IRAK1/EPHX1/CGRRF1/IFI30/RPS12/KLF4/ABHD4/ST14/ZFP36L1/TXNIP/BTG2/CD81/ISCU/POM121/S100A10/SEC61A1/NHLH2/MDM2/RPL18/ADA/PLK3/RNF19B/RAB40C/NINJ1/STEAP3/SFN/UPP1/DRAM1/PPP1R15A/TRAF4/EPS8L2/PLK2/MXD4/TRIB3/XPC/INHBB/F2R/DDIT4/RXRA/PERP/JAG2/PHLDA3/RALGDS/H1-2/PCNA/NOL8/ZBTB16/IP6K2/SESN1/VAMP8/TRIAP1/CDKN1A
HALLMARK_ANGIOGENESIS	HALLMARK_ANGIOGENESIS	36	0.348699	1.12863	0.292627	0.430333	0.298968	915	tags=19%, list=5%, signal=19%	SPP1/LUM/VTN/S100A4/TNFRSF21/NRP1/TIMP1
HALLMARK_NOTCH_SIGNALING	HALLMARK_NOTCH_SIGNALING	32	-0.296553	-1.08974	0.315029	0.430944	0.299393	1203	tags=19%, list=6%, signal=18%	HEYL/DTX2/JAG1/NOTCH3/SKP1/CCND1
HALLMARK_UNFOLDED_PROTEIN_RESPONSE	HALLMARK_UNFOLDED_PROTEIN_RESPONSE	110	0.277308	1.0828	0.318899	0.430944	0.299393	4863	tags=33%, list=25%, signal=25%	IGFBP1/ATF3/HSPA9/DNAJB9/SERP1/DCP1A/DNAJC3/CNOT4/WIPI1/CEBPG/LSM4/ATP6V0D1/FUS/EXOSC5/EIF4A3/PSAT1/EXOSC9/NPM1/KIF5B/PAIP1/CEBPB/ATF6/ASNS/SHC1/DDIT4/SRPRB/LSM1/IMP3/SEC11A/CCL2/CKS1B/FKBP14/PARN/CNOT6/XBP1/CHAC1
HALLMARK_ESTROGEN_RESPONSE_LATE	HALLMARK_ESTROGEN_RESPONSE_LATE	195	0.259517	1.0807	0.302233	0.430944	0.299393	4760	tags=31%, list=25%, signal=23%	ZFP36/DHRS2/S100A9/MDK/IDH2/EGR3/SEMA3B/TPD52L1/ADD3/DUSP2/TFF3/CYP4F11/CKB/SULT2B1/FDFT1/PTGER3/BCL2/GINS2/HMGCS2/LSR/KLF4/ST14/OPN3/BLVRB/KLK11/ASS1/SERPINA3/ATP2B4/ASCL1/RBBP8/CYP26B1/NCOR2/KCNK5/ISG20/SERPINA5/ALDH3A2/IL6ST/SFN/IGFBP4/IL17RB/PLAC1/MYOF/GALE/CA12/DHCR7/OLFM1/PERP/BTG3/PTGES/NXT1/ETFB/CELSR2/MAPT/BAG1/SGK1/FRK/CHPT1/NBL1/TNNC1/XBP1
HALLMARK_IL6_JAK_STAT3_SIGNALING	HALLMARK_IL6_JAK_STAT3_SIGNALING	87	0.28503	1.07711	0.329016	0.432916	0.300762	3521	tags=24%, list=18%, signal=20%	JUN/SOCS3/PLA2G2A/CXCL10/CXCL9/TNFRSF21/TNFRSF12A/HMOX1/IFNAR1/CD36/IFNGR2/CSF1/IL12RB1/CCL7/IL2RA/IL6ST/IL17RB/IL1R1/IFNGR1/STAT1/CSF2RA
HALLMARK_WNT_BETA_CATENIN_SIGNALING	HALLMARK_WNT_BETA_CATENIN_SIGNALING	42	0.318764	1.06442	0.369896	0.474225	0.329462	5071	tags=38%, list=26%, signal=28%	MYC/CTNNB1/KAT2A/MAML1/WNT5B/FRAT1/PTCH1/FZD1/NCOR2/SKP2/DKK1/JAG2/WNT6/WNT1/HEY2/NOTCH4
HALLMARK_HEDGEHOG_SIGNALING	HALLMARK_HEDGEHOG_SIGNALING	36	0.32504	1.05206	0.39306	0.491326	0.341342	5748	tags=42%, list=30%, signal=29%	SLIT1/NRP1/PTCH1/NRCAM/PLG/TLE3/ETS2/AMOT/NF1/ACHE/HEY2/CDK5R1/ADGRG1/RTN1/SHH
HALLMARK_KRAS_SIGNALING_DN	HALLMARK_KRAS_SIGNALING_DN	197	0.24366	1.01596	0.443966	0.541423	0.376146	5499	tags=29%, list=28%, signal=21%	HSD11B2/ACTC1/NUDT11/PTPRJ/SLC29A3/ADRA2C/SCGB1A1/ITGB1BP2/YPEL1/TENT5C/IFNG/NR4A2/TFCP2L1/MYH7/KMT2D/BTG2/MYOT/PAX4/TNNI3/P2RX6/NTF3/STAG3/TG/CLPS/ALOX12B/GAMT/DTNB/PCDHB1/EGF/SERPINA10/SPHK2/KCNQ2/BMPR1B/MAST3/SELENOP/TCL1A/MSH5/CD80/CPB1/CELSR2/GDNF/ZBTB16/ZNF112/ABCG4/KCNN1/SGK1/FGGY/CLSTN3/PAX3/PDK2/DLK2/CHST2/EFHD1/NOS1/VPREB1/NR6A1/IDUA/ATP4A
HALLMARK_PI3K_AKT_MTOR_SIGNALING	HALLMARK_PI3K_AKT_MTOR_SIGNALING	105	0.253914	0.985198	0.496214	0.588848	0.409094	6807	tags=44%, list=35%, signal=29%	MAP2K6/PPP1CA/PITX2/RAF1/RPTOR/PFN1/THEM4/MAPK8/GNGT1/RIPK1/DAPP1/UBE2D3/PRKAA2/TBK1/SFN/ACTR3/GNA14/PDK1/TRIB3/IL2RG/CDKN1A/ARPC3/SQSTM1/RALB/MAPK9/MAP2K3/ECSIT/IL4/FASLG/NGF/AKT1/CAB39/CALR/NFKBIB/TRAF2/FGF17/MAPKAP1/PIKFYVE/PLA2G12A/CDK4/RIT1/PTPN11/PRKAG1/AP2M1/RPS6KA3/CAB39L
HALLMARK_G2M_CHECKPOINT	HALLMARK_G2M_CHECKPOINT	198	0.235816	0.983792	0.518245	0.588848	0.409094	4441	tags=25%, list=23%, signal=20%	TACC3/MYC/NDC80/SLC38A1/BUB3/MAPK14/RAD23B/NCL/WRN/ABL1/RASAL2/DMD/DR1/DBF4/PTTG1/CKS2/NUP50/GINS2/CHMP1A/CDKN3/CDC27/CENPE/GSPT1/CUL3/KIF23/RAD54L/CENPF/TLE3/KIF4A/STMN1/KIF5B/KIF20B/FBXO5/AURKB/EGF/HMGA1/NUMA1/TOP1/XPO1/MCM5/CHEK1/H2AZ2/KPNB1/CKS1B/HSPA8/MCM3/ILF3/KIF11/PDS5B/RAD21
HALLMARK_MYC_TARGETS_V1	HALLMARK_MYC_TARGETS_V1	194	0.234138	0.974517	0.538436	0.588848	0.409094	2611	tags=16%, list=13%, signal=14%	SSB/RPL34/SRPK1/MYC/EIF4G2/ETF1/BUB3/PSMB3/RAD23B/XRCC6/POLD2/POLE3/HSPE1/EPRS1/PCBP1/HSPD1/CCT4/ORC2/HNRNPR/CCT2/GSPT1/SNRPB2/USP1/GNL3/PSMB2/RPL18/TUFM/NPM1/SNRPD3/HSP90AB1/RPS5/EIF2S2
HALLMARK_ADIPOGENESIS	HALLMARK_ADIPOGENESIS	199	0.233242	0.973748	0.54174	0.588848	0.409094	3988	tags=27%, list=21%, signal=21%	ENPP2/REEP5/DNAJB9/TKT/SORBS1/MGST3/ACO2/ANGPTL4/NDUFB7/ATP5PO/IDH1/GHITM/MTCH2/PTGER3/UQCR10/PEX14/SLC25A1/UCP2/ATP1B3/DHRS7/MGLL/DLD/CD36/SOD1/LIPE/CRAT/CPT2/CIDEA/GPX4/CAVIN2/ABCB8/UBQLN1/SUCLG1/ITIH5/SULT1A1/DGAT1/IDH3G/MRPL15/NDUFS3/IFNGR1/DDT/DRAM2/GPD2/DHCR7/UQCRQ/RREB1/MAP4K3/SDHB/ANGPT1/SLC25A10/ACOX1/SLC66A3/YWHAG
HALLMARK_APICAL_SURFACE	HALLMARK_APICAL_SURFACE	44	0.286643	0.963876	0.521407	0.588848	0.409094	4820	tags=36%, list=25%, signal=27%	ATP6V0A4/GAS1/EPHB4/MAL/SRPX/HSPB1/SLC22A12/BRCA1/DCBLD2/PLAUR/IL2RG/TMEM8B/RHCG/CX3CL1/LYN/SCUBE1
HALLMARK_APICAL_JUNCTION	HALLMARK_APICAL_JUNCTION	198	0.218777	0.912705	0.683607	0.727242	0.505242	3120	tags=20%, list=16%, signal=17%	EVL/CADM3/MDK/ACTG2/ACTC1/NFASC/MAPK14/CLDN14/TGFBI/FYB1/PFN1/ACTA1/ACTB/FLNC/MPZL1/PARVA/CD99/SLIT2/CLDN19/AMIGO2/FBN1/CTNNA1/LIMA1/CRAT/CADM2/CDH3/PIK3CB/RAC2/CDH6/PPP2R2C/VCL/CLDN9/TRAF1/GAMT/CD209/CRB3/PCDH1/ICAM2/ADRA1B/DSC1
HALLMARK_TGF_BETA_SIGNALING	HALLMARK_TGF_BETA_SIGNALING	54	0.244696	0.856491	0.708691	0.738219	0.512868	2242	tags=17%, list=12%, signal=15%	ID3/CTNNB1/SLC20A1/PPP1CA/SERPINE1/FNTA/IFNGR2/UBE2D3/NCOR2
HALLMARK_SPERMATOGENESIS	HALLMARK_SPERMATOGENESIS	134	0.205208	0.821268	0.829797	0.841029	0.584294	5703	tags=28%, list=29%, signal=20%	H1-6/TUBA3C/HTR5A/HBZ/IDE/GRM8/DBF4/POMC/PEBP1/NEFH/CDKN3/TNNI3/PGS1/TNP1/OAZ3/PSMG1/AKAP4/GAD1/NAA11/IL13RA2/TLE4/CLVS1/DDX4/ACRV1/TULP2/NCAPH/SHE/CST8/EZH2/SYCP1/HSPA2/NOS1/PARP2/RAD17/KIF2C/PCSK1N/PRM2/DMRT1
HALLMARK_PROTEIN_SECRETION	HALLMARK_PROTEIN_SECRETION	95	0.209147	0.800741	0.841029	0.841029	0.584294	5791	tags=34%, list=30%, signal=24%	VPS4B/CTSC/OCRL/GNAS/USO1/GOLGA4/SOD1/STX12/NAPA/DST/SH3GL2/ARFGAP3/TSPAN8/AP2B1/LAMP2/CD63/SNAP23/RER1/MON2/CAV2/SCAMP3/CLTA/M6PR/ATP1A1/SEC22B/AP3S1/TMED10/VAMP3/SEC31A/STX16/RAB5A/DNM1L

### Sheet: Sheet2
ID	Description	setSize	enrichmentScore	NES	pvalue	p.adjust	qvalue	rank	leading_edge	core_enrichment
HALLMARK_REACTIVE_OXYGEN_SPECIES_PATHWAY	HALLMARK_REACTIVE_OXYGEN_SPECIES_PATHWAY	48	0.535897	1.83272	0.000261233	0.00653083	0.00453721	3846	tags=46%, list=20%, signal=37%	LAMTOR5/SOD2/STK25/PRDX1/TXNRD1/SBNO2/EGLN2/NQO1/OXSR1/LSP1/PRDX6/SOD1/MBP/NDUFS2/IPCEF1/GCLC/GPX4/GLRX/PRDX2/PDLIM1/MPO/PRNP
HALLMARK_TNFA_SIGNALING_VIA_NFKB	HALLMARK_TNFA_SIGNALING_VIA_NFKB	198	0.434626	1.8132	0.000110241	0.00551207	0.00382944	3458	tags=37%, list=18%, signal=31%	JUN/SOCS3/CCN1/ZFP36/FOSB/ATF3/MYC/EGR3/CXCL10/SOD2/RHOB/GADD45B/GFPT2/IER3/DNAJB4/IFIT2/ICOSLG/TNFAIP2/PLPP3/DUSP2/EGR1/PLEK/NR4A1/SERPINE1/NFIL3/GPR183/CCL5/NAMPT/TIPARP/BHLHE40/CXCL2/CCRL2/CCL20/YRDC/DUSP1/RIPK2/KLF4/NR4A2/LITAF/MCL1/DUSP4/IFNGR2/FOSL2/BTG2/CCL4/NFE2L2/FJX1/CSF1/CD83/RNF19B/PTX3/NINJ1/TNC/CCNL1/IL6ST/TNIP2/PANX1/KYNU/EIF1/TRAF1/CEBPB/IRS2/TNFAIP3/BIRC3/DRAM1/PPP1R15A/GCH1/PLK2…
HALLMARK_INTERFERON_GAMMA_RESPONSE	HALLMARK_INTERFERON_GAMMA_RESPONSE	197	0.390315	1.62746	0.000441209	0.00735348	0.00510873	3744	tags=29%, list=19%, signal=24%	CD74/B2M/HLA-DRB1/HLA-A/SOCS3/CXCL10/CXCL9/SOD2/SERPING1/PARP14/NLRC5/HLA-DQA1/IFIT2/TNFAIP2/ADAR/HLA-DMA/NCOA3/IL18BP/PSMA3/ZBP1/CCL5/IL15/NAMPT/UBE2L6/IFI30/HLA-B/OAS2/SAMD9L/CMKLR1/TNFSF10/RIPK2/IRF2/IRF5/LCP2/ARID5B/TXNIP/PSMB2/KLRK1/RIPK1/TAPBP/EPSTI1/FGL2/ISG20/LYSMD2/CCL7/STAT4/PSME1/UPP1/PLA2G4A/TNFAIP3/GCH1/ST3GAL5/DHX58/HLA-G/STAT1/CIITA/RAPGEF6/CMPK2
HALLMARK_INTERFERON_ALPHA_RESPONSE	HALLMARK_INTERFERON_ALPHA_RESPONSE	96	0.414619	1.58984	0.00227246	0.0189371	0.0131563	2408	tags=24%, list=12%, signal=21%	CD74/B2M/HLA-C/CXCL10/PARP14/ELF1/IFIT2/MOV10/ADAR/PSMA3/IL15/UBE2L6/CCRL2/IFI30/SAMD9L/RIPK2/SELL/IRF2/TXNIP/CD47/CSF1/EPSTI1/ISG20
HALLMARK_EPITHELIAL_MESENCHYMAL_TRANSITION	HALLMARK_EPITHELIAL_MESENCHYMAL_TRANSITION	199	0.374707	1.56434	0.000991189	0.0123899	0.0086077	2866	tags=27%, list=15%, signal=23%	JUN/CCN1/SPP1/WNT5A/TIMP3/LUM/GJA1/FLNA/RHOB/GADD45B/DAB2/TGM2/CD59/FBN2/TNFRSF12A/CCN2/SNTB1/TGFBI/CALU/MATN2/COL1A1/FN1/GPC1/GAS1/SERPINE2/SERPINE1/DPYSL3/TIMP1/IL15/COL5A1/NID2/SGCB/GLIPR1/TGFBR3/COL7A1/CAP2/PLOD1/SLIT2/FBLN1/APLP1/FBN1/BDNF/SLIT3/DST/POSTN/PTX3/TNC/CDH6/PCOLCE/COL3A1/PMP22/IGFBP4/NT5E/CDH2
HALLMARK_ALLOGRAFT_REJECTION	HALLMARK_ALLOGRAFT_REJECTION	198	0.367176	1.5318	0.0018741	0.018741	0.0130201	4214	tags=32%, list=22%, signal=25%	CD74/HLA-DRA/B2M/HLA-A/ITGB2/HLA-DMB/FLNA/CXCL9/WAS/HDAC9/HLA-DQA1/ICOSLG/CCL13/HLA-DMA/HLA-DOA/HLA-E/FYB1/SPI1/TIMP1/CCL5/IL15/IL2/CD96/CD3D/IL16/RIPK2/IFNG/CD247/IL11/LCP2/RPL9/IFNGR2/CCL4/CD47/CSF1/TAPBP/NPM1/EREG/IL12RB1/GZMB/CCL7/IL2RA/STAT4/BRCA1/KLRD1/SRGN/IFNGR1/HLA-G/STAT1/SIT1/INHBB/ITGAL/F2R/LY86/IL2RG/CD2/GBP2/IGSF6/CD80/CCL2/PSMB10/IL18RAP/STAB1
HALLMARK_UV_RESPONSE_UP	HALLMARK_UV_RESPONSE_UP	158	0.370586	1.51125	0.00417372	0.0298123	0.0207117	3969	tags=32%, list=20%, signal=25%	AQP3/FOSB/ATF3/TMBIM6/MAOA/KLHDC3/SLC6A12/SOD2/STK25/PRKCD/RHOB/RPN1/RAB27A/DNAJB1/PSMC3/HMOX1/POLE3/NR4A1/CDO1/DNAJA1/CEBPG/EPHX1/HLA-F/CXCL2/POLG2/HYAL2/NUP58/CYB5R1/BTG2/PRKACA/GLS/ATP6V1C1/RASGRP1/PTPRD/IL6ST/EPCAM/SULT1A1/NKX2-5/FGF18/DGAT1/GCH1/ASNS/NXF1/CDC34/CCNE1/ENO2/OLFM1/LHX2/BTG3/C4BPB
HALLMARK_PEROXISOME	HALLMARK_PEROXISOME	104	0.390145	1.51093	0.00699715	0.0349858	0.0243059	3245	tags=29%, list=17%, signal=24%	HSD11B2/VPS4B/ACSL4/IDH2/SOD2/PRDX1/ACSL1/ACSL5/DHCR24/IDE/IDH1/FABP6/SULT2B1/SCGB1A1/CLN8/PEX14/SIAH1/SOD1/SLC35B2/CRAT/SLC25A19/ESR2/PEX2/HSD3B7/HMGCL/ALDH1A1/ACOT8/GNPAT/CRABP1/CRABP2
HALLMARK_APOPTOSIS	HALLMARK_APOPTOSIS	159	0.365267	1.49077	0.00484398	0.0302749	0.0210331	5134	tags=43%, list=26%, signal=32%	JUN/TIMP3/ANXA1/LUM/CLU/ATF3/EGR3/SOD2/RHOB/GADD45B/ETF1/CTNNB1/IER3/PAK1/DNAJC3/SLC20A1/TNFRSF12A/HMOX1/BNIP3L/ERBB2/TIMP1/DNAJA1/TGFBR3/NEFH/BIK/LGALS3/TNFSF10/DPYD/HSPB1/CASP9/MCL1/SOD1/TXNIP/BCL2L1/BTG2/BMF/GPX4/AIFM3/EREG/PLCB2/ISG20/BRCA1/PPP3R1/BIRC3/GCH1/ANKH/IFNGR1/F2R/RHOT2/ENO2/BTG3/PLPPR4/IFNB1/CD2/CFLAR/RELA/EBP/MMP2/BCL10/CDKN1A/PMAIP1/SQSTM1/IL18/DFFA/VDAC2/FDXR/RNASEL/FASLG
HALLMARK_HEME_METABOLISM	HALLMARK_HEME_METABOLISM	196	0.34398	1.43337	0.00607668	0.0337593	0.0234538	2305	tags=21%, list=12%, signal=19%	AQP3/LPIN2/LMO2/GYPC/MGST3/SELENBP1/ACKR1/BCAM/BNIP3L/PICALM/PC/GMPS/HBZ/FECH/TSPAN5/MPP1/PSMD9/MARK3/CTSB/TENT5C/KAT2B/KLF1/UCP2/RAD23A/PPOX/AGPAT4/CDC27/HBQ1/SIDT2/TRAK2/BLVRB/DAAM1/SLC10A3/FBXO34/SNCA/BTG2/FN3K/GCLC/RCL1/MINPP1/HEBP1
HALLMARK_COMPLEMENT	HALLMARK_COMPLEMENT	200	0.335941	1.40351	0.0100044	0.0454745	0.0315928	4176	tags=31%, list=22%, signal=25%	C1QA/S100A9/CLU/C1QC/PRKCD/SERPING1/WAS/APOBEC3G/CD59/CTSH/RAF1/CTSC/FN1/LGMN/PLEK/PFN1/SERPINE1/TIMP1/KLK1/CCL5/CTSB/LGALS3/CASP9/VCPIP1/FCER1G/ZEB1/IRF2/CD36/LTA4H/MT3/FYN/LCP2/S100A13/S100A12/USP16/F8/DOCK9/CR2/DOCK10/RASGRP1/PLG/GZMB/KYNU/PLA2G4A/CEBPB/TNFAIP3/CTSL/F5/DOCK4/F3/PLAUR/GPD2/L3MBTL4/LAMP2/MMP15/APOA4/DUSP5/CALM3/C4BPB/CTSV/PIK3R5/PRSS36
HALLMARK_HYPOXIA	HALLMARK_HYPOXIA	200	0.331175	1.3836	0.0128628	0.053595	0.0372344	3496	tags=28%, list=18%, signal=23%	JUN/CCN1/ZFP36/IGFBP1/CITED2/ATF3/EXT1/PGF/S100A4/UGP2/TGM2/ADM/FBP1/IER3/SELENBP1/ALDOC/CCN2/HMOX1/TGFBI/BNIP3L/ANGPTL4/GPC1/SERPINE1/NFIL3/KIF5A/CSRP2/COL5A1/SULT2B1/TIPARP/BHLHE40/BCL2/AMPD3/SLC25A1/DUSP1/SRPX/ENO1/PDK3/FOSL2/DPYSL4/GLRX/ISG20/HK1/RRAGD/ILVBL/GPI/IRS2/TNFAIP3/PDK1/PPP1R15A/HK2/HEXA/F3/PYGM/PLAUR/CA12
HALLMARK_DNA_REPAIR	HALLMARK_DNA_REPAIR	148	-0.274936	-1.35687	0.0165289	0.0635728	0.0441664	3356	tags=30%, list=17%, signal=25%	TYMS/MPC2/GTF2F1/MPG/ELL/SSRP1/POLR2G/POLH/ELOA/RALA/DGCR8/ITPA/POLB/PRIM1/POLD1/LIG1/POLR3GL/ADCY6/POLR2C/DGUOK/POLR2J/ADRM1/DDB1/GMPR2/POLR2I/CDA/ERCC3/SUPT5H/AGO4/EDF1/RNMT/IMPDH2/SDCBP/POLR2F/COX17/TMED2/POLR2H/NT5C/TP53/HPRT1/RFC3/REV3L/AAAS/NCBP2
