## Supplemental Tables 1-9 for "Placental pathology, circadian biology, and pathogenesis of spontaneous preterm birth: a pilot study of human placental gene expression profiling using a targeted HTG transcriptome panel": TableS9_correlation.results_sig.circ.gs_vs_sig.hallmark.gs_r_p.xlsx

### Sheet: corr.circ.pathways_hm
Reactome Circadian Pathways	hallmark.protein.secret	hallmark.oxi.phos	hallmark.androgen	hallmark.interferon.alpha	hallmark.complement	hallmark.EMT	hallmark.ROS	hallmark.interferon.gamma	hallmark.MYC.v1	hallmark.TGF.beta	hallmark.allograft	hallmark.mTORC1	hallmark.coagulation	hallmark.KRAS
circadian.clock	0.673 (p=2.4e-05)	0.609 (p=0.000219)	0.558 (p=0.000914)	0.357 (p=0.0449)	0.484 (p=0.00502)	0.055 (p=0.764)	0.407 (p=0.0209)	0.431 (p=0.0138)	0.538 (p=0.00151)	0.456 (p=0.00876)	0.208 (p=0.253)	0.57 (p=0.00066)	0.245 (p=0.176)	-0.545 (p=0.00124)
circ.sleep.wake.cycle	-0.064 (p=0.728)	-0.093 (p=0.613)	-0.2 (p=0.272)	-0.015 (p=0.936)	0.153 (p=0.403)	-0.023 (p=0.9)	0.146 (p=0.425)	-0.074 (p=0.689)	-0.171 (p=0.35)	-0.114 (p=0.534)	0.145 (p=0.43)	-0.005 (p=0.977)	-0.029 (p=0.874)	0.218 (p=0.23)

### Sheet: corr.circ.TFTs_hm
Circadian-Related TF-Targeting Gene Sets	hallmark.protein.secret	hallmark.oxi.phos	hallmark.androgen	hallmark.interferon.alpha	hallmark.complement	hallmark.EMT	hallmark.ROS	hallmark.interferon.gamma	hallmark.MYC.v1	hallmark.TGF.beta	hallmark.allograft	hallmark.mTORC1	hallmark.coagulation	hallmark.KRAS
TFT.ARID5B	0.594 (p=0.000336)	0.692 (p=1.17e-05)	0.51 (p=0.00288)	0.169 (p=0.356)	0.534 (p=0.00163)	0.231 (p=0.203)	0.386 (p=0.0289)	0.298 (p=0.0981)	0.659 (p=4.17e-05)	0.544 (p=0.00129)	0.154 (p=0.401)	0.565 (p=0.000753)	0.362 (p=0.0415)	-0.546 (p=0.00123)
TFT.POU2AF1	0.651 (p=5.55e-05)	0.666 (p=3.21e-05)	0.43 (p=0.0141)	0.489 (p=0.0045)	0.578 (p=0.000529)	0.259 (p=0.153)	0.46 (p=0.00807)	0.488 (p=0.00464)	0.565 (p=0.000761)	0.631 (p=0.000108)	0.326 (p=0.0682)	0.726 (p=2.6e-06)	0.429 (p=0.0143)	-0.503 (p=0.00337)
TFT.THRAP3	0.457 (p=0.00858)	0.346 (p=0.0521)	0.258 (p=0.153)	0.166 (p=0.364)	0.353 (p=0.0472)	-0.243 (p=0.18)	0.331 (p=0.064)	0.134 (p=0.465)	0.236 (p=0.193)	0.224 (p=0.218)	0.207 (p=0.256)	0.405 (p=0.0215)	0.113 (p=0.539)	-0.342 (p=0.0552)
TFT.ZNF146	0.654 (p=4.96e-05)	0.702 (p=7.66e-06)	0.595 (p=0.00033)	0.285 (p=0.113)	0.513 (p=0.00271)	0.276 (p=0.126)	0.441 (p=0.0115)	0.233 (p=0.2)	0.609 (p=0.000218)	0.613 (p=0.000193)	0.083 (p=0.651)	0.64 (p=8.08e-05)	0.32 (p=0.0744)	-0.543 (p=0.00133)
